# Deletion of calcineurin from astrocytes reproduces proteome signature of Alzheimer’s disease and epilepsy and predisposes to seizures

**DOI:** 10.1101/2020.03.21.001321

**Authors:** Laura Tapella, Giulia Dematteis, Federico Alessandro Ruffinatti, Luisa Ponzoni, Fabio Fiordaliso, Alessandro Corbelli, Enrico Albanese, Beatrice Pistolato, Jessica Pagano, Elettra Barberis, Emilio Marengo, Claudia Balducci, Gianluigi Forloni, Chiara Verpelli, Carlo Sala, Carla Distasi, Mariaelvina Sala, Armando A. Genazzani, Marcello Manfredi, Dmitry Lim

**Author notes:** LT and GD contributed equally to this work. These Authors share seniorship (Marcello Manfredi, Dmitry Lim). Correspondence should be send to Dmitry Lim.

## Abstract

In astrocytes, calcineurin (CaN) is involved in neuroinflammation and gliosis, while its role in healthy CNS or in early neuro-pathogenesis is poorly understood. Here we report that in astroglial CaN KO (ACN-KO) mice, at one month of age, proteome is deranged in hippocampus and cerebellum. Bioinformatic analysis reveals association with Alzheimer’s disease (AD) and epilepsy. We found significant overlap with the proteome of an AD mouse model and of human subjects with drug-resistant epilepsy. In Barnes maze ACN-KO mice learned the task but adopted serial search strategy. Strikingly, from five months of age ACN-KO mice develop spontaneous seizures with an inflammatory signature of epileptic brains. These results suggest that astroglial CaN KO impairs hippocampal connectivity, produces proteome features of neurological disorders and predisposes mice to seizures. We suggest that astroglial CaN may serve as a novel Ca2+-sensitive switch which regulates protein expression and homeostasis in the CNS.
