## Supplemental Tables for "Deletion of calcineurin from astrocytes reproduces proteome signature of Alzheimer’s disease and epilepsy and predisposes to seizures": Suppl Table 3 DAVID.xlsx

### Sheet: (A) HIP DAVID Chart
Supplementary Table 3A. DAVID funtional classification of differentially expressed proteins in HIP samples of ACN-KO vs ACN-Ctr mice
Category	Term	Count	Proteins	Fold Enrichment	Benjamini
KEGG Pathways
KEGG_PATHWAY	mmu00190:Oxidative phosphorylation	17	ATPD_MOUSE, CX6A1_MOUSE, CX7A2_MOUSE, ATPO_MOUSE, ATPB_MOUSE, UCRI_MOUSE, NDUA4_MOUSE, VPP1_MOUSE, ATP8_MOUSE, NDUBA_MOUSE, ATP5J_MOUSE, VA0D1_MOUSE, VATA_MOUSE, VATE1_MOUSE, NDUB4_MOUSE, AT5G1_MOUSE, VATF_MOUSE	8.87383	7.78655e-09
KEGG_PATHWAY	mmu04721:Synaptic vesicle cycle	12	VA0D1_MOUSE, VATA_MOUSE, VATE1_MOUSE, VAMP2_MOUSE, SNP25_MOUSE, DYN1_MOUSE, VATF_MOUSE, AP2A1_MOUSE, CLH1_MOUSE, VPP1_MOUSE, NSF_MOUSE, STXB1_MOUSE	14.0432	4.62482e-08
KEGG_PATHWAY	mmu05012:Parkinson's disease	16	ATPD_MOUSE, CX6A1_MOUSE, ADT2_MOUSE, CX7A2_MOUSE, ATPO_MOUSE, ATPB_MOUSE, SEPT5_MOUSE, UCRI_MOUSE, NDUA4_MOUSE, ATP8_MOUSE, SYUA_MOUSE, NDUBA_MOUSE, ATP5J_MOUSE, NDUB4_MOUSE, VDAC2_MOUSE, AT5G1_MOUSE	7.79131	7.49341e-08
KEGG_PATHWAY	mmu05010:Alzheimer's disease	16	ATPD_MOUSE, G3UX57_MOUSE, CX6A1_MOUSE, CX7A2_MOUSE, ATPO_MOUSE, TAU_MOUSE, ATPB_MOUSE, CALM_MOUSE, UCRI_MOUSE, NDUA4_MOUSE, ATP8_MOUSE, SYUA_MOUSE, NDUBA_MOUSE, ATP5J_MOUSE, NDUB4_MOUSE, AT5G1_MOUSE	6.55879	6.12587e-07
KEGG_PATHWAY	mmu05016:Huntington's disease	16	ATPD_MOUSE, ADT2_MOUSE, CX6A1_MOUSE, CX7A2_MOUSE, ATPO_MOUSE, ATPB_MOUSE, UCRI_MOUSE, AP2A1_MOUSE, CLH1_MOUSE, NDUA4_MOUSE, ATP8_MOUSE, NDUBA_MOUSE, ATP5J_MOUSE, NDUB4_MOUSE, VDAC2_MOUSE, AT5G1_MOUSE	5.86316	2.22521e-06
KEGG_PATHWAY	mmu00010:Glycolysis / Gluconeogenesis	9	LDHB_MOUSE, ENOG_MOUSE, PGM1_MOUSE, PFKAP_MOUSE, TPIS_MOUSE, LDHA_MOUSE, PGK1_MOUSE, KPYM_MOUSE, PGAM1_MOUSE	9.89408	8.25694e-05
KEGG_PATHWAY	mmu04145:Phagosome	13	ACTG_MOUSE, TBB4B_MOUSE, VPP1_MOUSE, TBB4A_MOUSE, VA0D1_MOUSE, TBB2B_MOUSE, VATA_MOUSE, VATE1_MOUSE, COR1A_MOUSE, RAC1_MOUSE, TBB3_MOUSE, VATF_MOUSE, TBB6_MOUSE	5.516	8.27398e-05
KEGG_PATHWAY	mmu01200:Carbon metabolism	10	ENOG_MOUSE, MDHC_MOUSE, PFKAP_MOUSE, IDH3A_MOUSE, TPIS_MOUSE, PGK1_MOUSE, KPYM_MOUSE, ECHA_MOUSE, AATM_MOUSE, PGAM1_MOUSE	6.25488	0.00059508
KEGG_PATHWAY	mmu01130:Biosynthesis of antibiotics	13	LDHB_MOUSE, PGM1_MOUSE, MDHC_MOUSE, PFKAP_MOUSE, TPIS_MOUSE, LDHA_MOUSE, PGK1_MOUSE, PGAM1_MOUSE, ENOG_MOUSE, IDH3A_MOUSE, KPYM_MOUSE, ECHA_MOUSE, AATM_MOUSE	4.40764	0.000632464
KEGG_PATHWAY	mmu01230:Biosynthesis of amino acids	8	ENOG_MOUSE, PFKAP_MOUSE, IDH3A_MOUSE, TPIS_MOUSE, PGK1_MOUSE, KPYM_MOUSE, AATM_MOUSE, PGAM1_MOUSE	7.63754	0.00131272
KEGG_PATHWAY	mmu01100:Metabolic pathways	34	LDHB_MOUSE, PGM1_MOUSE, MDHC_MOUSE, LDHA_MOUSE, GABT_MOUSE, PGK1_MOUSE, NDUA4_MOUSE, ATP8_MOUSE, ATP5J_MOUSE, NDUBA_MOUSE, VA0D1_MOUSE, ENOG_MOUSE, IDH3A_MOUSE, VATF_MOUSE, ECHA_MOUSE, PA1B2_MOUSE, ATPD_MOUSE, GLSK_MOUSE, CX6A1_MOUSE, ATPO_MOUSE, PFKAP_MOUSE, ATPB_MOUSE, TPIS_MOUSE, ADK_MOUSE, UCRI_MOUSE, VPP1_MOUSE, GUAD_MOUSE, PGAM1_MOUSE, VATA_MOUSE, VATE1_MOUSE, NDUB4_MOUSE, AT5G1_MOUSE, KPYM…	1.94399	0.00172479
KEGG_PATHWAY	mmu04964:Proximal tubule bicarbonate reclamation	5	GLSK_MOUSE, MDHC_MOUSE, S4A4_MOUSE, AT1A2_MOUSE, AT1A3_MOUSE	16.4901	0.00297444
KEGG_PATHWAY	mmu04722:Neurotrophin signaling pathway	9	GDIR1_MOUSE, G3UX57_MOUSE, KCC2B_MOUSE, RASN_MOUSE, CDC42_MOUSE, RAC1_MOUSE, CALM_MOUSE, KCC2A_MOUSE, 1433E_MOUSE	5.35254	0.00339797
KEGG_PATHWAY	mmu04922:Glucagon signaling pathway	8	LDHB_MOUSE, G3UX57_MOUSE, KCC2B_MOUSE, LDHA_MOUSE, CALM_MOUSE, KCC2A_MOUSE, KPYM_MOUSE, PGAM1_MOUSE	5.80453	0.00524451
KEGG_PATHWAY	mmu04966:Collecting duct acid secretion	5	VA0D1_MOUSE, VATA_MOUSE, VATE1_MOUSE, VATF_MOUSE, VPP1_MOUSE	13.4364	0.00541124
KEGG_PATHWAY	mmu05100:Bacterial invasion of epithelial cells	7	ACTG_MOUSE, DYN1_MOUSE, CDC42_MOUSE, RAC1_MOUSE, ARPC3_MOUSE, CLH1_MOUSE, ARC1A_MOUSE	6.51149	0.00729091
KEGG_PATHWAY	mmu04114:Oocyte meiosis	8	G3UX57_MOUSE, KCC2B_MOUSE, CALM_MOUSE, 1433G_MOUSE, 1433F_MOUSE, KCC2A_MOUSE, 1433E_MOUSE, 1433Z_MOUSE	5.18261	0.00854054
KEGG_PATHWAY	mmu04540:Gap junction	7	TBB2B_MOUSE, TBB4B_MOUSE, RASN_MOUSE, TBB3_MOUSE, GNA11_MOUSE, TBB6_MOUSE, TBB4A_MOUSE	5.90577	0.0108479
KEGG_PATHWAY	mmu04911:Insulin secretion	7	KCC2B_MOUSE, VAMP2_MOUSE, SNP25_MOUSE, GNA11_MOUSE, KCC2A_MOUSE, AT1A2_MOUSE, AT1A3_MOUSE	5.90577	0.0108479
KEGG_PATHWAY	mmu04912:GnRH signaling pathway	7	G3UX57_MOUSE, KCC2B_MOUSE, RASN_MOUSE, CDC42_MOUSE, CALM_MOUSE, GNA11_MOUSE, KCC2A_MOUSE	5.77155	0.0115852
KEGG_PATHWAY	mmu05230:Central carbon metabolism in cancer	6	GLSK_MOUSE, RASN_MOUSE, PFKAP_MOUSE, KPYM_MOUSE, MTOR_MOUSE, PGAM1_MOUSE	6.80218	0.0155068
KEGG_PATHWAY	mmu05214:Glioma	6	G3UX57_MOUSE, KCC2B_MOUSE, RASN_MOUSE, CALM_MOUSE, KCC2A_MOUSE, MTOR_MOUSE	6.69753	0.0158264
KEGG_PATHWAY	mmu04971:Gastric acid secretion	6	G3UX57_MOUSE, KCC2B_MOUSE, CALM_MOUSE, KCC2A_MOUSE, AT1A2_MOUSE, AT1A3_MOUSE	6.04638	0.0236544
KEGG_PATHWAY	mmu00640:Propanoate metabolism	4	LDHB_MOUSE, LDHA_MOUSE, GABT_MOUSE, ECHA_MOUSE	10.7491	0.0403215
KEGG_PATHWAY	mmu04932:Non-alcoholic fatty liver disease (NAFLD)	8	CX6A1_MOUSE, NDUB4_MOUSE, CX7A2_MOUSE, CDC42_MOUSE, RAC1_MOUSE, UCRI_MOUSE, NDUA4_MOUSE, NDUBA_MOUSE	3.69715	0.0407244
KEGG_PATHWAY	mmu04961:Endocrine and other factor-regulated calcium reabsorption	5	DYN1_MOUSE, AP2A1_MOUSE, CLH1_MOUSE, AT1A2_MOUSE, AT1A3_MOUSE	6.9766	0.0412809
KEGG_PATHWAY	mmu04022:cGMP-PKG signaling pathway	8	NAC2_MOUSE, G3UX57_MOUSE, ADT2_MOUSE, VDAC2_MOUSE, CALM_MOUSE, GNA11_MOUSE, AT1A2_MOUSE, AT1A3_MOUSE	3.56106	0.0458801
GO term: Cellular Component
GOTERM_CC_DIRECT	GO:0043209~myelin sheath	44	LDHB_MOUSE, THY1_MOUSE, MDHC_MOUSE, SPTN1_MOUSE, PEBP1_MOUSE, CDC42_MOUSE, PHB_MOUSE, CLH1_MOUSE, NSF_MOUSE, STXB1_MOUSE, TBB4A_MOUSE, ENOG_MOUSE, CNTN1_MOUSE, MYPR_MOUSE, NCAM1_MOUSE, VDAC2_MOUSE, IDH3A_MOUSE, MPCP_MOUSE, PRDX2_MOUSE, AT1A3_MOUSE, ACTG_MOUSE, CX6A1_MOUSE, ADT2_MOUSE, MIC60_MOUSE, SNAB_MOUSE, ATPO_MOUSE, PPIA_MOUSE, SNP25_MOUSE, TBB4B_MOUSE, ATPB_MOUSE, CMC1_MOUSE, UCRI_MOUSE, AT…	29.4502	4.46514e-49
GOTERM_CC_DIRECT	GO:0070062~extracellular exosome	90	G3UX57_MOUSE, CX7A2_MOUSE, CDC42_MOUSE, SPTN1_MOUSE, PEBP1_MOUSE, ACTY_MOUSE, PHB_MOUSE, ENPL_MOUSE, 1433E_MOUSE, NDUBA_MOUSE, ITSN2_MOUSE, VAMP2_MOUSE, CAPZB_MOUSE, EMAL5_MOUSE, MPCP_MOUSE, PRDX2_MOUSE, UBE2N_MOUSE, CYFP2_MOUSE, K2C75_MOUSE, TBB6_MOUSE, S4A4_MOUSE, COF1_MOUSE, PA1B2_MOUSE, ACTG_MOUSE, ADT2_MOUSE, BASP1_MOUSE, ATPO_MOUSE, PFKAP_MOUSE, TBB4B_MOUSE, GNA11_MOUSE, VPP1_MOUSE, 1433Z_M…	4.32531	1.65562e-36
GOTERM_CC_DIRECT	GO:0005739~mitochondrion	46	LDHB_MOUSE, MDHC_MOUSE, CX7A2_MOUSE, PEBP1_MOUSE, LDHA_MOUSE, PHB_MOUSE, GABT_MOUSE, 1433E_MOUSE, KCC2A_MOUSE, CLH1_MOUSE, NDUA4_MOUSE, ATP8_MOUSE, CATD_MOUSE, STXB1_MOUSE, SCOT1_MOUSE, MTOR_MOUSE, ATP5J_MOUSE, NDUBA_MOUSE, GHC1_MOUSE, NAC2_MOUSE, VDAC2_MOUSE, IDH3A_MOUSE, MPCP_MOUSE, PRDX2_MOUSE, ECHA_MOUSE, ATPD_MOUSE, GLSK_MOUSE, CX6A1_MOUSE, ADT2_MOUSE, MIC60_MOUSE, ATPO_MOUSE, ATPB_MOUSE, CM…	3.43489	8.53606e-12
GOTERM_CC_DIRECT	GO:0016020~membrane	100	CDC42_MOUSE, ENPL_MOUSE, PHB_MOUSE, NDUBA_MOUSE, FAAH1_MOUSE, MYPR_MOUSE, CAPZB_MOUSE, S4A4_MOUSE, COF1_MOUSE, ADT2_MOUSE, BASP1_MOUSE, FXYD7_MOUSE, PFKAP_MOUSE, AT1A2_MOUSE, RAN_MOUSE, GDIB_MOUSE, EAA2_MOUSE, MBP_MOUSE, HNRPU_MOUSE, EF1A1_MOUSE, AP1B1_MOUSE, THY1_MOUSE, NPTN_MOUSE, LDHA_MOUSE, CNTN1_MOUSE, KCC2B_MOUSE, NCAM1_MOUSE, VISL1_MOUSE, CEND_MOUSE, UBQL2_MOUSE, CAP1_MOUSE, SNAB_MOUSE, SY…	1.83638	1.04613e-11
GOTERM_CC_DIRECT	GO:0005743~mitochondrial inner membrane	22	ATPD_MOUSE, CX6A1_MOUSE, ADT2_MOUSE, MIC60_MOUSE, CX7A2_MOUSE, ATPO_MOUSE, ATPB_MOUSE, CMC1_MOUSE, UCRI_MOUSE, PHB_MOUSE, NDUA4_MOUSE, EAA1_MOUSE, NDUBA_MOUSE, ATP5J_MOUSE, GHC1_MOUSE, NDUB4_MOUSE, VDAC2_MOUSE, MPCP_MOUSE, AT5G1_MOUSE, GPDM_MOUSE, ECHA_MOUSE, AATM_MOUSE	7.30547	1.48782e-10
GOTERM_CC_DIRECT	GO:0005829~cytosol	44	BACH_MOUSE, G3UX57_MOUSE, THY1_MOUSE, MDHC_MOUSE, TAU_MOUSE, CDC42_MOUSE, LDHA_MOUSE, ENPL_MOUSE, 1433E_MOUSE, CLH1_MOUSE, 1433F_MOUSE, PGK1_MOUSE, STXB1_MOUSE, MTOR_MOUSE, KCC2B_MOUSE, KCAB2_MOUSE, PRDX2_MOUSE, VISL1_MOUSE, COF1_MOUSE, PA1B2_MOUSE, ACTG_MOUSE, GLSK_MOUSE, CAP1_MOUSE, PPIA_MOUSE, SNP25_MOUSE, PFKAP_MOUSE, DPYL3_MOUSE, ADK_MOUSE, TPIS_MOUSE, CALM_MOUSE, GNA11_MOUSE, 1433Z_MOUSE, S…	3.16952	3.63208e-10
GOTERM_CC_DIRECT	GO:0031012~extracellular matrix	18	ACTG_MOUSE, ADT2_MOUSE, ATPO_MOUSE, PFKAP_MOUSE, TBB4B_MOUSE, ATPB_MOUSE, ENPL_MOUSE, CLH1_MOUSE, CATD_MOUSE, RAN_MOUSE, CO1A1_MOUSE, HNRPU_MOUSE, RS13_MOUSE, RAC1_MOUSE, KPYM_MOUSE, COF1_MOUSE, RS10_MOUSE, ECHA_MOUSE	7.86795	5.56264e-09
GOTERM_CC_DIRECT	GO:0043005~neuron projection	19	BACH_MOUSE, G3UX57_MOUSE, ROA3_MOUSE, TAU_MOUSE, PEBP1_MOUSE, SNP25_MOUSE, CDC42_MOUSE, CALM_MOUSE, GABT_MOUSE, EAA1_MOUSE, AT1A2_MOUSE, EAA2_MOUSE, ENOG_MOUSE, VA0D1_MOUSE, VAMP2_MOUSE, KCAB2_MOUSE, GDIA_MOUSE, CYFP2_MOUSE, SYPH_MOUSE	5.81354	1.6511e-07
GOTERM_CC_DIRECT	GO:0005737~cytoplasm	87	G3UX57_MOUSE, CDC42_MOUSE, SPTN1_MOUSE, PEBP1_MOUSE, ACTY_MOUSE, AAK1_MOUSE, PHB_MOUSE, SCAI_MOUSE, 1433E_MOUSE, MTOR_MOUSE, NUP85_MOUSE, TBB2B_MOUSE, ITSN2_MOUSE, CAPZB_MOUSE, EMAL5_MOUSE, KCAB2_MOUSE, PRDX2_MOUSE, UBE2N_MOUSE, CYFP2_MOUSE, TBB6_MOUSE, COF1_MOUSE, AT1A3_MOUSE, PA1B2_MOUSE, ACTG_MOUSE, GLSK_MOUSE, BASP1_MOUSE, TBB4B_MOUSE, PFKAP_MOUSE, LMNB1_MOUSE, GNA11_MOUSE, VPP1_MOUSE, AT1A2_…	1.68607	1.88421e-07
GOTERM_CC_DIRECT	GO:0043195~terminal bouton	11	VAMP2_MOUSE, SNP25_MOUSE, SEPT5_MOUSE, AAK1_MOUSE, SYUB_MOUSE, CLH1_MOUSE, SYPH_MOUSE, VPP1_MOUSE, SNG1_MOUSE, STXB1_MOUSE, SYUA_MOUSE	12.5098	5.26584e-07
GOTERM_CC_DIRECT	GO:0008021~synaptic vesicle	11	VA0D1_MOUSE, VDAC2_MOUSE, VAMP2_MOUSE, SNP25_MOUSE, DYN1_MOUSE, PEBP1_MOUSE, SEPT5_MOUSE, SYPH_MOUSE, SNG1_MOUSE, RAB3C_MOUSE, SYUA_MOUSE	11.2191	1.3636e-06
GOTERM_CC_DIRECT	GO:0005925~focal adhesion	17	ACTG_MOUSE, CAP1_MOUSE, THY1_MOUSE, PPIA_MOUSE, CDC42_MOUSE, ENPL_MOUSE, CLH1_MOUSE, 1433E_MOUSE, 1433Z_MOUSE, GDIB_MOUSE, RS13_MOUSE, RAC1_MOUSE, ARPC3_MOUSE, 1433G_MOUSE, COF1_MOUSE, RS10_MOUSE, ARP3_MOUSE	5.58738	1.58869e-06
GOTERM_CC_DIRECT	GO:0042470~melanosome	10	HS90B_MOUSE, RAC1_MOUSE, ENPL_MOUSE, CLH1_MOUSE, 1433E_MOUSE, VPP1_MOUSE, SNG1_MOUSE, 1433Z_MOUSE, CATD_MOUSE, RAN_MOUSE	12.7237	2.0175e-06
GOTERM_CC_DIRECT	GO:0005753~mitochondrial proton-transporting ATP synthase complex	6	ATPD_MOUSE, ATPO_MOUSE, ATPB_MOUSE, AT5G1_MOUSE, ATP8_MOUSE, ATP5J_MOUSE	42.8366	4.31737e-06
GOTERM_CC_DIRECT	GO:0030426~growth cone	11	G3UX57_MOUSE, THY1_MOUSE, NCAM1_MOUSE, BASP1_MOUSE, SNP25_MOUSE, TAU_MOUSE, DPYL3_MOUSE, ARPC3_MOUSE, SYUB_MOUSE, CALM_MOUSE, SYUA_MOUSE	8.89062	8.86641e-06
GOTERM_CC_DIRECT	GO:0043025~neuronal cell body	17	PEBP1_MOUSE, SNP25_MOUSE, CDC42_MOUSE, KCC2A_MOUSE, EAA1_MOUSE, MTOR_MOUSE, TBB4A_MOUSE, NEGR1_MOUSE, ENOG_MOUSE, NAC2_MOUSE, MBP_MOUSE, NCAM1_MOUSE, CAPZB_MOUSE, EF1A2_MOUSE, TBB3_MOUSE, SYUB_MOUSE, DPYL5_MOUSE	4.09114	7.39131e-05
GOTERM_CC_DIRECT	GO:0031982~vesicle	10	NHRF1_MOUSE, VAPA_MOUSE, BASP1_MOUSE, VAMP2_MOUSE, SNP25_MOUSE, 1433G_MOUSE, KPYM_MOUSE, RAB3C_MOUSE, GDIB_MOUSE, COF1_MOUSE	7.83596	9.23419e-05
GOTERM_CC_DIRECT	GO:0005856~cytoskeleton	24	ACTG_MOUSE, TAU_MOUSE, SPTN1_MOUSE, CDC42_MOUSE, TBB4B_MOUSE, SEPT5_MOUSE, ACTY_MOUSE, SYUA_MOUSE, TBB4A_MOUSE, TBB2B_MOUSE, NUP85_MOUSE, KCC2B_MOUSE, COR1A_MOUSE, CAPZB_MOUSE, DYN1_MOUSE, EMAL5_MOUSE, KCAB2_MOUSE, ARPC3_MOUSE, K2C1B_MOUSE, TBB3_MOUSE, TBB6_MOUSE, COF1_MOUSE, ARC1A_MOUSE, ARP3_MOUSE	2.7711	0.00025052
GOTERM_CC_DIRECT	GO:0030424~axon	13	TAU_MOUSE, SNP25_MOUSE, 1433E_MOUSE, KCC2A_MOUSE, EAA2_MOUSE, SYUA_MOUSE, NCAM1_MOUSE, COR1A_MOUSE, KCAB2_MOUSE, NTRI_MOUSE, TBB3_MOUSE, HPCA_MOUSE, AT1A3_MOUSE	4.51521	0.000492456
GOTERM_CC_DIRECT	GO:0045202~synapse	15	SNP25_MOUSE, SEPT5_MOUSE, KCC2A_MOUSE, EAA1_MOUSE, AT1A2_MOUSE, EAA2_MOUSE, SYUA_MOUSE, VAMP2_MOUSE, DYN1_MOUSE, KCAB2_MOUSE, SYUB_MOUSE, CYFP2_MOUSE, SYPH_MOUSE, SNG1_MOUSE, AT1A3_MOUSE	3.81712	0.000546416
GOTERM_CC_DIRECT	GO:1903561~extracellular vesicle	6	TBB4B_MOUSE, SPTN1_MOUSE, CLH1_MOUSE, AT1A2_MOUSE, KPYM_MOUSE, AT1A3_MOUSE	15.7359	0.000554393
GOTERM_CC_DIRECT	GO:0000276~mitochondrial proton-transporting ATP synthase complex, coupling factor F(o)	4	ATPO_MOUSE, AT5G1_MOUSE, ATP8_MOUSE, ATP5J_MOUSE	42.8366	0.00127315
GOTERM_CC_DIRECT	GO:0030027~lamellipodium	8	COR1A_MOUSE, SNP25_MOUSE, CAPZB_MOUSE, DPYL3_MOUSE, RAC1_MOUSE, ARPC3_MOUSE, COF1_MOUSE, ARP3_MOUSE	6.26877	0.00372247
GOTERM_CC_DIRECT	GO:0030659~cytoplasmic vesicle membrane	7	VAMP2_MOUSE, 1433G_MOUSE, 1433F_MOUSE, 1433E_MOUSE, VPP1_MOUSE, 1433Z_MOUSE, SYUA_MOUSE	7.49641	0.00421315
GOTERM_CC_DIRECT	GO:0043234~protein complex	15	SPTN1_MOUSE, GNA11_MOUSE, AP2A1_MOUSE, CLH1_MOUSE, RAN_MOUSE, STXB1_MOUSE, 1433Z_MOUSE, VA0D1_MOUSE, COR1A_MOUSE, DYN1_MOUSE, GDIA_MOUSE, UBE2N_MOUSE, SYPH_MOUSE, DPYL5_MOUSE, AATM_MOUSE	3.0695	0.00445443
GOTERM_CC_DIRECT	GO:0043679~axon terminus	6	VA0D1_MOUSE, PEBP1_MOUSE, SEPT5_MOUSE, KCAB2_MOUSE, SYUB_MOUSE, SYUA_MOUSE	8.9658	0.00617718
GOTERM_CC_DIRECT	GO:0070044~synaptobrevin 2-SNAP-25-syntaxin-1a complex	3	SNAB_MOUSE, VAMP2_MOUSE, SNP25_MOUSE	77.1059	0.00639161
GOTERM_CC_DIRECT	GO:0005913~cell-cell adherens junction	10	VAPA_MOUSE, HS90B_MOUSE, CAPZB_MOUSE, PFKAP_MOUSE, SPTN1_MOUSE, LDHA_MOUSE, 1433E_MOUSE, 1433Z_MOUSE, RAN_MOUSE, KPYM_MOUSE	4.06677	0.0084683
GOTERM_CC_DIRECT	GO:0031252~cell leading edge	5	COR1A_MOUSE, AAK1_MOUSE, 1433Z_MOUSE, COF1_MOUSE, ARP3_MOUSE	11.4741	0.00937786
GOTERM_CC_DIRECT	GO:0015629~actin cytoskeleton	8	ACTG_MOUSE, PGM1_MOUSE, COR1A_MOUSE, SNP25_MOUSE, H10_MOUSE, ARC1A_MOUSE, SYUA_MOUSE, COF1_MOUSE	5.11482	0.00958061
GOTERM_CC_DIRECT	GO:0005874~microtubule	10	NAC2_MOUSE, TBB2B_MOUSE, TBB4B_MOUSE, TAU_MOUSE, DYN1_MOUSE, EMAL5_MOUSE, KCAB2_MOUSE, TBB3_MOUSE, TBB6_MOUSE, TBB4A_MOUSE	3.92996	0.00972202
GOTERM_CC_DIRECT	GO:0036464~cytoplasmic ribonucleoprotein granule	4	HNRPU_MOUSE, TAU_MOUSE, CDC42_MOUSE, RAC1_MOUSE	18.3585	0.0118478
GOTERM_CC_DIRECT	GO:0030117~membrane coat	4	AP1B1_MOUSE, DYN1_MOUSE, AP2A1_MOUSE, CLH1_MOUSE	17.1346	0.0140645
GOTERM_CC_DIRECT	GO:0005886~plasma membrane	55	G3UX57_MOUSE, SPTN1_MOUSE, CDC42_MOUSE, ENPL_MOUSE, PHB_MOUSE, AP2A1_MOUSE, EAA1_MOUSE, NUP85_MOUSE, MYPR_MOUSE, VAMP2_MOUSE, KCAB2_MOUSE, S4A4_MOUSE, COF1_MOUSE, AT1A3_MOUSE, PA1B2_MOUSE, ACTG_MOUSE, BASP1_MOUSE, ATPO_MOUSE, GNA11_MOUSE, VPP1_MOUSE, AT1A2_MOUSE, EAA2_MOUSE, MBP_MOUSE, EF1A1_MOUSE, RAB3C_MOUSE, KPYM_MOUSE, NHRF1_MOUSE, VAPA_MOUSE, THY1_MOUSE, TAU_MOUSE, SEPT5_MOUSE, NPTN_MOUSE, K…	1.45015	0.0169895
GOTERM_CC_DIRECT	GO:0071944~cell periphery	5	NHRF1_MOUSE, MBP_MOUSE, CDC42_MOUSE, TBB3_MOUSE, EAA1_MOUSE	9.04999	0.0187206
GOTERM_CC_DIRECT	GO:0042734~presynaptic membrane	5	SNP25_MOUSE, NPTN_MOUSE, KCC2A_MOUSE, SYPH_MOUSE, EAA2_MOUSE	8.56732	0.0221986
GOTERM_CC_DIRECT	GO:0005885~Arp2/3 protein complex	3	ARPC3_MOUSE, ARC1A_MOUSE, ARP3_MOUSE	35.0481	0.0246842
GOTERM_CC_DIRECT	GO:0008076~voltage-gated potassium channel complex	5	G3UX57_MOUSE, VAMP2_MOUSE, SNP25_MOUSE, KCAB2_MOUSE, CALM_MOUSE	8.13353	0.0253526
GOTERM_CC_DIRECT	GO:0042995~cell projection	14	NHRF1_MOUSE, BASP1_MOUSE, TAU_MOUSE, CDC42_MOUSE, DPYL3_MOUSE, EAA1_MOUSE, TBB4A_MOUSE, NAC2_MOUSE, MBP_MOUSE, KCAB2_MOUSE, RAC1_MOUSE, ARPC3_MOUSE, COF1_MOUSE, ARP3_MOUSE	2.52688	0.0269526
GOTERM_CC_DIRECT	GO:0045263~proton-transporting ATP synthase complex, coupling factor F(o)	3	AT5G1_MOUSE, ATP8_MOUSE, ATP5J_MOUSE	32.1275	0.0272336
GOTERM_CC_DIRECT	GO:0030864~cortical actin cytoskeleton	4	CAP1_MOUSE, COR1A_MOUSE, EF1A1_MOUSE, COF1_MOUSE	11.9544	0.0309943
GOTERM_CC_DIRECT	GO:0043229~intracellular organelle	3	VAMP2_MOUSE, SNP25_MOUSE, SYPH_MOUSE	29.6561	0.0311884
GOTERM_CC_DIRECT	GO:0031225~anchored component of membrane	6	NEGR1_MOUSE, CNTN1_MOUSE, THY1_MOUSE, NCAM1_MOUSE, NTRI_MOUSE, LSAMP_MOUSE	5.4685	0.0327036
GOTERM_CC_DIRECT	GO:0016471~vacuolar proton-transporting V-type ATPase complex	3	VA0D1_MOUSE, VATF_MOUSE, VPP1_MOUSE	27.5378	0.0337026
GOTERM_CC_DIRECT	GO:0042645~mitochondrial nucleoid	4	ADT2_MOUSE, VDAC2_MOUSE, ATPB_MOUSE, ECHA_MOUSE	11.1748	0.0349336
GO term: Biological Process
GOTERM_BP_DIRECT	GO:0015992~proton transport	11	VA0D1_MOUSE, VATA_MOUSE, ATPD_MOUSE, VATE1_MOUSE, ATPO_MOUSE, ATPB_MOUSE, AT5G1_MOUSE, VATF_MOUSE, VPP1_MOUSE, ATP8_MOUSE, ATP5J_MOUSE	23.0157	3.69949e-08
GOTERM_BP_DIRECT	GO:0015991~ATP hydrolysis coupled proton transport	9	VA0D1_MOUSE, VATA_MOUSE, VATE1_MOUSE, ATPB_MOUSE, AT5G1_MOUSE, VATF_MOUSE, VPP1_MOUSE, AT1A2_MOUSE, AT1A3_MOUSE	33.097	9.71139e-08
GOTERM_BP_DIRECT	GO:0015986~ATP synthesis coupled proton transport	8	VATA_MOUSE, ATPD_MOUSE, ATPO_MOUSE, ATPB_MOUSE, AT5G1_MOUSE, VPP1_MOUSE, ATP8_MOUSE, ATP5J_MOUSE	42.2107	1.56093e-07
GOTERM_BP_DIRECT	GO:0021762~substantia nigra development	9	MBP_MOUSE, G3UX57_MOUSE, MYPR_MOUSE, BASP1_MOUSE, CDC42_MOUSE, CALM_MOUSE, 1433F_MOUSE, 1433E_MOUSE, ATP5J_MOUSE	28.7421	1.65228e-07
GOTERM_BP_DIRECT	GO:0006810~transport	39	AP1B1_MOUSE, AP2A1_MOUSE, EAA1_MOUSE, NDUA4_MOUSE, ATP8_MOUSE, NSF_MOUSE, STXB1_MOUSE, ATP5J_MOUSE, NDUBA_MOUSE, VA0D1_MOUSE, GHC1_MOUSE, NAC2_MOUSE, NUP85_MOUSE, VDAC2_MOUSE, KCAB2_MOUSE, MPCP_MOUSE, VATF_MOUSE, S4A4_MOUSE, AT1A3_MOUSE, ATPD_MOUSE, ADT2_MOUSE, SNAB_MOUSE, ATPO_MOUSE, FXYD7_MOUSE, ATPB_MOUSE, CMC1_MOUSE, UCRI_MOUSE, VPP1_MOUSE, AT1A2_MOUSE, RAN_MOUSE, EAA2_MOUSE, VATA_MOUSE, VATE…	2.59762	8.55881e-06
GOTERM_BP_DIRECT	GO:0046034~ATP metabolic process	7	VATA_MOUSE, ATPD_MOUSE, ATPO_MOUSE, ATPB_MOUSE, AT5G1_MOUSE, AT1A2_MOUSE, ATP5J_MOUSE	21.2372	0.000137977
GOTERM_BP_DIRECT	GO:0006811~ion transport	18	ATPD_MOUSE, ATPO_MOUSE, FXYD7_MOUSE, ATPB_MOUSE, VPP1_MOUSE, ATP8_MOUSE, AT1A2_MOUSE, ATP5J_MOUSE, VA0D1_MOUSE, NAC2_MOUSE, VATA_MOUSE, VATE1_MOUSE, VDAC2_MOUSE, KCAB2_MOUSE, AT5G1_MOUSE, VATF_MOUSE, S4A4_MOUSE, AT1A3_MOUSE	3.74042	0.000859615
GOTERM_BP_DIRECT	GO:0006096~glycolytic process	6	ENOG_MOUSE, PFKAP_MOUSE, TPIS_MOUSE, PGK1_MOUSE, KPYM_MOUSE, PGAM1_MOUSE	20.226	0.00131627
GOTERM_BP_DIRECT	GO:0042493~response to drug	13	PEBP1_MOUSE, UCRI_MOUSE, PHB_MOUSE, GABT_MOUSE, EAA1_MOUSE, 1433Z_MOUSE, CO1A1_MOUSE, SCOT1_MOUSE, SYUA_MOUSE, EAA2_MOUSE, NCAM1_MOUSE, ECHA_MOUSE, AT1A3_MOUSE	4.65376	0.00256671
GOTERM_BP_DIRECT	GO:0006754~ATP biosynthetic process	5	ATPD_MOUSE, ATPO_MOUSE, ATPB_MOUSE, ATP8_MOUSE, KPYM_MOUSE	26.3817	0.00337165
GOTERM_BP_DIRECT	GO:0060291~long-term synaptic potentiation	6	NAC2_MOUSE, KCC2B_MOUSE, VAMP2_MOUSE, SNP25_MOUSE, NPTN_MOUSE, SYUA_MOUSE	14.8599	0.00443839
GOTERM_BP_DIRECT	GO:0015813~L-glutamate transport	4	GHC1_MOUSE, CMC1_MOUSE, EAA1_MOUSE, EAA2_MOUSE	48.5423	0.00513339
GOTERM_BP_DIRECT	GO:0061024~membrane organization	6	ACTG_MOUSE, MBP_MOUSE, G3UX57_MOUSE, VAMP2_MOUSE, CALM_MOUSE, SYUA_MOUSE	11.5577	0.0125768
GOTERM_BP_DIRECT	GO:0007017~microtubule-based process	5	TBB2B_MOUSE, TBB4B_MOUSE, TBB3_MOUSE, TBB6_MOUSE, TBB4A_MOUSE	14.7995	0.0243115
GOTERM_BP_DIRECT	GO:0016192~vesicle-mediated transport	9	AP1B1_MOUSE, SNAB_MOUSE, VAMP2_MOUSE, ARF3_MOUSE, AP2A1_MOUSE, CLH1_MOUSE, NSF_MOUSE, STXB1_MOUSE, GDIB_MOUSE	5.12771	0.0245946
GO term: Molecular Function
GOTERM_MF_DIRECT	GO:0032403~protein complex binding	21	NHRF1_MOUSE, ATPD_MOUSE, ATPO_MOUSE, TAU_MOUSE, PFKAP_MOUSE, SPTN1_MOUSE, GNA11_MOUSE, UCRI_MOUSE, AP2A1_MOUSE, 1433E_MOUSE, NDUA4_MOUSE, NSF_MOUSE, RAN_MOUSE, 1433Z_MOUSE, VA0D1_MOUSE, VAMP2_MOUSE, RASN_MOUSE, DYN1_MOUSE, MPCP_MOUSE, SYPH_MOUSE, ECHA_MOUSE	7.00937	5.79308e-09
GOTERM_MF_DIRECT	GO:0003924~GTPase activity	15	TBB4B_MOUSE, CDC42_MOUSE, GNA11_MOUSE, RAN_MOUSE, TBB4A_MOUSE, TBB2B_MOUSE, RASN_MOUSE, DYN1_MOUSE, EF1A2_MOUSE, ERF3A_MOUSE, RAC1_MOUSE, TBB3_MOUSE, EF1A1_MOUSE, TBB6_MOUSE, RAB3C_MOUSE	8.57606	3.66004e-07
GOTERM_MF_DIRECT	GO:0019901~protein kinase binding	19	THY1_MOUSE, AP1B1_MOUSE, TAU_MOUSE, PEBP1_MOUSE, CDC42_MOUSE, AP2A1_MOUSE, CLH1_MOUSE, 1433Z_MOUSE, NSF_MOUSE, STXB1_MOUSE, MTOR_MOUSE, PGAM1_MOUSE, GDIR1_MOUSE, HS90B_MOUSE, KCC2B_MOUSE, DYN1_MOUSE, EF1A2_MOUSE, RAC1_MOUSE, EF1A1_MOUSE	5.23127	1.41672e-06
GOTERM_MF_DIRECT	GO:0005515~protein binding	65	SPTN1_MOUSE, CDC42_MOUSE, SCAI_MOUSE, ENPL_MOUSE, AP2A1_MOUSE, 1433E_MOUSE, EAA1_MOUSE, MTOR_MOUSE, ITSN2_MOUSE, MYPR_MOUSE, VAMP2_MOUSE, CAPZB_MOUSE, KCAB2_MOUSE, PRDX2_MOUSE, UBE2N_MOUSE, CYFP2_MOUSE, S4A4_MOUSE, GLSK_MOUSE, BASP1_MOUSE, UCRI_MOUSE, AT1A2_MOUSE, RAN_MOUSE, 1433Z_MOUSE, CO1A1_MOUSE, GDIR1_MOUSE, HNRPU_MOUSE, VATE1_MOUSE, A1AT2_MOUSE, TBB3_MOUSE, EF1A1_MOUSE, RAB3C_MOUSE, ARC1A_M…	1.89811	1.63201e-06
GOTERM_MF_DIRECT	GO:0046961~proton-transporting ATPase activity, rotational mechanism	7	VA0D1_MOUSE, VATA_MOUSE, ATPD_MOUSE, VATE1_MOUSE, ATPB_MOUSE, VATF_MOUSE, VPP1_MOUSE	34.8522	1.66144e-06
GOTERM_MF_DIRECT	GO:0005525~GTP binding	18	TBB4B_MOUSE, CDC42_MOUSE, SEPT5_MOUSE, GNA11_MOUSE, RAN_MOUSE, TBB4A_MOUSE, TBB2B_MOUSE, HS90B_MOUSE, RASN_MOUSE, DYN1_MOUSE, EF1A2_MOUSE, ERF3A_MOUSE, RAC1_MOUSE, TBB3_MOUSE, ARF3_MOUSE, EF1A1_MOUSE, TBB6_MOUSE, RAB3C_MOUSE	5.61587	1.67302e-06
GOTERM_MF_DIRECT	GO:0019904~protein domain specific binding	16	NHRF1_MOUSE, VAPA_MOUSE, G3UX57_MOUSE, BASP1_MOUSE, TAU_MOUSE, SNP25_MOUSE, CALM_MOUSE, 1433E_MOUSE, 1433F_MOUSE, RAN_MOUSE, STXB1_MOUSE, 1433Z_MOUSE, MTOR_MOUSE, SYUA_MOUSE, 1433G_MOUSE, SYPH_MOUSE	6.61554	2.04659e-06
GOTERM_MF_DIRECT	GO:0000166~nucleotide binding	38	ROA3_MOUSE, PEBP1_MOUSE, CDC42_MOUSE, SEPT5_MOUSE, ACTY_MOUSE, ENPL_MOUSE, KCC2A_MOUSE, NSF_MOUSE, TBB4A_MOUSE, MTOR_MOUSE, TBB2B_MOUSE, KCC2B_MOUSE, VDAC2_MOUSE, RASN_MOUSE, UBE2N_MOUSE, TBB6_MOUSE, AT1A3_MOUSE, ACTG_MOUSE, TBB4B_MOUSE, PFKAP_MOUSE, ATPB_MOUSE, ADK_MOUSE, GNA11_MOUSE, AT1A2_MOUSE, RAN_MOUSE, HS90B_MOUSE, VATA_MOUSE, HNRPU_MOUSE, DYN1_MOUSE, RAC1_MOUSE, EF1A2_MOUSE, ERF3A_MOUSE, …	2.34542	3.51529e-05
GOTERM_MF_DIRECT	GO:0005200~structural constituent of cytoskeleton	8	ACTG_MOUSE, TBB2B_MOUSE, TBB4B_MOUSE, ARPC3_MOUSE, TBB3_MOUSE, TBB6_MOUSE, TBB4A_MOUSE, ARP3_MOUSE	12.2557	0.000139778
GOTERM_MF_DIRECT	GO:0015078~hydrogen ion transmembrane transporter activity	6	VA0D1_MOUSE, ATPD_MOUSE, AT5G1_MOUSE, VPP1_MOUSE, ATP8_MOUSE, ATP5J_MOUSE	22.405	0.000204622
GOTERM_MF_DIRECT	GO:0044822~poly(A) RNA binding	25	PEBP1_MOUSE, 1433E_MOUSE, CLH1_MOUSE, STXB1_MOUSE, UBE2N_MOUSE, ADT2_MOUSE, MIC60_MOUSE, PPIA_MOUSE, ADK_MOUSE, RAN_MOUSE, 1433Z_MOUSE, GDIB_MOUSE, HS90B_MOUSE, RS13_MOUSE, HNRPU_MOUSE, COR1A_MOUSE, CH10_MOUSE, DYN1_MOUSE, ERF3A_MOUSE, H10_MOUSE, EF1A1_MOUSE, 1433G_MOUSE, KPYM_MOUSE, RS10_MOUSE, AATM_MOUSE	2.68403	0.000453439
GOTERM_MF_DIRECT	GO:0017075~syntaxin-1 binding	5	VAMP2_MOUSE, SNP25_MOUSE, SYPH_MOUSE, NSF_MOUSE, STXB1_MOUSE	25.9768	0.000982404
GOTERM_MF_DIRECT	GO:0044325~ion channel binding	8	HS90B_MOUSE, G3UX57_MOUSE, VAMP2_MOUSE, SNP25_MOUSE, KCAB2_MOUSE, CALM_MOUSE, 1433F_MOUSE, 1433E_MOUSE	7.96621	0.00162923
GOTERM_MF_DIRECT	GO:0005313~L-glutamate transmembrane transporter activity	4	GHC1_MOUSE, CMC1_MOUSE, EAA1_MOUSE, EAA2_MOUSE	43.4521	0.00207455
GOTERM_MF_DIRECT	GO:0046933~proton-transporting ATP synthase activity, rotational mechanism	4	ATPD_MOUSE, ATPO_MOUSE, ATPB_MOUSE, AT5G1_MOUSE	34.1409	0.00418973
GOTERM_MF_DIRECT	GO:0098641~cadherin binding involved in cell-cell adhesion	10	VAPA_MOUSE, HS90B_MOUSE, CAPZB_MOUSE, PFKAP_MOUSE, SPTN1_MOUSE, LDHA_MOUSE, 1433E_MOUSE, 1433Z_MOUSE, RAN_MOUSE, KPYM_MOUSE	4.28291	0.00945456
GOTERM_MF_DIRECT	GO:0019905~syntaxin binding	6	SNAB_MOUSE, VAMP2_MOUSE, SPTN1_MOUSE, SEPT5_MOUSE, NSF_MOUSE, STXB1_MOUSE	8.96199	0.00981274
GOTERM_MF_DIRECT	GO:0016810~hydrolase activity, acting on carbon-nitrogen (but not peptide) bonds	4	DPYL3_MOUSE, GUAD_MOUSE, DPYL4_MOUSE, DPYL5_MOUSE	25.1565	0.0101138
GOTERM_MF_DIRECT	GO:0003779~actin binding	11	CAP1_MOUSE, COR1A_MOUSE, CAPZB_MOUSE, SPTN1_MOUSE, ARPC3_MOUSE, HPCA_MOUSE, 1433G_MOUSE, 1433F_MOUSE, ARC1A_MOUSE, COF1_MOUSE, ARP3_MOUSE	3.88883	0.0102793
GOTERM_MF_DIRECT	GO:0051219~phosphoprotein binding	5	DPYL3_MOUSE, 1433E_MOUSE, DPYL4_MOUSE, SYUA_MOUSE, MTOR_MOUSE	11.4897	0.0148542
GOTERM_MF_DIRECT	GO:0030235~nitric-oxide synthase regulator activity	3	HS90B_MOUSE, G3UX57_MOUSE, CALM_MOUSE	44.8099	0.0287297
GOTERM_MF_DIRECT	GO:0016616~oxidoreductase activity, acting on the CH-OH group of donors, NAD or NADP as acceptor	4	LDHB_MOUSE, MDHC_MOUSE, IDH3A_MOUSE, LDHA_MOUSE	14.9366	0.0343958
GOTERM_MF_DIRECT	GO:0047485~protein N-terminus binding	6	G3UX57_MOUSE, SNP25_MOUSE, SPTN1_MOUSE, CALM_MOUSE, STXB1_MOUSE, SYUA_MOUSE	6.12785	0.041288
BIOCARTA Pathways
BIOCARTA	m_pgc1aPathway:Regulation of PGC-1a	5	G3UX57_MOUSE, KCC2B_MOUSE, CALM_MOUSE, 1433F_MOUSE, KCC2A_MOUSE	12.7877	0.0133277
BIOCARTA	m_biopeptidesPathway:Bioactive Peptide Induced Signaling Pathway	6	G3UX57_MOUSE, KCC2B_MOUSE, TAU_MOUSE, CALM_MOUSE, GNA11_MOUSE, KCC2A_MOUSE	7.67262	0.0153154
BIOCARTA	m_CaCaMPathway:Ca++/ Calmodulin-dependent Protein Kinase Activation	4	G3UX57_MOUSE, KCC2B_MOUSE, CALM_MOUSE, KCC2A_MOUSE	26.3061	0.0188433
BIOCARTA	m_ndkDynaminPathway:Endocytotic role of NDK, Phosphins and Dynamin	4	G3UX57_MOUSE, DYN1_MOUSE, CALM_MOUSE, AP2A1_MOUSE	14.1648	0.0351168
BIOCARTA	m_cdc42racPathway:Role of PI3K subunit p85 in regulation of Actin Organization and Cell Migration	4	CDC42_MOUSE, ARPC3_MOUSE, ARC1A_MOUSE, ARP3_MOUSE	13.1531	0.0352631
InterPro Protein Families
INTERPRO	IPR013838:Beta tubulin, autoregulation binding site	5	TBB2B_MOUSE, TBB4B_MOUSE, TBB3_MOUSE, TBB6_MOUSE, TBB4A_MOUSE	83.5795	8.15377e-05
INTERPRO	IPR002453:Beta tubulin	5	TBB2B_MOUSE, TBB4B_MOUSE, TBB3_MOUSE, TBB6_MOUSE, TBB4A_MOUSE	83.5795	8.15377e-05
INTERPRO	IPR023123:Tubulin, C-terminal	5	TBB2B_MOUSE, TBB4B_MOUSE, TBB3_MOUSE, TBB6_MOUSE, TBB4A_MOUSE	31.8398	0.00161518
INTERPRO	IPR008280:Tubulin/FtsZ, C-terminal	5	TBB2B_MOUSE, TBB4B_MOUSE, TBB3_MOUSE, TBB6_MOUSE, TBB4A_MOUSE	31.8398	0.00161518
INTERPRO	IPR000217:Tubulin	5	TBB2B_MOUSE, TBB4B_MOUSE, TBB3_MOUSE, TBB6_MOUSE, TBB4A_MOUSE	31.8398	0.00161518
INTERPRO	IPR003008:Tubulin/FtsZ, GTPase domain	5	TBB2B_MOUSE, TBB4B_MOUSE, TBB3_MOUSE, TBB6_MOUSE, TBB4A_MOUSE	31.8398	0.00161518
INTERPRO	IPR000308:14-3-3 protein	4	1433G_MOUSE, 1433F_MOUSE, 1433E_MOUSE, 1433Z_MOUSE	66.8636	0.00178195
INTERPRO	IPR023409:14-3-3 protein, conserved site	4	1433G_MOUSE, 1433F_MOUSE, 1433E_MOUSE, 1433Z_MOUSE	76.4156	0.00186629
INTERPRO	IPR023410:14-3-3 domain	4	1433G_MOUSE, 1433F_MOUSE, 1433E_MOUSE, 1433Z_MOUSE	59.4343	0.00221481
INTERPRO	IPR017975:Tubulin, conserved site	5	TBB2B_MOUSE, TBB4B_MOUSE, TBB3_MOUSE, TBB6_MOUSE, TBB4A_MOUSE	33.4318	0.0026289
INTERPRO	IPR018316:Tubulin/FtsZ, 2-layer sandwich domain	5	TBB2B_MOUSE, TBB4B_MOUSE, TBB3_MOUSE, TBB6_MOUSE, TBB4A_MOUSE	33.4318	0.0026289
INTERPRO	IPR011059:Metal-dependent hydrolase, composite domain	4	DPYL3_MOUSE, GUAD_MOUSE, DPYL4_MOUSE, DPYL5_MOUSE	53.4909	0.0026966
INTERPRO	IPR006680:Amidohydrolase 1	4	DPYL3_MOUSE, GUAD_MOUSE, DPYL4_MOUSE, DPYL5_MOUSE	48.6281	0.00322583
INTERPRO	IPR018247:EF-Hand 1, calcium-binding site	8	G3UX57_MOUSE, ITSN2_MOUSE, SPTN1_MOUSE, HPCA_MOUSE, CMC1_MOUSE, CALM_MOUSE, VISL1_MOUSE, GPDM_MOUSE	6.11325	0.015241
INTERPRO	IPR011778:Hydantoinase/dihydropyrimidinase	3	DPYL3_MOUSE, DPYL4_MOUSE, DPYL5_MOUSE	66.8636	0.0323086
INTERPRO	IPR001236:Lactate/malate dehydrogenase, N-terminal	3	LDHB_MOUSE, MDHC_MOUSE, LDHA_MOUSE	57.3117	0.0407482
INTERPRO	IPR022383:Lactate/malate dehydrogenase, C-terminal	3	LDHB_MOUSE, MDHC_MOUSE, LDHA_MOUSE	57.3117	0.0407482
INTERPRO	IPR004160:Translation elongation factor EFTu/EF1A, C-terminal	3	EF1A2_MOUSE, ERF3A_MOUSE, EF1A1_MOUSE	57.3117	0.0407482
INTERPRO	IPR001557:L-lactate/malate dehydrogenase	3	LDHB_MOUSE, MDHC_MOUSE, LDHA_MOUSE	57.3117	0.0407482
INTERPRO	IPR015955:Lactate dehydrogenase/glycoside hydrolase, family 4, C-terminal	3	LDHB_MOUSE, MDHC_MOUSE, LDHA_MOUSE	50.1477	0.0424508
INTERPRO	IPR005225:Small GTP-binding protein domain	7	RASN_MOUSE, CDC42_MOUSE, RAC1_MOUSE, ERF3A_MOUSE, ARF3_MOUSE, RAN_MOUSE, RAB3C_MOUSE	5.67328	0.0453357
INTERPRO	IPR002048:EF-hand domain	8	G3UX57_MOUSE, ITSN2_MOUSE, SPTN1_MOUSE, HPCA_MOUSE, CMC1_MOUSE, CALM_MOUSE, VISL1_MOUSE, GPDM_MOUSE	4.79739	0.0469815
UniProt Keywords
UP_KEYWORDS	Acetylation	85	G3UX57_MOUSE, CX7A2_MOUSE, SPTN1_MOUSE, PEBP1_MOUSE, ACTY_MOUSE, AAK1_MOUSE, PHB_MOUSE, ENPL_MOUSE, 1433E_MOUSE, MTOR_MOUSE, ATP5J_MOUSE, NUP85_MOUSE, TBB2B_MOUSE, VAMP2_MOUSE, CAPZB_MOUSE, KCAB2_MOUSE, MPCP_MOUSE, PRDX2_MOUSE, UBE2N_MOUSE, CYFP2_MOUSE, COF1_MOUSE, PA1B2_MOUSE, ACTG_MOUSE, GLSK_MOUSE, ADT2_MOUSE, ATPO_MOUSE, PFKAP_MOUSE, TBB4B_MOUSE, CMC1_MOUSE, LMNB1_MOUSE, 1433Z_MOUSE, RAN_MOUS…	3.97997	1.10194e-30
UP_KEYWORDS	Phosphoprotein	113	CDC42_MOUSE, PEBP1_MOUSE, AAK1_MOUSE, PHB_MOUSE, ENPL_MOUSE, SCOT1_MOUSE, NDUBA_MOUSE, FAAH1_MOUSE, ITSN2_MOUSE, MYPR_MOUSE, CAPZB_MOUSE, PRDX2_MOUSE, S4A4_MOUSE, COF1_MOUSE, BASP1_MOUSE, FXYD7_MOUSE, TBB4B_MOUSE, PFKAP_MOUSE, AT1A2_MOUSE, RAN_MOUSE, GDIB_MOUSE, CO1A1_MOUSE, EAA2_MOUSE, MBP_MOUSE, HNRPU_MOUSE, VATE1_MOUSE, TBB3_MOUSE, EF1A1_MOUSE, PGM1_MOUSE, SEPT5_MOUSE, LDHA_MOUSE, KCC2B_MOUSE,…	2.17073	2.16245e-21
UP_KEYWORDS	Methylation	34	G3UX57_MOUSE, ROA3_MOUSE, MDHC_MOUSE, TAU_MOUSE, CDC42_MOUSE, SEPT5_MOUSE, AAK1_MOUSE, TBB2B_MOUSE, RASN_MOUSE, KCAB2_MOUSE, MPCP_MOUSE, ECHA_MOUSE, ACTG_MOUSE, ADT2_MOUSE, CAP1_MOUSE, DPYL3_MOUSE, TPIS_MOUSE, LMNB1_MOUSE, CALM_MOUSE, DPYL4_MOUSE, K1C10_MOUSE, FBX41_MOUSE, MBP_MOUSE, HNRPU_MOUSE, DYN1_MOUSE, RAC1_MOUSE, EF1A2_MOUSE, K2C1B_MOUSE, EF1A1_MOUSE, KPYM_MOUSE, DPYL5_MOUSE, RS10_MOUSE, R…	5.18226	5.79647e-13
UP_KEYWORDS	Cytoplasm	72	G3UX57_MOUSE, CDC42_MOUSE, SPTN1_MOUSE, PEBP1_MOUSE, ACTY_MOUSE, SCAI_MOUSE, 1433E_MOUSE, MTOR_MOUSE, NUP85_MOUSE, TBB2B_MOUSE, ITSN2_MOUSE, CAPZB_MOUSE, EMAL5_MOUSE, KCAB2_MOUSE, PRDX2_MOUSE, UBE2N_MOUSE, CYFP2_MOUSE, TBB6_MOUSE, COF1_MOUSE, PA1B2_MOUSE, ACTG_MOUSE, GLSK_MOUSE, PFKAP_MOUSE, TBB4B_MOUSE, GNA11_MOUSE, RAN_MOUSE, 1433Z_MOUSE, GDIB_MOUSE, GDIR1_MOUSE, MBP_MOUSE, HNRPU_MOUSE, ARPC3_M…	2.39219	2.2955e-12
UP_KEYWORDS	Hydrogen ion transport	11	VA0D1_MOUSE, VATA_MOUSE, ATPD_MOUSE, VATE1_MOUSE, ATPO_MOUSE, ATPB_MOUSE, AT5G1_MOUSE, VATF_MOUSE, VPP1_MOUSE, ATP8_MOUSE, ATP5J_MOUSE	35.7677	1.54162e-11
UP_KEYWORDS	Mitochondrion inner membrane	17	ATPD_MOUSE, CX6A1_MOUSE, ADT2_MOUSE, MIC60_MOUSE, CX7A2_MOUSE, ATPO_MOUSE, ATPB_MOUSE, CMC1_MOUSE, PHB_MOUSE, UCRI_MOUSE, NDUA4_MOUSE, NDUBA_MOUSE, ATP5J_MOUSE, GHC1_MOUSE, NDUB4_MOUSE, MPCP_MOUSE, GPDM_MOUSE	9.79324	6.55688e-10
UP_KEYWORDS	Nucleotide-binding	39	PEBP1_MOUSE, CDC42_MOUSE, SEPT5_MOUSE, ACTY_MOUSE, AAK1_MOUSE, ENPL_MOUSE, KCC2A_MOUSE, PGK1_MOUSE, NSF_MOUSE, TBB4A_MOUSE, MTOR_MOUSE, TBB2B_MOUSE, KCC2B_MOUSE, VDAC2_MOUSE, RASN_MOUSE, UBE2N_MOUSE, TBB6_MOUSE, AT1A3_MOUSE, ACTG_MOUSE, TBB4B_MOUSE, PFKAP_MOUSE, ATPB_MOUSE, ADK_MOUSE, GNA11_MOUSE, AT1A2_MOUSE, RAN_MOUSE, HS90B_MOUSE, VATA_MOUSE, HNRPU_MOUSE, DYN1_MOUSE, RAC1_MOUSE, EF1A2_MOUSE, E…	3.25347	2.58969e-09
UP_KEYWORDS	Transport	39	AP1B1_MOUSE, AP2A1_MOUSE, EAA1_MOUSE, NDUA4_MOUSE, ATP8_MOUSE, NSF_MOUSE, STXB1_MOUSE, ATP5J_MOUSE, NDUBA_MOUSE, VA0D1_MOUSE, GHC1_MOUSE, NAC2_MOUSE, NUP85_MOUSE, VDAC2_MOUSE, KCAB2_MOUSE, MPCP_MOUSE, VATF_MOUSE, S4A4_MOUSE, AT1A3_MOUSE, ATPD_MOUSE, ADT2_MOUSE, SNAB_MOUSE, ATPO_MOUSE, FXYD7_MOUSE, ATPB_MOUSE, CMC1_MOUSE, UCRI_MOUSE, VPP1_MOUSE, AT1A2_MOUSE, RAN_MOUSE, EAA2_MOUSE, VATA_MOUSE, VATE…	3.00188	2.25925e-08
UP_KEYWORDS	GTP-binding	17	TBB4B_MOUSE, CDC42_MOUSE, SEPT5_MOUSE, GNA11_MOUSE, RAN_MOUSE, TBB4A_MOUSE, TBB2B_MOUSE, RASN_MOUSE, DYN1_MOUSE, EF1A2_MOUSE, ERF3A_MOUSE, RAC1_MOUSE, TBB3_MOUSE, ARF3_MOUSE, EF1A1_MOUSE, TBB6_MOUSE, RAB3C_MOUSE	7.49242	2.26788e-08
UP_KEYWORDS	Mitochondrion	28	CX7A2_MOUSE, PHB_MOUSE, GABT_MOUSE, NDUA4_MOUSE, ATP8_MOUSE, MTOR_MOUSE, SCOT1_MOUSE, NDUBA_MOUSE, ATP5J_MOUSE, GHC1_MOUSE, VDAC2_MOUSE, IDH3A_MOUSE, MPCP_MOUSE, ECHA_MOUSE, GLSK_MOUSE, ATPD_MOUSE, CX6A1_MOUSE, ADT2_MOUSE, MIC60_MOUSE, ATPO_MOUSE, ATPB_MOUSE, CMC1_MOUSE, UCRI_MOUSE, CH10_MOUSE, NDUB4_MOUSE, AT5G1_MOUSE, GPDM_MOUSE, AATM_MOUSE	3.87243	5.05625e-08
UP_KEYWORDS	Cytoskeleton	25	G3UX57_MOUSE, CDC42_MOUSE, SPTN1_MOUSE, TAU_MOUSE, ACTY_MOUSE, SEPT5_MOUSE, CLH1_MOUSE, TBB4A_MOUSE, TBB2B_MOUSE, NUP85_MOUSE, KCC2B_MOUSE, CAPZB_MOUSE, EMAL5_MOUSE, KCAB2_MOUSE, TBB6_MOUSE, COF1_MOUSE, ACTG_MOUSE, TBB4B_MOUSE, CALM_MOUSE, COR1A_MOUSE, DYN1_MOUSE, ARPC3_MOUSE, TBB3_MOUSE, ARC1A_MOUSE, ARP3_MOUSE	3.40919	4.55555e-06
UP_KEYWORDS	Transit peptide	17	GLSK_MOUSE, ATPD_MOUSE, CX6A1_MOUSE, MIC60_MOUSE, CX7A2_MOUSE, ATPO_MOUSE, ATPB_MOUSE, UCRI_MOUSE, GABT_MOUSE, SCOT1_MOUSE, ATP5J_MOUSE, IDH3A_MOUSE, MPCP_MOUSE, AT5G1_MOUSE, ECHA_MOUSE, GPDM_MOUSE, AATM_MOUSE	4.87742	6.64036e-06
UP_KEYWORDS	Ion transport	18	ATPD_MOUSE, ATPO_MOUSE, FXYD7_MOUSE, ATPB_MOUSE, VPP1_MOUSE, ATP8_MOUSE, AT1A2_MOUSE, ATP5J_MOUSE, VA0D1_MOUSE, NAC2_MOUSE, VATA_MOUSE, VATE1_MOUSE, VDAC2_MOUSE, KCAB2_MOUSE, AT5G1_MOUSE, VATF_MOUSE, S4A4_MOUSE, AT1A3_MOUSE	4.25494	1.65326e-05
UP_KEYWORDS	Isopeptide bond	22	G3UX57_MOUSE, ATPD_MOUSE, CAP1_MOUSE, ROA3_MOUSE, BASP1_MOUSE, PPIA_MOUSE, TAU_MOUSE, TBB4B_MOUSE, TPIS_MOUSE, LMNB1_MOUSE, CALM_MOUSE, RAN_MOUSE, TBB4A_MOUSE, GDIR1_MOUSE, TBB2B_MOUSE, HNRPU_MOUSE, VDAC2_MOUSE, RAC1_MOUSE, TBB3_MOUSE, UBE2N_MOUSE, TBB6_MOUSE, KPYM_MOUSE	3.37786	2.75153e-05
UP_KEYWORDS	Glycolysis	6	ENOG_MOUSE, PFKAP_MOUSE, TPIS_MOUSE, PGK1_MOUSE, KPYM_MOUSE, PGAM1_MOUSE	25.0839	4.74252e-05
UP_KEYWORDS	Lipoprotein	19	THY1_MOUSE, BASP1_MOUSE, SNP25_MOUSE, CDC42_MOUSE, LMNB1_MOUSE, GNA11_MOUSE, LSAMP_MOUSE, EAA2_MOUSE, NEGR1_MOUSE, CNTN1_MOUSE, NCAM1_MOUSE, MYPR_MOUSE, RASN_MOUSE, NTRI_MOUSE, RAC1_MOUSE, HPCA_MOUSE, ARF3_MOUSE, VISL1_MOUSE, RAB3C_MOUSE	3.56427	7.35704e-05
UP_KEYWORDS	Nitration	6	AP1B1_MOUSE, DYN1_MOUSE, DPYL3_MOUSE, ACTY_MOUSE, TPIS_MOUSE, AATM_MOUSE	19.5097	0.000149101
UP_KEYWORDS	ATP synthesis	4	ATPD_MOUSE, ATPO_MOUSE, ATPB_MOUSE, ATP8_MOUSE	45.0223	0.000885978
UP_KEYWORDS	Ubl conjugation	24	G3UX57_MOUSE, CAP1_MOUSE, ROA3_MOUSE, MDHC_MOUSE, BASP1_MOUSE, PPIA_MOUSE, TAU_MOUSE, TPIS_MOUSE, LDHA_MOUSE, LMNB1_MOUSE, CALM_MOUSE, RAN_MOUSE, SYUA_MOUSE, GDIR1_MOUSE, TBB2B_MOUSE, HS90B_MOUSE, HNRPU_MOUSE, VDAC2_MOUSE, COR1A_MOUSE, RAC1_MOUSE, UBE2N_MOUSE, EF1A1_MOUSE, SYPH_MOUSE, KPYM_MOUSE	2.33338	0.00213688
UP_KEYWORDS	Synaptosome	5	VAMP2_MOUSE, SNP25_MOUSE, KCAB2_MOUSE, CYFP2_MOUSE, SYPH_MOUSE	12.614	0.0062116
UP_KEYWORDS	ATP-binding	21	ACTG_MOUSE, PFKAP_MOUSE, PEBP1_MOUSE, ATPB_MOUSE, ACTY_MOUSE, AAK1_MOUSE, ADK_MOUSE, ENPL_MOUSE, KCC2A_MOUSE, PGK1_MOUSE, NSF_MOUSE, AT1A2_MOUSE, MTOR_MOUSE, HS90B_MOUSE, VATA_MOUSE, HNRPU_MOUSE, KCC2B_MOUSE, UBE2N_MOUSE, KPYM_MOUSE, AT1A3_MOUSE, ARP3_MOUSE	2.25442	0.00853093
UP_KEYWORDS	Actin-binding	8	CAP1_MOUSE, COR1A_MOUSE, CAPZB_MOUSE, SPTN1_MOUSE, ARPC3_MOUSE, ARC1A_MOUSE, COF1_MOUSE, ARP3_MOUSE	4.64516	0.0147648
UP_KEYWORDS	Microtubule	8	TBB2B_MOUSE, TBB4B_MOUSE, TAU_MOUSE, DYN1_MOUSE, EMAL5_MOUSE, TBB3_MOUSE, TBB6_MOUSE, TBB4A_MOUSE	4.43402	0.0183304
UP_KEYWORDS	GPI-anchor	6	NEGR1_MOUSE, CNTN1_MOUSE, THY1_MOUSE, NCAM1_MOUSE, NTRI_MOUSE, LSAMP_MOUSE	6.27097	0.0213286
UP_KEYWORDS	CF(0)	3	AT5G1_MOUSE, ATP8_MOUSE, ATP5J_MOUSE	36.5806	0.0218783
UP_KEYWORDS	Magnesium	11	ENOG_MOUSE, PGM1_MOUSE, PFKAP_MOUSE, IDH3A_MOUSE, ADK_MOUSE, GNA11_MOUSE, KCC2A_MOUSE, AT1A2_MOUSE, NSF_MOUSE, KPYM_MOUSE, AT1A3_MOUSE	3.08934	0.0220412
UP_KEYWORDS	Membrane	77	CX7A2_MOUSE, CDC42_MOUSE, AAK1_MOUSE, PHB_MOUSE, SCAI_MOUSE, AP2A1_MOUSE, EAA1_MOUSE, MTOR_MOUSE, NDUBA_MOUSE, ATP5J_MOUSE, GHC1_MOUSE, FAAH1_MOUSE, NUP85_MOUSE, MYPR_MOUSE, TMX2_MOUSE, VAMP2_MOUSE, KCAB2_MOUSE, MPCP_MOUSE, S4A4_MOUSE, COF1_MOUSE, AT1A3_MOUSE, ADT2_MOUSE, BASP1_MOUSE, ATPO_MOUSE, FXYD7_MOUSE, CMC1_MOUSE, LMNB1_MOUSE, UCRI_MOUSE, GNA11_MOUSE, VPP1_MOUSE, AT1A2_MOUSE, GDIB_MOUSE, E…	1.29757	0.0228518
UP_KEYWORDS	Oxidoreductase	12	LDHB_MOUSE, MDHC_MOUSE, IDH3A_MOUSE, KCAB2_MOUSE, PRDX2_MOUSE, LDHA_MOUSE, UCRI_MOUSE, 1433G_MOUSE, 1433E_MOUSE, ATP8_MOUSE, GPDM_MOUSE, ECHA_MOUSE	2.74784	0.0292437
UP_KEYWORDS	Symport	5	GHC1_MOUSE, MPCP_MOUSE, S4A4_MOUSE, EAA1_MOUSE, EAA2_MOUSE	6.59111	0.0450919
UniProt Sequence Freature
UP_SEQ_FEATURE	nucleotide phosphate-binding region:GTP	17	TBB4B_MOUSE, CDC42_MOUSE, SEPT5_MOUSE, GNA11_MOUSE, RAN_MOUSE, TBB4A_MOUSE, TBB2B_MOUSE, RASN_MOUSE, DYN1_MOUSE, EF1A2_MOUSE, ERF3A_MOUSE, RAC1_MOUSE, TBB3_MOUSE, ARF3_MOUSE, EF1A1_MOUSE, TBB6_MOUSE, RAB3C_MOUSE	6.27377	5.71847e-06
UP_SEQ_FEATURE	site:Interaction with phosphoserine on interacting protein	4	1433G_MOUSE, 1433F_MOUSE, 1433E_MOUSE, 1433Z_MOUSE	42.8093	0.0139332
UP_SEQ_FEATURE	transit peptide:Mitochondrion	15	ATPD_MOUSE, CX6A1_MOUSE, CX7A2_MOUSE, ATPO_MOUSE, ATPB_MOUSE, UCRI_MOUSE, GABT_MOUSE, SCOT1_MOUSE, ATP5J_MOUSE, IDH3A_MOUSE, MPCP_MOUSE, AT5G1_MOUSE, ECHA_MOUSE, GPDM_MOUSE, AATM_MOUSE	3.56025	0.0182975
UP_SEQ_FEATURE	binding site:Substrate	11	LDHB_MOUSE, ENOG_MOUSE, FAAH1_MOUSE, MDHC_MOUSE, PFKAP_MOUSE, IDH3A_MOUSE, TPIS_MOUSE, LDHA_MOUSE, GUAD_MOUSE, PGK1_MOUSE, KPYM_MOUSE	4.2598	0.0236534
UP_SEQ_FEATURE	calcium-binding region:3	5	G3UX57_MOUSE, HPCA_MOUSE, CMC1_MOUSE, CALM_MOUSE, VISL1_MOUSE	15.9089	0.0290583
SMART Protein Domains
SMART	SM00101:14_3_3	4	1433G_MOUSE, 1433F_MOUSE, 1433E_MOUSE, 1433Z_MOUSE	73.4155	0.000499179
SMART	SM00865:SM00865	5	TBB2B_MOUSE, TBB4B_MOUSE, TBB3_MOUSE, TBB6_MOUSE, TBB4A_MOUSE	36.7077	0.000524491
SMART	SM00864:SM00864	5	TBB2B_MOUSE, TBB4B_MOUSE, TBB3_MOUSE, TBB6_MOUSE, TBB4A_MOUSE	36.7077	0.000524491
SMART	SM00054:EFh	8	G3UX57_MOUSE, ITSN2_MOUSE, SPTN1_MOUSE, HPCA_MOUSE, CMC1_MOUSE, CALM_MOUSE, VISL1_MOUSE, GPDM_MOUSE	8.10102	0.00105419

### Sheet: (B) CB DAVID Chart
Supplementary Table 3B. DAVID funtional classification of differentially expressed proteins in CB samples of ACN-KO vs ACN-Ctr mice
Category	Term	Count	Proteins	Fold Enrichment	Benjamini
KEGG Pathways
KEGG_PATHWAY	mmu03010:Ribosome	7	RS24_MOUSE, RL6_MOUSE, RS25_MOUSE, RS3A_MOUSE, RS10_MOUSE, RL19_MOUSE, RLA2_MOUSE	11.9771	0.00127366
GO term: Cellular Component
GOTERM_CC_DIRECT	GO:0070062~extracellular exosome	33	VDAC1_MOUSE, THY1_MOUSE, COTL1_MOUSE, RS25_MOUSE, NUCL_MOUSE, ROA1_MOUSE, LDHA_MOUSE, RLA2_MOUSE, K1C17_MOUSE, KAD1_MOUSE, NDUAD_MOUSE, CD47_MOUSE, MPCP_MOUSE, RS3A_MOUSE, K2C1_MOUSE, ETFA_MOUSE, K1C15_MOUSE, NDRG2_MOUSE, K22O_MOUSE, CALM_MOUSE, ARP3B_MOUSE, K1C10_MOUSE, UGGG1_MOUSE, SYSC_MOUSE, VATE1_MOUSE, CH10_MOUSE, ACLY_MOUSE, K2C1B_MOUSE, K22E_MOUSE, XPO2_MOUSE, TCPZ_MOUSE, RAP1B_MOUSE, RS1…	4.49352	3.30402e-13
GOTERM_CC_DIRECT	GO:0005882~intermediate filament	7	K1C17_MOUSE, K1C15_MOUSE, K22O_MOUSE, K2C1B_MOUSE, K22E_MOUSE, K1C10_MOUSE, K2C1_MOUSE	21.7844	4.42086e-05
GOTERM_CC_DIRECT	GO:0030529~intracellular ribonucleoprotein complex	9	RS24_MOUSE, RL6_MOUSE, NUCL_MOUSE, RS25_MOUSE, ROA1_MOUSE, RS3A_MOUSE, RS10_MOUSE, RL19_MOUSE, RLA2_MOUSE	10.2406	8.73967e-05
GOTERM_CC_DIRECT	GO:0005840~ribosome	7	RS24_MOUSE, RL6_MOUSE, RS25_MOUSE, RS3A_MOUSE, RS10_MOUSE, RL19_MOUSE, RLA2_MOUSE	13.5573	0.00034559
GOTERM_CC_DIRECT	GO:0005739~mitochondrion	15	VDAC1_MOUSE, ETFA_MOUSE, CX6A1_MOUSE, MTX2_MOUSE, NU5M_MOUSE, LDHA_MOUSE, MPC1_MOUSE, SYSC_MOUSE, NDUS5_MOUSE, VATE1_MOUSE, CH10_MOUSE, ISC2A_MOUSE, ACLY_MOUSE, MPCP_MOUSE, NDUAD_MOUSE	3.17354	0.00277854
GOTERM_CC_DIRECT	GO:0005743~mitochondrial inner membrane	8	NDUS5_MOUSE, CX6A1_MOUSE, VDAC1_MOUSE, NDUAD_MOUSE, MPCP_MOUSE, NU5M_MOUSE, EAA1_MOUSE, MPC1_MOUSE	7.52684	0.00189821
GOTERM_CC_DIRECT	GO:0045095~keratin filament	5	K22O_MOUSE, K2C1B_MOUSE, K22E_MOUSE, K1C10_MOUSE, K2C1_MOUSE	18.0253	0.00280056
GOTERM_CC_DIRECT	GO:0016020~membrane	33	VDAC1_MOUSE, THY1_MOUSE, PAK1_MOUSE, MAG_MOUSE, NUCL_MOUSE, RL6_MOUSE, NU5M_MOUSE, ROA1_MOUSE, NPTN_MOUSE, LDHA_MOUSE, AQP4_MOUSE, EAA1_MOUSE, RLA2_MOUSE, NDUS5_MOUSE, SEM5B_MOUSE, RS24_MOUSE, NTRI_MOUSE, CD47_MOUSE, MPCP_MOUSE, K2C1_MOUSE, SAR1B_MOUSE, CX6A1_MOUSE, GEPH_MOUSE, MTX2_MOUSE, K1C10_MOUSE, MPC1_MOUSE, CH10_MOUSE, ACLY_MOUSE, K22E_MOUSE, XPO2_MOUSE, RAP1B_MOUSE, RL19_MOUSE, RS10_MOUSE	1.71701	0.0031229
GOTERM_CC_DIRECT	GO:0022627~cytosolic small ribosomal subunit	4	RS24_MOUSE, RS25_MOUSE, RS3A_MOUSE, RS10_MOUSE	27.4801	0.0054131
GOTERM_CC_DIRECT	GO:0005925~focal adhesion	7	THY1_MOUSE, PAK1_MOUSE, RL6_MOUSE, RS3A_MOUSE, RS10_MOUSE, RL19_MOUSE, RLA2_MOUSE	6.51861	0.00766907
GOTERM_CC_DIRECT	GO:0005737~cytoplasm	30	PAK1_MOUSE, COTL1_MOUSE, RS25_MOUSE, NUCL_MOUSE, MAG_MOUSE, RL6_MOUSE, ROA1_MOUSE, LDHA_MOUSE, AQP4_MOUSE, K1C17_MOUSE, TBB2B_MOUSE, RS24_MOUSE, KAD1_MOUSE, NDUAD_MOUSE, RS3A_MOUSE, GEPH_MOUSE, NDRG2_MOUSE, CALM_MOUSE, ARP3B_MOUSE, K1C10_MOUSE, SYSC_MOUSE, VATE1_MOUSE, CH10_MOUSE, ISC2A_MOUSE, ACLY_MOUSE, XPO2_MOUSE, TCPZ_MOUSE, RAP1B_MOUSE, RL19_MOUSE, RS10_MOUSE	1.64731	0.0148683
GOTERM_CC_DIRECT	GO:0043209~myelin sheath	5	CX6A1_MOUSE, VDAC1_MOUSE, THY1_MOUSE, MAG_MOUSE, MPCP_MOUSE	9.48206	0.018202
GO term: Molecular Function
GOTERM_MF_DIRECT	GO:0003735~structural constituent of ribosome	8	RS24_MOUSE, RL6_MOUSE, RS25_MOUSE, MPCP_MOUSE, RS3A_MOUSE, RS10_MOUSE, RL19_MOUSE, RLA2_MOUSE	10.5733	0.00102988
GOTERM_MF_DIRECT	GO:0005198~structural molecule activity	7	K1C17_MOUSE, K1C15_MOUSE, K22O_MOUSE, K2C1B_MOUSE, K22E_MOUSE, K1C10_MOUSE, K2C1_MOUSE	10.3493	0.00303584
GOTERM_MF_DIRECT	GO:0000166~nucleotide binding	15	SAR1B_MOUSE, VDAC1_MOUSE, GEPH_MOUSE, PAK1_MOUSE, NUCL_MOUSE, ROA1_MOUSE, ARP3B_MOUSE, SYSC_MOUSE, TBB2B_MOUSE, RS24_MOUSE, ACLY_MOUSE, KAD1_MOUSE, TCPZ_MOUSE, RAP1B_MOUSE, ARF2_MOUSE	2.70341	0.0261053
InterPro Protein Families
INTERPRO	IPR018039:Intermediate filament protein, conserved site	7	K1C17_MOUSE, K1C15_MOUSE, K22O_MOUSE, K2C1B_MOUSE, K22E_MOUSE, K1C10_MOUSE, K2C1_MOUSE	43.7638	1.61072e-06
INTERPRO	IPR001664:Intermediate filament protein	7	K1C17_MOUSE, K1C15_MOUSE, K22O_MOUSE, K2C1B_MOUSE, K22E_MOUSE, K1C10_MOUSE, K2C1_MOUSE	35.1262	3.07911e-06
INTERPRO	IPR003054:Type II keratin	4	K22O_MOUSE, K2C1B_MOUSE, K22E_MOUSE, K2C1_MOUSE	54.4815	0.00249917
UniProt Keywords
UP_KEYWORDS	Acetylation	29	VDAC1_MOUSE, PAK1_MOUSE, COTL1_MOUSE, RS25_MOUSE, NUCL_MOUSE, RL6_MOUSE, ROA1_MOUSE, LDHA_MOUSE, PTMS_MOUSE, RLA2_MOUSE, TBB2B_MOUSE, RS24_MOUSE, KAD1_MOUSE, NDUAD_MOUSE, MPCP_MOUSE, RS3A_MOUSE, ETFA_MOUSE, NDRG2_MOUSE, MTX2_MOUSE, CALM_MOUSE, ARP3B_MOUSE, MPC1_MOUSE, SYSC_MOUSE, VATE1_MOUSE, CH10_MOUSE, ISC2A_MOUSE, ACLY_MOUSE, XPO2_MOUSE, TCPZ_MOUSE	3.8976	1.90001e-09
UP_KEYWORDS	Intermediate filament	7	K1C17_MOUSE, K1C15_MOUSE, K22O_MOUSE, K2C1B_MOUSE, K22E_MOUSE, K1C10_MOUSE, K2C1_MOUSE	39.2	7.28729e-07
UP_KEYWORDS	Phosphoprotein	39	VDAC1_MOUSE, PAK1_MOUSE, COTL1_MOUSE, RL6_MOUSE, NUCL_MOUSE, MAG_MOUSE, ROA1_MOUSE, LDHA_MOUSE, AQP4_MOUSE, EAA1_MOUSE, PTMS_MOUSE, RLA2_MOUSE, K1C17_MOUSE, TBB2B_MOUSE, RS24_MOUSE, KAD1_MOUSE, CD47_MOUSE, MPCP_MOUSE, RS3A_MOUSE, K2C1_MOUSE, SAR1B_MOUSE, ETFA_MOUSE, K1C15_MOUSE, GEPH_MOUSE, NDRG2_MOUSE, K22O_MOUSE, CALM_MOUSE, K1C10_MOUSE, UGGG1_MOUSE, SYSC_MOUSE, VATE1_MOUSE, CH10_MOUSE, ACLY_MO…	2.15045	7.96501e-07
UP_KEYWORDS	Keratin	7	K1C17_MOUSE, K1C15_MOUSE, K22O_MOUSE, K2C1B_MOUSE, K22E_MOUSE, K1C10_MOUSE, K2C1_MOUSE	22.7907	1.40255e-05
UP_KEYWORDS	Ribosomal protein	7	RS24_MOUSE, RL6_MOUSE, RS25_MOUSE, RS3A_MOUSE, RS10_MOUSE, RL19_MOUSE, RLA2_MOUSE	14.4828	0.000129998
UP_KEYWORDS	Ribonucleoprotein	8	RS24_MOUSE, RL6_MOUSE, RS25_MOUSE, ROA1_MOUSE, RS3A_MOUSE, RS10_MOUSE, RL19_MOUSE, RLA2_MOUSE	10.9091	0.000145067
UP_KEYWORDS	Methylation	11	TBB2B_MOUSE, NUCL_MOUSE, MPCP_MOUSE, ROA1_MOUSE, K2C1B_MOUSE, K22E_MOUSE, CALM_MOUSE, RAP1B_MOUSE, K1C10_MOUSE, K2C1_MOUSE, RS10_MOUSE	4.8125	0.000944833
UP_KEYWORDS	Transport	15	SAR1B_MOUSE, VDAC1_MOUSE, ETFA_MOUSE, MTX2_MOUSE, NU5M_MOUSE, ROA1_MOUSE, AQP4_MOUSE, EAA1_MOUSE, MPC1_MOUSE, NDUS5_MOUSE, VATE1_MOUSE, MPCP_MOUSE, NDUAD_MOUSE, XPO2_MOUSE, ARF2_MOUSE	3.31405	0.00107144
UP_KEYWORDS	Mitochondrion inner membrane	6	NDUS5_MOUSE, CX6A1_MOUSE, NDUAD_MOUSE, MPCP_MOUSE, NU5M_MOUSE, MPC1_MOUSE	9.92126	0.00351221
UP_KEYWORDS	Mitochondrion	10	NDUS5_MOUSE, ETFA_MOUSE, CX6A1_MOUSE, VDAC1_MOUSE, CH10_MOUSE, MTX2_MOUSE, NDUAD_MOUSE, MPCP_MOUSE, NU5M_MOUSE, MPC1_MOUSE	3.96975	0.00708024
UP_KEYWORDS	Nucleotide-binding	12	SAR1B_MOUSE, SYSC_MOUSE, TBB2B_MOUSE, VDAC1_MOUSE, GEPH_MOUSE, PAK1_MOUSE, ACLY_MOUSE, KAD1_MOUSE, ARP3B_MOUSE, TCPZ_MOUSE, ARF2_MOUSE, RAP1B_MOUSE	2.87343	0.0176386
UP_KEYWORDS	Electron transport	4	NDUS5_MOUSE, ETFA_MOUSE, NDUAD_MOUSE, NU5M_MOUSE	15.7009	0.0183486
UP_KEYWORDS	Cytoplasm	20	GEPH_MOUSE, COTL1_MOUSE, NDRG2_MOUSE, PAK1_MOUSE, NUCL_MOUSE, ROA1_MOUSE, LDHA_MOUSE, CALM_MOUSE, ARP3B_MOUSE, SYSC_MOUSE, K1C17_MOUSE, TBB2B_MOUSE, KAD1_MOUSE, ISC2A_MOUSE, ACLY_MOUSE, XPO2_MOUSE, TCPZ_MOUSE, RS3A_MOUSE, RAP1B_MOUSE, RS10_MOUSE	1.90736	0.0288348
UP_KEYWORDS	Isopeptide bond	8	K1C17_MOUSE, TBB2B_MOUSE, VDAC1_MOUSE, NUCL_MOUSE, ROA1_MOUSE, CALM_MOUSE, RS3A_MOUSE, RL19_MOUSE	3.52571	0.0457116
UniProt Sequence Freature
UP_SEQ_FEATURE	region of interest:Tail	7	K1C17_MOUSE, K1C15_MOUSE, K22O_MOUSE, K2C1B_MOUSE, K22E_MOUSE, K1C10_MOUSE, K2C1_MOUSE	32.8858	2.07535e-06
UP_SEQ_FEATURE	region of interest:Head	7	K1C17_MOUSE, K1C15_MOUSE, K22O_MOUSE, K2C1B_MOUSE, K22E_MOUSE, K1C10_MOUSE, K2C1_MOUSE	33.839	2.18114e-06
UP_SEQ_FEATURE	region of interest:Rod	7	K1C17_MOUSE, K1C15_MOUSE, K22O_MOUSE, K2C1B_MOUSE, K22E_MOUSE, K1C10_MOUSE, K2C1_MOUSE	34.8491	2.43188e-06
UP_SEQ_FEATURE	region of interest:Linker 1	7	K1C17_MOUSE, K1C15_MOUSE, K22O_MOUSE, K2C1B_MOUSE, K22E_MOUSE, K1C10_MOUSE, K2C1_MOUSE	35.3771	3.3286e-06
UP_SEQ_FEATURE	region of interest:Coil 1B	7	K1C17_MOUSE, K1C15_MOUSE, K22O_MOUSE, K2C1B_MOUSE, K22E_MOUSE, K1C10_MOUSE, K2C1_MOUSE	35.3771	3.3286e-06
UP_SEQ_FEATURE	region of interest:Coil 1A	7	K1C17_MOUSE, K1C15_MOUSE, K22O_MOUSE, K2C1B_MOUSE, K22E_MOUSE, K1C10_MOUSE, K2C1_MOUSE	35.3771	3.3286e-06
UP_SEQ_FEATURE	region of interest:Linker 12	7	K1C17_MOUSE, K1C15_MOUSE, K22O_MOUSE, K2C1B_MOUSE, K22E_MOUSE, K1C10_MOUSE, K2C1_MOUSE	38.9148	3.7178e-06
UP_SEQ_FEATURE	region of interest:Coil 2	7	K1C17_MOUSE, K1C15_MOUSE, K22O_MOUSE, K2C1B_MOUSE, K22E_MOUSE, K1C10_MOUSE, K2C1_MOUSE	38.9148	3.7178e-06
UP_SEQ_FEATURE	site:Stutter	4	K2C1B_MOUSE, K22E_MOUSE, K1C10_MOUSE, K2C1_MOUSE	41.6944	0.00323382
SMART Protein Domains
SMART	SM01391:SM01391	7	K1C17_MOUSE, K1C15_MOUSE, K22O_MOUSE, K2C1B_MOUSE, K22E_MOUSE, K1C10_MOUSE, K2C1_MOUSE	38.9824	3.08332e-07
