## Supplemental Tables for "Deletion of calcineurin from astrocytes reproduces proteome signature of Alzheimer’s disease and epilepsy and predisposes to seizures": Suppl Table 4 Keratins.xlsx

### Sheet: Keratins
Supplementary Table 4. Presence of keratins in mouse brain proteome datasets
Uniprot_ID	Description	Gene	PaxDB link	Dataset	Abundance	Rank
Common identified in Wht-Hip, Wht-CB and Syn-CB
K2C8_MOUSE	Keratin, type II cytoskeletal 8	Krt8	https://pax-db.org/protein/2095991	M.musculus - Cerebral cortex, Protein Intensity (Geiger,MCP,2013)	1268	167. out of 7495 [top 5%]
				M.musculus - Cerebellum, Protein Intensity (Geiger,MCP,2013)	567	363. out of 7495 [top 5%]
K2C79_MOUSE	Keratin, type II cytoskeletal 79	Krt79	https://pax-db.org/protein/2095950	M.musculus - Brain, SC (Martens,Proteomics,2006)	684	313. out of 3889 [top 10%]
K2C73_MOUSE	Keratin, type II cytoskeletal 73	Krt73	https://pax-db.org/protein/2104648	M.musculus - Brain, SC (Martens,Proteomics,2006)	15.4	963. out of 3889 [top 25%]
K2C6A_MOUSE	Keratin, type II cytoskeletal 6A	Krt6a	https://pax-db.org/protein/2095947	M.musculus - Brain, SC (Martens,Proteomics,2006)	85.3	725. out of 3889 [top 25%]
Downregulated in Syn-CB
K22E_MOUSE	Keratin, type II cytoskeletal 2 epidermal	Krt2	https://pax-db.org/protein/2095918	M.musculus - Brain, SC (Martens,Proteomics,2006)	14.4	971. out of 3889 [top 25%]
K22O_MOUSE	Keratin, type II cytoskeletal 2 oral	Krt76	https://pax-db.org/protein/2109878	M.musculus - Brain, SC (Martens,Proteomics,2006)	852	285. out of 3889 [top 10%]
K1C17_MOUSE	Keratin, type I cytoskeletal 17	Krt17	https://pax-db.org/protein/2107024	M.musculus - Brain, SC (Huttlin,cell,2010)	56	1893. out of 5575
K1C15_MOUSE	Keratin, type I cytoskeletal 15	Krt15	https://pax-db.org/protein/2110946	M.musculus - Brain, SC (Huttlin,cell,2010)	6.65	3494. out of 5575
K2C1_MOUSE	Keratin, type II cytoskeletal 1	Krt1	https://pax-db.org/protein/2095948	M.musculus - Brain, SC (Martens,Proteomics,2006)	25.9	901. out of 3889 [top 25%]
				M.musculus - Cerebral cortex, Protein Intensity (Geiger,MCP,2013)	190	760. out of 7495 [top 25%]
Common co-downregulated in Syn-Hip and Syn-CB
K2C1B_MOUSE	Keratin, type II cytoskeletal 1b	Krt77	https://pax-db.org/protein/2107769	M.musculus - Brain, SC (Martens,Proteomics,2006)	24.3	925. out of 3889 [top 25%]
K1C10_MOUSE	Keratin, type I cytoskeletal 10	Krt10	https://pax-db.org/protein/2110187	M.musculus - Brain, SC (Huttlin,cell,2010)	53.9	1923. out of 5575
				M.musculus - Brain, SC (Wang,JProteomeRes,2006)	14	2120. out of 7760
