## Supplemental Tables for "Deletion of calcineurin from astrocytes reproduces proteome signature of Alzheimer’s disease and epilepsy and predisposes to seizures": Suppl Table 6 Seizure list.xlsx

### Sheet: Suppl. Table S6
Supplementary Table 6. List of seizures- and epilepsy-related proteins from Diseases or Functions IPA Analysis
Uniptot_ID	UniProtKB	Description	Gene	p-value	Fold Change
1433G_MOUSE	P61982	14-3-3 protein gamma OS=Mus musculus GN=Ywhag PE=1 SV=2	Ywhag	0.00022	-2.35203
ADK_MOUSE	P55264	Isoform Short of Adenosine kinase OS=Mus musculus GN=Adk	Adk	0.02907	1.6933
AT1A2_MOUSE	Q6PIE5	sp|Q6PIE5|AT1A2_MOUSE Sodium/potassium-transporting ATPase subunit alpha-2 OS=Mus musculus GN=Atp1a2 PE=1 SV=1	Atp1a2	5.372e-05	-3.88564
AT1A3_MOUSE	Q6PIC6	sp|Q6PIC6|AT1A3_MOUSE Sodium/potassium-transporting ATPase subunit alpha-3 OS=Mus musculus GN=Atp1a3 PE=1 SV=1	Atp1a3	0.00046	-2.00575
CMC1_MOUSE	Q8BH59	sp|Q8BH59|CMC1_MOUSE Calcium-binding mitochondrial carrier protein Aralar1 OS=Mus musculus GN=Slc25a12 PE=1 SV=1	Slc25a12	0.00181	2.3953
CYFP2_MOUSE	Q5SQX6	sp|Q5SQX6|CYFP2_MOUSE Cytoplasmic FMR1-interacting protein 2 OS=Mus musculus GN=Cyfip2 PE=1 SV=2	Cyfip2	0.03092	-2.42462
DYN1_MOUSE	P39053	Isoform 3 of Dynamin-1 OS=Mus musculus GN=Dnm1	Dnm1	0.04746	2.56441
EAA1_MOUSE	P56564	sp|P56564|EAA1_MOUSE Excitatory amino acid transporter 1 OS=Mus musculus GN=Slc1a3 PE=1 SV=2	Slc1a3	0.01398	3.57663
EAA2_MOUSE	P43006	sp|P43006-2|EAA2_MOUSE Isoform Glt-1A of Excitatory amino acid transporter 2 OS=Mus musculus GN=Slc1a2	Slc1a2	5.264e-05	1.88111
EF1A2_MOUSE	P62631	sp|P62631|EF1A2_MOUSE Elongation factor 1-alpha 2 OS=Mus musculus GN=Eef1a2 PE=1 SV=1	Eef1a2	0.00217	-2.45566
ENPL_MOUSE	P08113	sp|P08113|ENPL_MOUSE Endoplasmin OS=Mus musculus GN=Hsp90b1 PE=1 SV=2	Hsp90b1	0.00072	-3.74759
GABT_MOUSE	P61922	4-aminobutyrate aminotransferase, mitochondrial OS=Mus musculus GN=Abat PE=1 SV=1	Abat	0.04518	-1.69949
GDIA_MOUSE	P50396	Rab GDP dissociation inhibitor alpha OS=Mus musculus GN=Gdi1 PE=1 SV=3	Gdi1	7.9894e-05	3.09879
GHC1_MOUSE	Q9D6M3	Mitochondrial glutamate carrier 1 OS=Mus musculus GN=Slc25a22 PE=1 SV=1	Slc25a22	0.02408	-2.02862
GLSK_MOUSE	D3Z7P3	sp|D3Z7P3|GLSK_MOUSE Glutaminase kidney isoform, mitochondrial OS=Mus musculus GN=Gls PE=1 SV=1 CORTEX	Gls	0.03055	1.77585
GNA11_MOUSE	P21278	sp|P21278|GNA11_MOUSE Guanine nucleotide-binding protein subunit alpha-11 OS=Mus musculus GN=Gna11 PE=1 SV=1	Gna11	4.3927e-07	-6.87395
HNRPU_MOUSE	Q8VEK3	Heterogeneous nuclear ribonucleoprotein U OS=Mus musculus GN=Hnrnpu PE=1 SV=1	Hnrnpu	0.00902	1.57032
HS90B_MOUSE	P11499	sp|P11499|HS90B_MOUSE Heat shock protein HSP 90-beta OS=Mus musculus GN=Hsp90ab1 PE=1 SV=3	Hsp90ab1	4.4932e-07	-4.16191
ITSN2_MOUSE	Q9Z0R6	Intersectin-2 OS=Mus musculus GN=Itsn2 PE=1 SV=2	Itsn2	0.01487	-1.58634
KCAB2_MOUSE	P62482	Voltage-gated potassium channel subunit beta-2 OS=Mus musculus GN=Kcnab2 PE=1 SV=1	Kcnab2	0.02202	1.55095
MTOR_MOUSE	Q9JLN9	sp|Q9JLN9|MTOR_MOUSE Serine/threonine-protein kinase mTOR OS=Mus musculus GN=Mtor PE=1 SV=2	Mtor	0.00028	-5.12298
NCAM1_MOUSE	P13595	Neural cell adhesion molecule 1 OS=Mus musculus GN=Ncam1 PE=1 SV=3	Ncam1	0.00416	-1.71677
RAC1_MOUSE	P63001	sp|P63001|RAC1_MOUSE Ras-related C3 botulinum toxin substrate 1 OS=Mus musculus GN=Rac1 PE=1 SV=1	Rac1	0.00887	-2.55058
SNAB_MOUSE	P28663	sp|P28663|SNAB_MOUSE Beta-soluble NSF attachment protein OS=Mus musculus GN=Napb PE=1 SV=2	Napb	0.00116	-3.58141
SPTN1_MOUSE	P16546	Spectrin alpha chain, non-erythrocytic 1 OS=Mus musculus GN=Sptan1 PE=1 SV=4	Sptan1	0.01719	1.51879
STXB1_MOUSE	O08599	sp|O08599|STXB1_MOUSE Syntaxin-binding protein 1 OS=Mus musculus GN=Stxbp1 PE=1 SV=2	Stxbp1	0.00265	1.70341
TAU_MOUSE	P10637	sp|P10637-2|TAU_MOUSE Isoform Tau-A of Microtubule-associated protein tau OS=Mus musculus GN=Mapt	Mapt	0.01959	-1.55169
VAMP2_MOUSE	P63044	Vesicle-associated membrane protein 2 OS=Mus musculus GN=Vamp2 PE=1 SV=2	Vamp2	0.027	-2.2199
VATA_MOUSE	P50516	V-type proton ATPase catalytic subunit A OS=Mus musculus GN=Atp6v1a PE=1 SV=2	Atp6v1a	0.00032	1.76247
