## Supplemental Tables for "Deletion of calcineurin from astrocytes reproduces proteome signature of Alzheimer’s disease and epilepsy and predisposes to seizures": Suppl Table 7 MAPT-PS1-APP.xlsx

### Sheet: (A) HIP ACN-KO IPA UP-reg
Supplementary Table 7A. Upstream Regulators IPA Analysis of HIP ACN-KO vs ACN-Ctr dataset
Upstream Regulator	Activation z-score	Bias Term	Bias-corrected z-score	p-value of overlap	Target molecules in dataset	Mechanistic Network
MAPT				1.97e-65	AAK1,ACTG1,AP1B1,AP2A1,ATP1A2,ATP1A3,ATP5F1B,ATP5F1D,ATP5PF,ATP6V0D1,ATP6V1A,ATP6V1E1,BASP1,CAMK2A,CAP1,CFL1,CLTC,CORO1A,COX7A2,CYFIP2,DPYSL3,ENO2,FBXO41,GDI2,GOT2,HBG2,Hnrnpa3,HPCA,HSPE1,LDHB,MAPT,MBP,MDH1,MTOR,NAPB,PAFAH1B2,PEBP1,PGAM1,PGK1,PKM,PPIA,SEPTIN5,SLC1A2,SLC1A3,SNAP25,SNCA,SNCB,SPTAN1,STXBP1,SYP,THY1,TPI1,TUBB2B,TUBB3,TUBB4B,TUBB6,VAMP2,VSNL1,YWHAE,YWHAZ
PSEN1	0.637	0.018	0.585	3.63e-49	ACTG1,ATP1A2,ATP1A3,ATP5F1B,ATP5F1D,ATP5PF,ATP6V1A,ATP6V1E1,BASP1,CAP1,CFL1,CLTC,COX7A2,CTSS,CYFIP2,ENO2,GDI2,GOT2,HBG2,Hnrnpa3,HPCA,HSPE1,KCNAB2,MAPT,MBP,MTOR,NAPB,NCAM1,PAFAH1B2,PEBP1,PGAM1,PGK1,PKM,PPIA,SLC1A2,SNAP25,SNCA,SNCB,SPTAN1,STXBP1,SYP,TPI1,TUBB2B,TUBB3,TUBB4B,TUBB6,VAMP2,VSNL1,YWHAE,YWHAZ
APP	-0.147	-0.064	0.037	4.24e-37	ACTG1,ATP1A2,ATP1A3,ATP5F1B,ATP5F1D,ATP5PF,ATP6V0D1,ATP6V1A,ATP6V1E1,BASP1,CAP1,CFL1,CLTC,COX7A2,CYFIP2,DNM1,ENO2,GDI2,GOT2,HBG2,Hnrnpa3,HPCA,HSP90AB1,HSPE1,LDHA,LDHB,MAPT,MBP,MTOR,NAPB,PAFAH1B2,PEBP1,PFKP,PGAM1,PGK1,PKM,PPIA,PRDX2,RAN,SLC1A2,SNAP25,SNCA,SNCB,SPTAN1,STXBP1,SYP,THY1,TPI1,TUBB2B,TUBB3,TUBB4B,TUBB6,VAMP2,VSNL1,YWHAE,YWHAZ
HTT	-0.251	-0.036	-0.166	4.63e-19	ATP1A3,ATP5F1B,ATP5MC1,ATP5PO,BASP1,CAMK2A,CAMK2B,COX6A1,CYFIP2,DNM1,EEF1A1,ENO2,HPCA,HSP90AB1,HSPE1,LDHA,LDHB,MTOR,NDUFB4,NSF,SERPINA1,SLC1A2,SLC1A3,SLC25A22,SNAP25,SNCA,SPTAN1,STXBP1,SYP,TPI1,UBE2N,VAPA,VSNL1,YWHAG
torin1	0.372	0.171	-0.284	2.73e-16	ATP5F1B,ATP5MC1,ATP5PF,ATP6V0D1,ATP6V1E1,ATP6V1F,COX7A2,LDHA,NDUFB10,PFKP,PGAM1,PGK1,PKM,TPI1,UQCRFS1
metribolone	0	-0.138	0.67	2.67e-15	ATP5F1B,ATP5MC1,ATP5PF,ATP6V0D1,ATP6V1E1,ATP6V1F,COX7A2,DPYSL4,GOT2,Hnrnpa3,IDH3A,LDHA,MDH1,NDUFB10,PFKP,PGAM1,PGK1,PKM,PPIA,SLC25A12,SLC25A5,TPI1,UQCRFS1,YWHAH	ESRRG,KDM5A,metribolone
FMR1	1.501	0.083	1.199	6.96e-15	ATP6V1E1,BASP1,CAMK2A,CEND1,CFL1,DNM1,MTOR,NAPB,PFKP,PPIA,SLC1A2,SLC8A2,SNAP25,SYNGR1,SYP,UQCRFS1
RICTOR	-0.229	0.128	-0.789	5.47e-14	ATP5F1B,ATP5F1D,ATP5MC1,ATP5PF,ATP5PO,ATP6V0A1,ATP6V0D1,ATP6V1A,ATP6V1E1,ATP6V1F,COX6A1,COX7A2,NDUFA4,NDUFB10,NDUFB4,RAC1,RPS10,RPS13,UQCRFS1
sirolimus	0.698	0.093	0.239	9.3e-14	ATP5MC1,ATP6V1A,COL1A1,COX6A1,EEF1A1,HNRNPU,HSP90AB1,HSP90B1,LDHA,LDHB,MAPT,MBP,MTOR,NCAM1,PFKP,PGK1,PGM1,PKM,PPIA,RAN,RPS10,RPS13,SLC1A2,SLC25A5,TPI1	CTNNB1,D-glucose,IFNG,Insulin,MYC,dexamethasone,sirolimus
BDNF	-1.556	-0.076	-1.24	1.28e-11	ACOT7,ATP1A3,CAMK2A,DPYSL3,GDA,HADHA,MAPT,MBP,NAPB,NCAM1,PLP1,SNAP25,STXBP1,SYP,TUBB3,VAMP2,VSNL1,YWHAG
5-fluorouracil	0.316	0.044	0.137	2.47e-11	ABAT,ATP5F1B,ATP5PO,COX6A1,CYFIP2,GOT2,HADHA,HSP90AB1,HSPE1,LDHA,MDH1,NDUFA4,PGK1,PKM,RPS13,SLC25A3,SLC25A5,TPI1
salirasib	-0.086	0.141	-0.5	1.11e-10	ENO2,LDHA,MTOR,NRAS,PGAM1,PGK1,PGM1,PKM,TPI1
IND S1	0.378	0.017	0.334	1.14e-10	ATP5F1B,ATP5F1D,CFL1,PGAM1,PGK1,PRDX2,VDAC2
MKNK1	-0.302	-0.182	0.302	1.31e-10	ACOT7,ATP1A3,CAMK2A,DPYSL3,HADHA,MAPT,SNAP25,STXBP1,VAMP2,VSNL1,YWHAG
beta-estradiol	-0.904	-0.056	-0.567	1.39e-10	ADK,AP1B1,ATP5F1B,ATP6V1F,CAMK2A,COL1A1,FAAH,GDI2,GNA11,GPD2,HPCA,HSP90AB1,HSP90B1,Krt10,LDHA,MAPT,MBP,MTOR,NCAM1,NEGR1,OXCT1,PGK1,PKM,RAC1,RAN,RPS13,SERPINA1,SLC1A3,SLC25A12,SLC25A5,SLC4A4,SLC9A3R1,SNAP25,SPTAN1,STXBP1,SYP,TPI1,VAMP2,VAPA,YWHAE,YWHAH,YWHAZ	D-glucose,Insulin,MYC,MYCN,NFE2L2,TNF,beta-estradiol
imatinib	1.153	0.058	1.001	1.68e-10	ATP1A2,ATP5F1D,ATP6V0D1,ATP6V1A,ATP6V1F,COL1A1,COX7A2,GSPT1,HBG2,HSP90AB1,HSP90B1,HSPE1,MTOR,NDUFA4,UQCRFS1,VAPA,YWHAG	NR4A1,RB1,imatinib
MYC	2.009	-0.065	2.322	3.47e-10	ADK,ARF3,CAPZB,Cdc42,COL1A1,COX6A1,CYFIP2,GDI1,GDI2,GLS,GOT2,HNRNPU,HSPE1,LDHA,LDHB,MBP,NCAM1,PFKP,PGAM1,PGK1,PHB,PKM,PLP1,PPIA,PRDX2,SERPINA1,SLC25A5,THY1,TPI1,VDAC2
CD 437	0.832	0.15	0.292	2.33e-09	ARPC3,ATP5F1B,ATP5PF,ATP5PO,COX7A2,HADHA,PGAM1,RPS10,SLC25A3,SLC25A5,UBE2N,VDAC2,YWHAZ
LONP1				3.51e-09	ATP5F1D,ATP5PF,HSPE1,IDH3A,IMMT,OXCT1,PGAM1,UQCRFS1,VDAC2
MTOR	-1.214	-0.056	-1.013	4.11e-09	CLTC,HADHA,HSP90AB1,HSP90B1,LDHA,LDHB,MAPT,MBP,MDH1,MTOR,NCAM1,PFKP,PKM,PLP1,SERPINA1,SLC8A2	MTOR,MYC,MYCN,NFE2L2,TNF,sirolimus
PTP4A1	0.728	-0.046	0.872	1.2e-08	ACTR3,ARHGDIA,CLTC,EEF1A1,EEF1A2,GDI2,NRAS,PKM,PRDX2,RAN
arsenic trioxide				1.24e-08	ATP1A2,ATP5F1D,ATP6V0D1,ATP6V1A,ATP6V1F,COX7A2,GSPT1,HBG2,HSP90AB1,HSP90B1,HSPE1,NDUFA4,UQCRFS1,VAPA,YWHAG
IND S7	0	0.065	-0.159	3.6e-08	ATP5F1B,ATP5F1D,PGAM1,PGK1,PRDX2,VDAC2
MEL S3	0	0.069	-0.169	4.51e-08	ATP5F1B,ATP5F1D,PGAM1,PGK1,PRDX2,VDAC2
MEL T1	0.447	-0.023	0.498	6.55e-08	ATP5F1B,ATP5F1D,CFL1,PGAM1,PGK1
NR4A1	-0.742	0.041	-0.882	8.03e-08	ATP5F1B,ATP5PF,COL1A1,COX6A1,COX7A2,ENO2,IDH3A,MDH1,NDUFB4,PEBP1,PGK1,PGM1,UQCRFS1
STK11	-0.832	-0.045	-0.671	1.48e-07	ATP5F1D,ATP5MC1,ATP6V1F,CNTN1,COX6A1,COX7A2,GOT2,LDHA,NDUFA4,PGK1,PGM1,PKM,TPI1
D-glucose	0.138	-0.055	0.364	1.97e-07	ARF3,CAP1,COL1A1,LDHA,MTOR,PFKP,PGAM1,PGK1,PGM1,PHB,PKM,SLC1A3,SLC25A5,SNAP25,STXBP1,TPI1,TUBB3,TUBB4A,VAMP2	D-glucose,Insulin,MYC
interferon beta-1a				2.03e-07	CORO1A,COX6A1,PGAM1,PGK1,PPIA,RAN,SERPINA1,SNCA,UQCRFS1
ST1926	1.265	0.175	0.711	2.25e-07	ARPC3,ATP5F1B,ATP5PF,CFL1,COX7A2,RPS10,SLC25A3,VDAC2,YWHAE,YWHAZ
mono-(2-ethylhexyl)phthalate	0.711	-0.159	1.212	2.52e-07	ATP5F1B,ATP5F1D,COX6A1,COX7A2,HADHA,IDH3A,MDH1,PGK1,TPI1,UQCRFS1
cyclohexanecarboxylic acid				3.39e-07	ENO2,NCAM1,SYP
SNCA	0.13	-0.028	0.193	3.67e-07	CFL1,DNM1,GDA,HPCA,HSP90B1,LDHB,SNCA,SYP,TPI1,TUBB3,YWHAE,YWHAG,YWHAH
TP53	0.8	-0.021	0.906	4.04e-07	ABAT,AP1B1,ATP5MC1,CAMK2B,CAP1,Cdc42,CLTC,COL1A1,CORO1A,COX7A2,CYFIP2,DPYSL4,EEF1A1,GDA,HADHA,HSP90AB1,Krt10,LDHA,LDHB,NDUFA4,PAFAH1B2,PFKP,PKM,PRDX2,RAN,SEPTIN5,THY1,TUBB3,TUBB4A,UBQLN2,UQCRFS1,VAPA,YWHAG,YWHAH
HDAC4				4.81e-07	CAMK2A,CNTN1,CYFIP2,LDHA,MBP,Nptn,NTM,RAB3C,SNAP25
ADORA2A	0.426	-0.028	0.509	5.12e-07	ARF3,ATP1A2,ATP1A3,GDI1,HPCA,NAPB,PGAM1,TUBB3,TUBB4A
MYCN	-0.095	-0.039	0.028	8.21e-07	ACTG1,BASP1,COL1A1,DPYSL3,EEF1A1,HSP90AB1,LDHA,NCAM1,PHB,RPS13,SLC1A2,TPI1
INSR	-1.976	-0.144	-1.503	8.78e-07	ARHGDIA,ATP5F1B,ATP5F1D,ATP5MC1,ATP5PF,ATP5PO,Calm1 (includes others),CFL1,CORO1A,GOT2,HADHA,IDH3A,NDUFA4,NDUFB4
Esrra	-1.238	-0.046	-1.108	8.89e-07	ATP5F1B,ATP5MC1,ATP5PF,ATP5PO,ENO2,IDH3A,OXCT1,PGM1	ESRRA,ESRRG,Esrra,PPARD,PPARGC1A
RTN4	0.896	-0.03	0.97	1.69e-06	ARHGDIA,CFL1,DPYSL5,MBP,TUBB4A,YWHAG
SMYD1				1.9e-06	GOT2,IDH3A,OXCT1,PKM,TPI1,UQCRFS1
CD38	0.198	-0.163	0.683	2.1e-06	COL1A1,KCNAB2,NCAM1,PFKP,PGM1,PKM,THY1,TPI1,TUBB2B	CD38,IFNG,MYC
TLE3				2.11e-06	ATP5F1B,ATP5F1D,ATP5PF,ATP5PO,NDUFB10,NDUFB4,UQCRFS1
3-nitropropionic acid				2.12e-06	ATP5PF,COX6A1,ENO2,LDHA,LDHB,TPI1	3-nitropropionic acid,HTT
Ins1	-2.309	-0.069	-2.069	2.26e-06	ATP1A2,COL1A1,COX7A2,GDI2,LDHA,LDHB,MAPT,MBP,SNAP25,SYP,THY1,VAMP2
IL15	0.256	-0.108	0.579	3.07e-06	CORO1A,DPYSL5,ENO2,GDI2,GPD2,HSPE1,LDHA,NCAM1,PFKP,PGK1,PGM1,PKM,SLC25A5,TPI1
KDM5A	0	0.159	-0.451	3.87e-06	ATP6V1F,COX6A1,COX7A2,MDH1,MTOR,NDUFA4,NDUFB10,UQCRFS1
IGF1R	-0.905	-0.119	-0.517	4.65e-06	ATP5F1B,ATP5F1D,ATP5MC1,ATP5PF,ATP5PO,COL1A1,HADHA,NDUFA4,NDUFB4,PKM,RAC1	IGF1R,Insulin,MYC
MMP12				5.81e-06	ACTR3,ADK,PGM1,PKM,YWHAG,YWHAH
PSEN2				7.74e-06	ATP6V0D1,CAP1,COX7A2,CTSS,KCNAB2,MBP,THY1
PPARGC1A	-0.824	-0.046	-0.67	8.18e-06	ATP5F1B,ATP5PO,GOT2,IDH3A,LDHA,LDHB,MBP,OXCT1,PGAM1,THY1,UQCRFS1,VAMP2	ESRRA,ESRRG,Esrra,PPARD,PPARGC1A
tazemetostat	1.038	0.052	0.87	8.96e-06	CNTN1,DPYSL4,GDI1,LMNB1,NCAM1,PAFAH1B2,RAN,SPTAN1,STXBP1,TUBB3,YWHAE
TFAM	-1	-0.091	-0.818	1.04e-05	mt-Atp8,PFKP,PGAM1,PGK1
peoniflorin	1.067	-0.036	1.14	1.04e-05	ENO2,SNAP25,SNCA,UBE2N
ESRRG	-0.794	-0.057	-0.671	1.16e-05	ATP5F1B,IDH3A,LDHA,MDH1,PKM,TPI1
SOD1				1.29e-05	ATP1A2,ATP1A3,COL1A1,DPYSL3,KCNAB2,RAC1,SLC1A2,SYP,TUBB4A,VAPA
SP2509	1.038	0.051	0.872	1.29e-05	CNTN1,DPYSL4,GDI1,LMNB1,NCAM1,PAFAH1B2,RAN,SPTAN1,STXBP1,TUBB3,YWHAE
NFE2L2	-1.387	-0.118	-0.961	1.3e-05	ACTG1,Calm1 (includes others),COL1A1,GNA11,GSPT1,HPCA,HSP90AB1,HSP90B1,RAN,SYP,TPI1,UBQLN2,VSNL1
Insulin	-0.146	-0.052	0.009	3.12e-05	ATP5F1D,ATP5MC1,COL1A1,HSP90B1,HSPE1,LDHA,MAPT,MTOR,PGK1,PKM,PPIA,RAC1,SLC25A5	D-glucose,Insulin,MYC
MTORC1	-2.213	-0.142	-1.898	3.49e-05	LDHA,MBP,PFKP,PKM,PLP1
PHF21A				3.92e-05	SNAP25,SYP,VAMP2
IGF1	-1.102	-0.088	-0.805	3.95e-05	ACTR1B,Cdc42,COL1A1,CYFIP2,GPD2,LDHA,MAPT,MBP,NCAM1,PKM,PLP1,THY1,TUBB3	IGF1,MYCN,NFE2L2,TNF
lipopolysaccharide	0.036	-0.089	0.471	3.97e-05	ATP1A2,ATP5MC1,ATP6V0D1,Calm1 (includes others),COL1A1,CORO1A,FAAH,GDI2,GLS,GSPT1,HSP90B1,KCNAB2,LDHA,LMNB1,MAPT,MDH1,OXCT1,PFKP,PKM,PPIA,RAN,SERPINA1,SLC1A2,STXBP1,SYP,THY1,TPI1,TUBB4B,YWHAE,YWHAG	IFNG,Insulin,MYC,NFE2L2,SNAI1,TGFB1,WWTR1,lipopolysaccharide
PPARD	-0.577	-0.079	-0.345	4.1e-05	GOT2,GPD2,LDHA,LDHB,NDUFB10,OXCT1,PKM,PLP1,YWHAE
ESRRA	-0.12	-0.16	0.327	4.65e-05	ATP5F1B,COL1A1,HADHA,IDH3A,LDHA,LDHB,PKM,TPI1	ESRRA,ESRRG,Esrra,PPARD,PPARGC1A
ASXL2	1	-0.182	1.364	4.83e-05	ATP1A2,ENO2,GPD2,PGK1
Pln				4.98e-05	GNA11,HSP90B1,PGK1,TPI1,VAMP2
E2F1	1.912	-0.11	2.202	5.4e-05	ACTR3,ADK,ATP5MC1,Calm1 (includes others),ENO2,HADHA,HSP90B1,HSPE1,IDH3A,MDH1,PHB,RAN,YWHAE	E2F1,PPARG
mibolerone	1.195	-0.06	1.352	5.5e-05	CLTC,COL1A1,GOT2,HSP90B1,PGK1,PPIA,SLC25A5
IFNG	-1.85	-0.07	-1.567	6.69e-05	COL1A1,CORO1A,CTSS,EEF1A1,FAAH,GLS,Hnrnpa3,HSP90AB1,LDHA,NCAM1,PKM,PPIA,PRDX2,RAB3C,SERPINA1,SLC1A2,SLC1A3,SLC25A5,SLC4A4,SNAP25,THY1,TPI1,TUBB3,VSNL1	D-glucose,IFNG,MYC,MYCN,NFE2L2,TNF
TCR	0.707	-0.115	1.033	6.97e-05	ATP5F1B,HSP90B1,LDHB,LMNB1,MDH1,PGAM1,PGK1,PHB,RPS13,SLC25A3,TPI1
TAZ	0.555	-0.129	0.84	7.51e-05	BASP1,COL1A1,LDHA,PGM1,PKM,TPI1
lactacystin	-1.414	-0.075	-1.203	8.38e-05	ATP6V0A1,CFL1,HSP90B1,PEBP1,PPIA,RAC1,TUBB4A,UBE2N
PLN				8.72e-05	GNA11,HSP90B1,PGK1,TPI1,VAMP2
miR-122-5p (miRNAs w/seed GGAGUGU)	2.208	0.182	1.806	0.000101	ATP1A2,EEF1A1,NCAM1,PKM,PRDX2
SNAI1	0.562	0.013	0.532	0.00011	ACTR3,CFL1,COL1A1,DPYSL3,PEBP1,PFKP,THY1	MYC,SNAI1,TGFB1,WWTR1
1,2-dithiol-3-thione	-1.475	-0.135	-1.095	0.000114	ACTG1,GNA11,GSPT1,HSP90AB1,HSP90B1,RAN,TPI1,UBQLN2	1,2-dithiol-3-thione,NFE2L2
ATXN7				0.000117	BASP1,SLC1A3,VSNL1
Immunoglobulin				0.000137	ATP5F1B,ATP5PF,COX6A1,COX7A2,ENO2,IDH3A,MAPT,MDH1,MTOR,NDUFB4,PGK1,PGM1,UQCRFS1	Immunoglobulin,NR4A1,RB1
APPL1				0.000146	SNAP25,VAMP2
RAB3B				0.000146	SNAP25,SYP
ropivacaine				0.000146	MBP,VDAC2
EGLN	-0.199	0.175	-0.651	0.00015	DPYSL4,LDHA,PFKP,PGAM1,PGK1,PGM1,TPI1
DMD				0.000153	ACTG1,CAMK2B,CTSS,CYFIP2,EEF1A1,PKM,SERPINA1,TPI1
HSF1	-0.17	-0.038	-0.083	0.000157	ATP5PF,HSP90AB1,HSPE1,LDHA,MAPT,PGK1,SPTAN1,TUBB4A
CD3	0.588	-0.133	1.007	0.000168	ACTR3,AP1B1,CAMK2A,CORO1A,DPYSL5,EEF1A2,GDI2,HSP90B1,HSPE1,PGAM1,PHB,SLC25A5,THY1,VDAC2
decitabine	1.239	-0.07	1.496	0.000172	CNTN1,COL1A1,DPYSL4,EEF1A1,GDI1,KRT75,LMNB1,NCAM1,PAFAH1B2,RAN,RPS13,SLC1A2,SPTAN1,STXBP1,TUBB3,YWHAE
MAP4K4	0	0.169	-0.415	0.000187	Calm1 (includes others),HADHA,LDHB,PGAM1,PGM1,UQCRFS1
IL5	-0.333	-0.173	0.186	0.000211	HSP90B1,KCNAB2,LMNB1,PFKP,PGM1,PKM,THY1,TPI1,TUBB2B
ASXL1	-1	0.147	-1.293	0.000212	ATP1A2,ENO2,GPD2,PGK1
PCGEM1	-0.784	-0.12	-0.55	0.000212	GLS,LDHA,PGK1,PKM	MYC,PCGEM1
NCAM1				0.000215	NCAM1,SYP,THY1
PLD2				0.000215	MTOR,STXBP1,SYP
mir-451				0.000215	PGM1,RAC1,YWHAZ
HNF4A	-0.254	-0.042	-0.154	0.000215	ACTR3,AP2A1,ATP6V1F,CAP1,COX7A2,FXYD7,GSPT1,HADHA,HSP90B1,HSPE1,IMMT,LDHA,MDH1,NDUFA4,NRAS,NSF,PGM1,PHB,PKM,RAB3C,RAC1,SERPINA1,SLC25A5,THY1,TMX2,TUBB4A,UBE2N,UBQLN2,VDAC2,VSNL1
bisphenol A	-1.89	-0.103	-1.618	0.000217	ATP5PO,ENO2,HSP90AB1,HSP90B1,PEBP1,PKM,PRDX2
ouabain	1.951	-0.081	2.108	0.000233	ATP1A3,PHB,YWHAG,YWHAH
HBA1/HBA2	-2	-0.14	-1.719	0.000255	ATP5MC1,ATP5PO,NDUFA4,NDUFB4
RAC2				0.000255	CAP1,LDHA,PKM,RAC1
NMDA Receptor				0.000256	CAMK2A,NCAM1,SYP
RB1	0.095	-0.04	0.214	0.000266	ATP6V1F,COX6A1,COX7A2,H1-0,Krt10,MDH1,MTOR,NDUFA4,NDUFB10,UQCRFS1,YWHAE	NR4A1,RB1
CUEDC2				0.000291	LDHA,YWHAZ
mir-144				0.000303	PGM1,RAC1,YWHAZ
PTEN	0.543	0.006	0.524	0.000316	ARHGDIA,ATP5MC1,CLTC,GSPT1,HADHA,IDH3A,LDHB,MBP,MDH1,MTOR,NCAM1,NDUFB4,PGK1,PGM1
vincristine				0.000329	HSP90AB1,LMNB1,NCAM1,YWHAE
maslinic acid	2	0.149	1.702	0.000352	CFL1,SLC1A2,SLC1A3,YWHAE,YWHAG
ATN1				0.000372	ATP1A3,BASP1,DPYSL3,ENO2,KCNAB2,VSNL1
IKBKE	0.447	-0.147	0.776	0.000391	IDH3A,LDHA,PGK1,PGM1,TPI1
methylprednisolone	-0.342	-0.036	-0.248	0.000407	ABAT,ADK,Calm1 (includes others),COX6A1,CTSS,FAAH,GDA,HSP90B1,KCNAB2,PGAM1,SERPINA1,SLC4A4
HSPA5	0.076	-0.053	0.18	0.000418	HADHA,HSP90B1,MBP,PLP1
cocaine	0.129	-0.124	0.424	0.000437	ATP5F1B,CAMK2A,ENO2,MAPT,PRDX2,SLC1A2,SNCA
KRAS	-0.218	-0.004	-0.208	0.000444	ACTR3,ARPC3,COL1A1,EEF1A1,HSPE1,LDHA,LMNB1,NCAM1,NRAS,NSF,PKM,THY1,VAPA
TRAP1	0.555	0.026	0.497	0.000457	ATP5F1D,HSPE1,NCAM1,NDUFB4,PKM
DCX				0.000483	ACTR3,TUBB3
GLS				0.000483	COL1A1,GLS
ceftriaxone				0.000483	SLC1A2,SLC1A3
panobinostat	1.067	0.019	1.029	0.000486	Cdc42,RAC1,SLC9A3R1,YWHAZ
trichostatin A	1.951	-0.045	2.122	0.000551	CNTN1,DNM1,DPYSL4,GDI1,HBG2,LMNB1,NCAM1,PAFAH1B2,PHB,RAN,SLC1A2,SPTAN1,STXBP1,TUBB3,YWHAE,YWHAH
Z-LLL-CHO	-1	-0.093	-0.721	0.000631	CAMK2A,CFL1,HSP90B1,PEBP1,PPIA,RAC1,TUBB4A,UBE2N,YWHAZ
EGFR	-0.23	-0.081	-0.001	0.000681	ACOT7,COL1A1,HSP90B1,HSPE1,MBP,NSF,PKM,PPIA,TUBB4A,TUBB4B	EGFR,Insulin,MYC
COMMD1				0.000696	LDHA,PFKP,PGK1
GRM3				0.000721	SLC1A2,SLC1A3
SAG				0.000721	NSF,VAMP2
SPTBN2				0.000721	NCAM1,SLC1A3
iodoacetic acid				0.000721	SLC1A2,SLC1A3
PPARG	-0.813	-0.053	-0.65	0.000741	ATP5PO,COL1A1,ENO2,HADHA,MDH1,MTOR,NSF,SERPINA1,VAMP2,YWHAE,YWHAG
ZBTB7A				0.000783	NRAS,PFKP,PKM
HSP90B1	-1	-0.149	-0.702	0.000787	ARF3,HSP90B1,SLC1A2,VAMP2
CDH11				0.000977	RAC1,SERPINA1,SLC9A3R1
PLA2R1				0.000977	ATP5F1B,PEBP1,UQCRFS1
TGFB1	-0.391	-0.058	-0.131	0.00101	ADK,Calm1 (includes others),CAP1,CFL1,COL1A1,CTSS,DPYSL3,EEF1A1,ENO2,GLS,LDHA,NCAM1,NEGR1,PFKP,PGK1,PKM,RAC1,SERPINA1,SLC1A2,SYP,THY1,TUBB3,TUBB4B,VDAC2,YWHAE	IFNG,MYC,MYCN,NFE2L2,SNAI1,TGFB1,TNF,WWTR1
uranyl nitrate	-1.387	-0.018	-1.346	0.00104	ATP5F1B,Calm1 (includes others),PEBP1,PRDX2,YWHAZ
CLPP	-1	0.182	-1.364	0.00113	ATP5F1B,HADHA,IDH3A,PHB
AKT1	-0.816	-0.081	-0.618	0.00114	ATP5MC1,ATP6V1E1,GOT2,LDHB,MBP,MDH1,PKM,PLP1
nitrofurantoin	-1.633	-0.023	-1.576	0.00114	ACTG1,CTSS,EEF1A1,PRDX2,SERPINA1,YWHAZ
bufalin				0.00132	YWHAG,YWHAH,YWHAZ
BACE1				0.00133	MBP,PLP1
coumestrol				0.00133	HSP90AB1,HSP90B1
meldonium				0.00133	GOT2,HADHA
methoxychlor				0.00133	HSP90AB1,HSP90B1
NRF1	0.246	-0.101	0.445	0.00142	COX6A1,COX7A2,HPCA,VSNL1
TRPM2				0.00145	ENO2,LDHA,SYP
MECP2	0.025	-0.025	0.073	0.00159	CAMK2A,CAMK2B,MBP,PLP1,YWHAZ
dexamethasone	0.206	-0.017	0.288	0.00169	ACOT7,ACTG1,ACTR3,ARHGDIA,ATP1A3,ATP5F1D,ATP5MC1,Calm1 (includes others),CFL1,COL1A1,DPYSL3,EEF1A1,ENO2,HSP90B1,LDHA,LDHB,MBP,MTOR,NCAM1,PEBP1,PFKP,PRDX2,SERPINA1,SLC1A2,SLC1A3,SLC25A22,SLC25A5	CTNNB1,Insulin,MYC,SNAI1,TGFB1,WWTR1,dexamethasone
BCKDK				0.00171	MBP,PLP1
Ccl6				0.00171	CTSS,SERPINA1
SHANK3				0.00171	SYP,VAMP2
SOX8				0.00171	MBP,PLP1
ARNT				0.00171	ATP5MC1,ATP5PO,LDHA,PGK1,TPI1
CTNNB1	1.452	-0.13	1.736	0.00182	ACTR3,ARHGDIA,ATP6V0A1,CAPZB,COL1A1,CYFIP2,ENO2,HSPE1,NCAM1,SERPINA1,SLC1A2,SLC9A3R1,STXBP1,TUBB2B
tanespimycin	0.277	0.094	0.069	0.00197	HSP90AB1,HSP90B1,LDHA,NRAS,SLC1A2
thyroid hormone				0.00199	GDI1,GPD2,HSP90AB1,MBP,NRAS,YWHAE
(5-(4-N-methyl-N(2-pyridyl)amino)ethoxy)benzyl thiazolidine-2,4-dione				0.00212	COL1A1,CTSS
CGP 42112				0.00212	MAPT,TUBB3
LINC01139				0.00212	LDHA,PKM
nafenopin				0.00221	ATP5F1B,HSP90AB1,HSP90B1
(+)-MK-801	2	-0.046	2.092	0.00233	ARF3,GDI1,RAC1,STXBP1
DYSF				0.00233	ACTG1,ACTR3,CTSS,IDH3A
docetaxel	0.479	0.035	0.423	0.00234	TUBB3,TUBB4A,TUBB4B,TUBB6,YWHAZ
CAB39L				0.00239	ATP6V1E1,NDUFA4,NDUFB10
S-adenosylmethionine				0.00239	COL1A1,PHB,RAC1	MYCN,NFE2L2,S-adenosylmethionine,TNF
miR-1-3p (and other miRNAs w/seed GGAAUGU)	-0.768	0.182	-1.206	0.00239	ARF3,ATP6V0A1,Calm1 (includes others),CAP1,GPD2,SLC25A22
VHL				0.00258	ARPC1A,CFL1,CLTC,ENO2,SLC1A3
3,5-diiodothyronine				0.00258	IDH3A,PGM1
C9orf72				0.00258	SLC1A2,SLC1A3
monocrotaline				0.00277	HSP90AB1,NCAM1,TUBB3
tetraethylammonium				0.00277	ARHGDIA,HADHA,TPI1
cobalt chloride	0	-0.123	0.244	0.00279	HSP90AB1,PGK1,PKM,SLC1A3	D-glucose,MYC,cobalt chloride
HGF	-1	-0.126	-0.748	0.00286	COL1A1,LDHA,PGAM1,PGK1,PHB,RAC1,SLC1A2,SLC9A3R1,YWHAH,YWHAZ	HGF,MYCN,NFE2L2,TNF
methapyrilene	-2	0.017	-2.035	0.00302	ABAT,ACTG1,CTSS,EEF1A1,YWHAZ
CTNNBIP1				0.00308	RAC1,TUBB3
AR	0.2	-0.115	0.498	0.0032	ACTR3,ATP1A3,BASP1,CAMK2A,CEND1,ENO2,GDI1,RAB3C,TUBB3,VSNL1
CST5	-1.134	0.088	-1.367	0.00349	CORO1A,GDA,HNRNPU,PRDX2,SLC1A3,VDAC2,VSNL1
bucladesine	0.749	-0.103	1.036	0.00361	ENO2,FAAH,KCNAB2,NCAM1,SLC1A2,SLC9A3R1,SNAP25,SYP	CTNNB1,bucladesine
AK1				0.00363	LDHA,PKM
EN1				0.00363	SNCA,TUBB3
LMX1A				0.00363	COX6A1,NDUFA4
PAX6				0.00381	ACTR1B,CAP1,GDI1,NCAM1,SNCA,TUBB3	EN1,PAX6
EGF	-1.842	-0.112	-1.531	0.00387	COL1A1,EEF1A1,LDHA,NCAM1,RAC1,SERPINA1,SLC1A2,SNAP25,SYP,VAMP2	CTNNB1,EGF,MYC,SNAI1,TGFB1,WWTR1
phosphate	1.067	-0.055	1.177	0.00389	ADK,LDHA,NDUFB10,SLC25A5
ADAM10				0.00404	ABAT,CAMK2A,PLP1,SYP
Hbb-b1	-2	-0.143	-1.713	0.0042	ATP5MC1,ATP5PO,NDUFA4,NDUFB4
desmopressin				0.0042	LDHB,PPIA,YWHAH,YWHAZ
CBS/CBSL				0.00421	EEF1A1,GOT2
POU3F2				0.00421	NCAM1,SYP
STOX1				0.00421	ACTG1,MAPT
manganese				0.00421	HSP90B1,SLC1A2
FGFR1	-0.655	-0.093	-0.472	0.00436	COL1A1,EEF1A1,MBP,PLP1
LTBR				0.00439	FAAH,GDA,SERPINA1
CSF1	-0.97	-0.137	-0.696	0.00446	GLS,GOT2,HSP90B1,LDHA,PKM,TPI1	CSF1,IFNG,MYC,MYCN,NFE2L2,TNF
butyric acid	2.425	-0.017	2.468	0.00447	CAP1,COX6A1,DNM1,GDI1,HBG2,ITSN2,NRAS,PHB,SLC1A2
WWTR1				0.00465	COL1A1,NEGR1,THY1
REST	1.274	0.159	0.964	0.0048	KCNAB2,SNAP25,SYP,TUBB3,VAMP2
cobalt				0.00484	LDHA,PGK1
lith-O-Asp				0.00484	CFL1,PGK1
guanidinopropionic acid				0.00493	ATP5MC1,ATP5PO,NDUFB4
nilotinib				0.00493	COL1A1,YWHAE,YWHAZ
RCOR1				0.00551	COL1A1,HBG2
DGCR8				0.00552	MBP,NCAM1,PLP1
deoxycholate				0.00552	GLS,SLC1A2,SLC1A3
TNF	-0.222	-0.064	0.065	0.00566	AAK1,ATP5PF,COL1A1,CTSS,GLS,GPD2,GSPT1,HPCA,HSP90AB1,HSP90B1,LDHA,MBP,NCAM1,PHB,PKM,PLP1,RAC1,RPS13,SLC1A2,SLC1A3,THY1,UBQLN2,YWHAG	CTNNB1,EGF,IFNG,MYC,MYCN,NFE2L2,SNAI1,TGFB1,TNF,WWTR1
streptozocin	-0.4	-0.034	-0.32	0.00589	ATP1A2,COL1A1,LMNB1,SLC1A2,SLC1A3,SLC25A5	IFNG,MYC,streptozocin
ethanol	-0.342	-0.052	-0.206	0.00612	FAAH,HSP90AB1,HSP90B1,MBP,PHB,SERPINA1,SLC1A2,VAMP2	MYCN,NFE2L2,TNF,ethanol
ARG1				0.00621	MAPT,MTOR
HRAS	-0.266	-0.055	-0.122	0.00662	ACTG1,ATP1A3,ATP5F1B,ATP5PF,Cdc42,COL1A1,CTSS,LMNB1,OXCT1,PRDX2,RPS10
CREB3L1				0.00696	COL1A1,HSP90B1
methylphenidate				0.00696	MTOR,NCAM1
4-hydroxymercuribenzoate				0.00702	COL1A1
ACSBG1				0.00702	SNCA
ALS2				0.00702	RAC1
ALX4				0.00702	NCAM1
CDK11A				0.00702	SNCA
CDK14				0.00702	SNCA
CHCHD6				0.00702	IMMT
CHKA				0.00702	TUBB3
CHL1				0.00702	NCAM1
CHMP4B				0.00702	SNCA
DDC				0.00702	SNCA
DNAJC5				0.00702	SNAP25
DNER				0.00702	SNCA
DOCK1				0.00702	RAC1
DUSP11				0.00702	SNCA
GALNT4				0.00702	SNCA
H2BC21				0.00702	RAN
HACE1				0.00702	RAC1
KDELR2				0.00702	SNCA
KLHL5				0.00702	SNCA
NNMT				0.00702	SYP
PAIP2				0.00702	CAMK2A
PREX1				0.00702	RAC1
RCC1				0.00702	RAN
SH2D5				0.00702	RAC1
SLC12A5				0.00702	RAC1
SLC17A7				0.00702	SLC1A2
SV2C				0.00702	SNCA
SYP				0.00702	VAMP2
T2				0.00702	ATP5PO
TDRD9				0.00702	SNCA
TNR				0.00702	SLC1A3
ZSCAN21				0.00702	SNCA
annonacin				0.00702	MAPT
avobenzone				0.00702	COL1A1
cycloleucine				0.00702	PHB
dichlorvos				0.00702	PPIA
ziram				0.00702	SNCA
IL1B	-1.718	-0.071	-1.486	0.00706	COL1A1,CTSS,LDHA,MAPT,PFKP,PGAM1,RAB3C,RAN,SLC1A2,SLC1A3,SNAP25,SNCA,THY1,VSNL1	CTNNB1,D-glucose,EGF,IFNG,IL1B,MYC,MYCN,NFE2L2,TNF
HOXA13				0.00774	SLC1A2,VAPA
cuprizone				0.00774	MBP,PLP1
gentamicin	0.816	-0.045	0.926	0.00777	ABAT,EEF1A1,HNRNPU,HSP90B1,THY1,YWHAH
miR-30c-5p (and other miRNAs w/seed GUAAACA)	-2	0.182	-2.364	0.00782	AP2A1,GPD2,PAFAH1B2,PGM1
genistein	-0.378	-0.049	-0.248	0.00795	ADK,AP1B1,ATP5PO,ATP6V0A1,ATP6V0D1,ATP6V1A,COL1A1,SLC4A4
ERBB2	-0.588	-0.092	-0.318	0.00798	ATP6V1A,COL1A1,GLS,GPD2,LDHA,PGK1,PGM1,PRDX2,RPS10,SNCA,THY1,TUBB4A
mir-1	-1.067	0.151	-1.366	0.00807	ATP6V0A1,CAP1,HNRNPU,HSP90B1
LEPR	-0.555	-0.043	-0.459	0.00813	Cdc42,COL1A1,MBP,PLP1,SNAP25
1-methyl-4-phenylpyridinium				0.00856	MAPT,SNCA
SP100				0.00856	HSPE1,THY1
mir-101				0.00856	COL1A1,MTOR
APOE				0.00872	COL1A1,CTSS,HSP90AB1,HSP90B1,MAPT,SYP,THY1	APOE,MYCN,NFE2L2,TNF
Ngf				0.00906	ENO2,NCAM1,THY1
NR6A1				0.00942	GLS,GPD2
RHO				0.00948	CTSS,DPYSL3,NCAM1
TCF3	0.243	-0.084	0.446	0.00972	COL1A1,H1-0,HADHA,HSP90B1,PFKP,PGK1,PRDX2
cisplatin	0.232	-0.067	0.393	0.00985	COL1A1,DPYSL4,DPYSL5,GOT2,HADHA,LDHB,NCAM1,PEBP1,PGM1,PPIA,RAC1,YWHAZ
IPMK				0.0103	CORO1A,HSP90AB1
YWHAZ				0.0103	HSP90B1,LDHA
ATF6				0.0103	HSP90B1,PRDX2,RAN
NOTCH1				0.0108	COL1A1,ENO2,GLS,HSP90AB1,HSPE1,SYP
PDX1	-1.342	-0.045	-1.24	0.0108	ACTG1,ATP5PF,COL1A1,MAPT,MDH1
EFNA1				0.0112	KRT75,NRAS,NTM
PKM				0.0112	ENO2,LDHA,PKM
LMX1B				0.0112	COX6A1,NDUFA4
SEMA7A				0.0112	COL1A1,CTSS
LIPE				0.0114	COL1A1,MAPT,PRDX2,YWHAG
HIF1A	0.628	-0.124	0.925	0.0114	ATP5PF,CORO1A,ENO2,LDHA,PGK1,PKM,PPIA,TPI1
CIP2A				0.0117	LDHB,PKM,SNCA
STUB1				0.0117	CTSS,MAPT,SNCA
tributyltin				0.0117	ATP5F1D,ATP5MC1,COL1A1,LDHA
MAP2K1				0.012	COL1A1,ENO2,MBP,PLP1,SERPINA1
NRG1	0.562	-0.102	0.786	0.0122	COL1A1,EEF1A1,GDA,GLS,IMMT,MBP
FABP1				0.0122	COL1A1,FAAH
NFAT (complex)				0.0122	SLC1A2,SLC1A3
FOXO1	0	-0.086	0.171	0.013	ATP5F1B,ATP5PF,ATP6V0A1,GPD2,HSP90AB1,NDUFA4,SLC25A12,SLC25A22
CD28	1.195	-0.113	1.493	0.013	ACTR3,AP1B1,CAMK2A,LDHA,PGAM1,PHB,SLC25A5
KDM8				0.0132	ENO2,LDHA,PKM
NR2C2				0.0132	HADHA,HBG2
SENP1				0.0132	ATP5MC1,IDH3A
pirinixic acid	0.529	-0.113	0.822	0.0135	COL1A1,GOT2,GPD2,HADHA,HSPE1,LDHB,PGM1,UBQLN2
gemfibrozil				0.0137	HADHA,MBP,PLP1
sulindac sulfide				0.0137	LDHA,PGAM1,YWHAE
curcumin	0.894	0.067	0.72	0.0138	COL1A1,GNA11,HPCA,HSP90B1,MAPT,MTOR,NCAM1
3-(p-methoxy)phenyl-1,4-benzoxazine				0.014	COL1A1
8-bromo-cyclic ADP-ribose				0.014	COL1A1
ARHGAP25				0.014	RAC1
ATG12				0.014	MBP
COLGALT1				0.014	COL1A1
CTS-1027				0.014	COL1A1
CUX2				0.014	NCAM1
CYP7B1				0.014	SNCA
Dst				0.014	MAPT
ERCC6				0.014	MBP
GAP43				0.014	SLC1A2
GLUL				0.014	GLS
IDE				0.014	SNCA
IFI30				0.014	CTSS
KALRN				0.014	RAC1
LOXL1				0.014	SNCA
NAGLU				0.014	MAPT
PDIA6				0.014	HSP90B1
SEMA5A				0.014	RAC1
SLV320				0.014	COL1A1
SNRPE				0.014	MTOR
TRAM2				0.014	COL1A1
UBE2W				0.014	Krt10
Vegf Receptor				0.014	COL1A1
Yi-Gan San				0.014	DNM1
apilimod				0.014	RAC1
dinophysistoxin 1				0.014	TUBB3
miR-483-5p (miRNAs w/seed AGACGGG)				0.014	ARHGDIA
octanal				0.014	TUBB3
ristocetin				0.014	YWHAZ
RXRB				0.0142	ATP1A3,CTSS,MBP
AHI1				0.0142	CEND1,OXCT1
AKT3				0.0142	Cdc42,RAC1
mir-148				0.0142	COL1A1,PKM
testosterone	-0.378	-0.081	-0.164	0.0146	ATP6V1F,GDI2,HSP90AB1,SNCA,TUBB3,YWHAE,YWHAZ
romidepsin				0.0147	Cdc42,RAC1,SLC1A2
miR-16-5p (and other miRNAs w/seed AGCAGCA)	0.391	0.182	-0.012	0.0153	ARHGDIA,HSP90B1,PAFAH1B2,SLC25A22,TPI1
CTSB				0.0153	COL1A1,RAC1
LEP	0.372	-0.072	0.57	0.0156	COL1A1,FAAH,GOT2,MBP,PLP1,RAC1,SLC25A5,SNAP25
CD44				0.0158	AAK1,COL1A1,HSP90AB1,SERPINA1,THY1
HDAC5				0.0158	ATP5F1B,ATP5F1D,MBP
isobutylmethylxanthine				0.0161	ATP5F1D,ATP5MC1,COL1A1,LDHA,SYP
tetracycline				0.0164	COL1A1,FXYD7,HADHA
FN1				0.0164	COL1A1,CORO1A,GDI2,MTOR,YWHAZ
tamoxifen	0.218	-0.015	0.254	0.0165	ATP5F1B,COL1A1,HSP90AB1,HSP90B1,SLC1A2,SLC9A3R1
dinoprost				0.017	YWHAE,YWHAG,YWHAZ
IGF2BP1				0.0176	COL1A1,CYFIP2
SMTNL1				0.0176	Calm1 (includes others),HSP90AB1
SUB1				0.0176	CAMK2B,NDUFB10
chrysotile asbestos				0.0176	CTSS,HSP90B1
letrozole				0.0176	MTOR,SYP
miR-133a-3p (and other miRNAs w/seed UUGGUCC)				0.0176	Cdc42,PKM
AGT	-0.957	-0.09	-0.711	0.0179	Calm1 (includes others),COL1A1,COX7A2,CTSS,MAPT,RAC1,SNCA,TUBB3
EPO	0.391	-0.088	0.586	0.0181	EEF1A1,GSPT1,HBG2,SPTAN1,SYP,TPI1
CDK5				0.0187	MBP,PLP1
anakinra				0.0187	ATP6V0A1,PHB
RETNLB				0.0188	CAMK2B,COL1A1,LMNB1
PD98059	-0.376	0.114	-0.715	0.0189	ACOT7,ACTR3,COL1A1,EEF1A1,ENO2,LDHA,RAN,SERPINA1,VAPA
GAST				0.0194	PGK1,PHB,RAC1
PRNP				0.0194	HSP90B1,SNAP25,SYP
mir-29				0.0194	ARPC3,Cdc42,COL1A1
SP1	0.244	-0.157	0.588	0.0196	ATP5F1B,COL1A1,DNM1,HADHA,HBG2,PGK1,PKM,SLC25A5,SNAP25
THRB	-1.067	-0.024	-1.019	0.0197	ATP1A3,GDI1,MBP,NRAS,YWHAE
4-(2-aminoethyl)benzenesulfonylfluoride				0.0199	ATP1A2,COL1A1
NGFR				0.0199	NCAM1,SNAP25
Nuclear factor 1				0.0199	COL1A1,SLC25A5
SOX10				0.0199	GDA,PLP1
SRSF1				0.0199	COL1A1,RAC1
betulinic acid				0.0199	LMNB1,PKM
HNRNPA2B1				0.0201	PKM,SERPINA1,SLC1A2,SNAP25
benzo(a)pyrene	-1	-0.079	-0.841	0.0204	ARHGDIA,GNA11,NAPB,NRAS,SERPINA1
phytohemagglutinin	-1.633	-0.169	-1.218	0.0206	GPD2,HPCA,IDH3A,MBP,NCAM1,PLP1
EPAS1				0.0207	Calm1 (includes others),CORO1A,ENO2,GLS,LDHA
CLASP2				0.0209	SNAP25
Col17a1				0.0209	SERPINA1
ELAVL3				0.0209	TUBB3
EXOC7				0.0209	SNCA
FCGRT				0.0209	SNCA
FKBP1B				0.0209	MTOR
GIMAP1-GIMAP5				0.0209	HSP90B1
HDGF				0.0209	COL1A1
KCNQ2				0.0209	SYP
NIBAN2				0.0209	PKM
NOS1AP				0.0209	RAC1
NPTX1				0.0209	SYP
S-adenosylhomocysteine				0.0209	COL1A1
SB-657510				0.0209	MTOR
SENP8				0.0209	SNCA
SLC6A12				0.0209	TUBB3
SRPK2				0.0209	MAPT
SUCO				0.0209	COL1A1
TSIX				0.0209	COL1A1
UNC0638				0.0209	HBG2
ZDHHC8				0.0209	Cdc42
atosiban				0.0209	SLC1A2
brivudine				0.0209	UBE2N
filipin				0.0209	ENO2
glycosylated somatostatin derivative smsDX				0.0209	VDAC2
nitromifene				0.0209	SYP
pyrvinium				0.0209	COL1A1
tianeptine				0.0209	SLC1A2
levodopa	-1.117	-0.02	-1.053	0.021	CAP1,FAAH,GPD2,HPCA,Krt10,MBP,PFKP,SLC1A2,SNCB,STXBP1
HMGA1	-1	-0.054	-0.891	0.021	COL1A1,DPYSL4,MAPT,RAN
EIF2AK4				0.0212	MBP,PLP1
ICMT				0.0212	ATP5F1B,GDI1
mir-193				0.0212	MAPT,MTOR
TFRC				0.022	COL1A1,LDHA,SNCA
Cdk				0.0224	ATP5MC1,IDH3A
HLX				0.0224	CTSS,THY1
PIK3R1				0.0227	HSP90B1,LDHA,PKM
amphetamine				0.0227	CAMK2A,SNCA,SYP
homocysteine				0.0227	EEF1A1,PKM,PRDX2
FHIT				0.0237	RAC1,RAN
FLCN				0.0237	ATP5PO,NDUFB4
daunorubicin				0.0237	DPYSL4,UQCRFS1
IRF5				0.0241	COL1A1,RAC1,YWHAE
MYOC				0.0241	MBP,PLP1,VAPA
4-phenylbutyric acid				0.0248	HSP90B1,PLP1,SERPINA1
5-azacytidine				0.0249	ATP5F1B,COL1A1,HSP90B1,LDHB
TP73	-0.097	-0.052	0.037	0.0251	COL1A1,HBG2,LDHA,NCAM1,RAN,SERPINA1,THY1
ZFHX3				0.0256	SERPINA1,TUBB2B,TUBB3
ADCYAP1	0.372	-0.042	0.463	0.0257	CFL1,SLC1A2,SLC1A3,SNAP25,TUBB2B
let-7a-5p (and other miRNAs w/seed GAGGUAG)	-1.103	0.182	-1.457	0.0259	ATP6V0A1,ATP6V1F,COL1A1,NRAS
6-hydroxydopamine				0.0263	HSP90AB1,NCAM1,SNCA
GDF2				0.0263	COL1A1,TUBB3,YWHAH
3-methyladenine				0.0278	HSP90B1,SNCA
ARSA				0.0278	MBP
CACNA1S				0.0278	SNCA
CDKN2D				0.0278	PEBP1
CDP-choline				0.0278	SYP
CTCFL				0.0278	PKM
D-2-amino-5-phosphonovaleric acid				0.0278	CAMK2B
DCC				0.0278	MBP
GJB6				0.0278	MBP
HSPBP1				0.0278	SYP
Jpx				0.0278	MTOR
MME				0.0278	SYP
Nppb				0.0278	COL1A1
PDGFRbeta-recognizing cyclic peptide				0.0278	COL1A1
PLAGL2				0.0278	LDHA
PTIO				0.0278	NCAM1
PTPRA				0.0278	ENO2
Pou3f1				0.0278	MBP
SERPINH1				0.0278	COL1A1
SOX12				0.0278	TUBB3
TIAM1				0.0278	RAC1
TXN2				0.0278	RAC1
ULK1				0.0278	TUBB4A
ammonia				0.0278	SLC1A3
ecdysterone				0.0278	COL1A1
miR-574-5p (miRNAs w/seed GAGUGUG)				0.0278	SCAI
p38 MAP kinase inhibitor				0.0278	COL1A1
pyridoxal phosphate				0.0278	COL1A1
rubitecan				0.0278	PEBP1
valspodar				0.0278	SLC8A2
EIF4E				0.0281	CAPZB,NRAS,PHB,RPS13
methotrexate				0.0291	ACTG1,CTSS,HADHA,PPIA,RAC1
prednisolone	1.342	0.081	1.161	0.0291	CTSS,PFKP,PGK1,PRDX2,SNCA
TWIST1				0.0292	COL1A1,DNM1,DPYSL3,NCAM1
APR-246				0.0292	SEPTIN5,YWHAG
TARDBP				0.0292	MBP,PLP1
PRKAG3				0.0297	ACTR1B,ATP6V1A,Cdc42,OXCT1
GnRH analog	1.633	0.007	1.615	0.03	ACOT7,ATP6V1E1,GDI2,HSP90AB1,PPIA,RAN
HDAC3				0.0302	HBG2,SLC1A2,SNCA
NEDD9				0.0306	PFKP,PGK1
NEUROD1				0.0306	NCAM1,SYP
memantine				0.0306	GDI1,HSP90AB1
miR-182-5p (and other miRNAs w/seed UUGGCAA)				0.0306	NCAM1,RAC1
NR1H4	-1	0.008	-1.015	0.0309	LDHA,PGAM1,PGM1,TPI1
tacrolimus				0.0309	BASP1,COL1A1,DPYSL3,DPYSL5,SLC8A2
CEBPB	-0.13	-0.119	0.102	0.031	COL1A1,Hnrnpa3,HSPE1,MAPT,MBP,SERPINA1,TUBB3
progesterone	-0.723	-0.045	-0.617	0.0317	ACOT7,ATP1A2,FAAH,LDHA,MBP,NCAM1,PKM,SYP,YWHAG
LGALS3				0.0318	LMNB1,NRAS,RAC1
Cdc42				0.0321	ATP6V1A,CTSS
forskolin	-1.601	-0.088	-1.359	0.0321	ARPC1A,ATP6V0D1,ATP6V1A,COL1A1,CYFIP2,PGK1,PRDX2,RPS10,SLC1A2,SNAP25
Lh				0.0323	ARPC1A,CYFIP2,PGK1,PHB,SNAP25
RPTOR				0.0326	LDHA,PKM,TPI1
methylselenic acid				0.0328	CORO1A,H1-0,HSP90B1,MAPT,TUBB4B
SREBF1				0.0332	CAPZB,IMMT,SERPINA1,STXBP1,UQCRFS1
M344				0.0336	HBG2,MAPT
RCE1				0.0336	ATP5F1B,GDI2
IL3				0.0339	Calm1 (includes others),CAPZB,EEF1A1,HSP90B1,RAN,YWHAG
ARHGEF25				0.0346	RAC1
CASP9				0.0346	NCAM1
CRK				0.0346	RAC1
EGOT				0.0346	MBP
ELAVL4				0.0346	MAPT
ENTPD5				0.0346	COL1A1
FGA				0.0346	SNCA
GPR17				0.0346	MBP
H19				0.0346	PHB
IgG2b				0.0346	MAPT
LGMN				0.0346	MAPT
NACA				0.0346	COL1A1
NR2C1				0.0346	HBG2
NUP98				0.0346	YWHAH
RAB7A				0.0346	MTOR
VAMP3				0.0346	VAMP2
ZNF536				0.0346	TUBB3
farletuzumab				0.0346	MTOR
fenoldopam				0.0346	RAC1
finerenone				0.0346	COL1A1
gabapentin				0.0346	NCAM1
tyrphostin 25				0.0346	COL1A1
EFNA4				0.0351	KRT75,NTM
HOXC6				0.0351	CNTN1,SLC1A3
Laminin (complex)				0.0351	COL1A1,MAPT
fasudil				0.0351	SLC1A2,SLC1A3
YAP1				0.0357	ACTG1,LDHA,LMNB1,NEGR1
SRF				0.0365	ACTG1,CAP1,GDA,PGM1,PPIA,TUBB4B
EFNA3				0.0366	KRT75,NTM
SRSF2				0.0366	COL1A1,MAPT
filgrastim	0.57	0.044	0.456	0.0367	ATP1A3,DPYSL3,LDHA,LDHB,PRDX2,SLC1A3,SLC25A22
puromycin aminonucleoside				0.0369	ACTG1,ACTR3,HADHA
HOXA9				0.037	CLTC,HBG2,HNRNPU,YWHAG
glutamine				0.0378	COL1A1,PHB,TUBB4A
CITED2				0.0382	PGK1,SLC1A3
HBEGF				0.0382	LDHA,PKM
ZNF106				0.0382	NDUFB10,PRDX2
potassium chloride				0.0387	COL1A1,HSP90B1,SLC8A2
trans-hydroxytamoxifen	-1	0.029	-1.059	0.0389	COL1A1,LDHA,MAPT,STXBP1
2-amino-1-methyl-6-phenylimidazo-4-5-b-pyridine				0.0398	HSPE1,RAN
CALR				0.0398	Calm1 (includes others),COL1A1
EFNA5				0.0398	KRT75,NTM
dimethylnitrosamine				0.0398	Calm1 (includes others),COL1A1
miR-483-3p (miRNAs w/seed CACUCCU)				0.0398	PGAM1,RAN
thymoquinone				0.0398	COL1A1,PKM
pyrrolidine dithiocarbamate				0.0406	COL1A1,PGK1,SLC1A2
BCL11A				0.0414	HBG2
CASP2				0.0414	NCAM1
CMA1				0.0414	COL1A1
Congo Red				0.0414	MAPT
DNM1L				0.0414	SYP
DOHH				0.0414	PRDX2
EN2				0.0414	SNCA
F Actin				0.0414	CTSS
GDF5				0.0414	COL1A1
GRM5				0.0414	SLC1A2
GSI34				0.0414	MTOR
HLA-DRB1				0.0414	SNCA
KX-01				0.0414	MTOR
LDL-cholesterol				0.0414	SYP
MMP13				0.0414	COL1A1
RYK				0.0414	COL1A1
SF1				0.0414	COL1A1
SRPK1				0.0414	RAC1
UDP-D-glucose				0.0414	HSP90B1
UTRN				0.0414	ACTG1
XPC				0.0414	MBP
ZFP36L2				0.0414	SNAP25
dieldrin				0.0414	SNCA
emricasan				0.0414	COL1A1
eprosartan				0.0414	COL1A1
esculetin				0.0414	COL1A1
mGLUR Group I				0.0414	CAMK2A
malondialdehyde				0.0414	COL1A1
miR-193a-5p (miRNAs w/seed GGGUCUU)				0.0414	MTOR
mir-28				0.0414	ARHGDIA
vaccenic acid				0.0414	FAAH
FYN				0.0414	MBP,PLP1
plicamycin				0.0425	COL1A1,DNM1,SNAP25
HDAC6				0.0431	COL1A1,SLC1A2
ciprofloxacin				0.0434	ATP6V1A,ATP6V1E1,STXBP1
SB-431542				0.0444	ATP1A2,COL1A1,SLC1A2
losartan potassium				0.0444	COL1A1,MAPT,TUBB3
lysophosphatidylinositol				0.0447	GLS,LDHA
black raspberry extract				0.0454	Cdc42,TUBB6,YWHAH
PSMB11				0.0464	COL1A1,CTSS,NCAM1
HOXA3				0.0464	Cdc42,HBG2
Hsp70				0.0464	MAPT,SNCA
baicalin				0.0464	COL1A1,MBP
GATA6	-1	-0.002	-0.996	0.0481	ATP6V0A1,ATP6V0D1,LDHB,PGK1
ADAM21				0.0481	GLS
AR-A014418				0.0481	MAPT
BAG6				0.0481	COL1A1
BCAR4				0.0481	MTOR
CH-223191				0.0481	COL1A1
COMT				0.0481	CAMK2A
GSK 650394				0.0481	Cdc42
LDHB				0.0481	ATP5F1B
MRPS18B				0.0481	TUBB3
MYCBP				0.0481	LDHA
N-Ac-leucyl-leucyl-methioninal				0.0481	HSP90B1
PRKG2				0.0481	PLP1
SCGB3A2				0.0481	CTSS
SNCB				0.0481	SYP
ST8SIA4				0.0481	MBP
SUPT5H				0.0481	SNCA
TMPO				0.0481	COL1A1
atropine				0.0481	PLP1
miR-494-3p (miRNAs w/seed GAAACAU)				0.0481	VSNL1
mir-296				0.0481	COL1A1
mir-449				0.0481	TUBB4B
phlorizin				0.0481	STXBP1
ruxolitinib				0.0481	COL1A1
strontium ranelate				0.0481	COL1A1
ANLN				0.0482	CYFIP2,DPYSL4
AURK				0.0482	CYFIP2,DPYSL4
5-hydroxytryptamine				0.0484	Calm1 (includes others),Cdc42,CFL1
PGR	-1.103	-0.115	-0.878	0.049	GLS,PFKP,SERPINA1,SLC9A3R1,SNAP25
CREB1	1.342	-0.062	1.48	0.0494	ARPC3,ATP6V0D1,CYFIP2,GDA,GLS,HPCA,NDUFA4,SLC8A2
bleomycin	1.122	-0.159	1.428	0.0496	CAMK2B,COL1A1,CTSS,LMNB1
PRL	-0.13	-0.122	0.14	0.0496	ACTR3,ARF3,COL1A1,CTSS,YWHAG
EPHB4				0.0499	NCAM1,PLP1
LMNB1				0.0499	ATP5F1B,GDI2
NGF	-2	-0.113	-1.774	0.0772	DPYSL5,EEF1A1,RAC1,SNAP25
miR-124-3p (and other miRNAs w/seed AAGGCAC)	-1.981	0.182	-2.341	0.0781	LMNB1,PGM1,TUBB6,VSNL1
RELA	-1.939	-0.121	-1.705	0.0888	AP1B1,COL1A1,HSP90B1,PKM,SLC1A2,TUBB3
rosiglitazone	-2.185	-0.058	-2.059	0.117	ATP5F1D,ATP5MC1,COL1A1,IDH3A,LDHA,YWHAE
tetradecanoylphorbol acetate	-2.155	-0.095	-1.892	0.463	ATP1A3,FAAH,GLS,HSP90AB1,PKM,SERPINA1,SNAP25,THY1,TUBB6

### Sheet: (B) MAPT+PS1+APP
Supplementary Table 7B. Intersection of MAPT, PS1 and APP annotations from Upstream Regulators IPA Analysis of HIP ACN-KO vs ACN-Ctr dataset
Uniprot_ID	IPA gene	Up MAPT	Up PS1	Up APP
AAK1_MOUSE	AAK1	MAPT
AP1B1_MOUSE	AP1B1	MAPT
AP2A1_MOUSE	AP2A1	MAPT
KCC2A_MOUSE	CAMK2A	MAPT
COR1A_MOUSE	CORO1A	MAPT
DPYL3_MOUSE	DPYSL3	MAPT
FBX41_MOUSE	FBXO41	MAPT
MDHC_MOUSE	MDH1	MAPT
SEPT5_MOUSE	SEPTIN5	MAPT
EAA1_MOUSE	SLC1A3	MAPT
CATD_MOUSE	CTSS		PS1
KCAB2_MOUSE	KCNAB2		PS1
NCAM1_MOUSE	NCAM1		PS1
DYN1_MOUSE	DNM1			APP
HS90B_MOUSE	HSP90AB1			APP
LDHA_MOUSE	LDHA			APP
PFKAP_MOUSE	PFKP			APP
PRDX2_MOUSE	PRDX2			APP
RAN_MOUSE	RAN			APP
VA0D1_MOUSE	ATP6V0D1	MAPT		APP
LDHB_MOUSE	LDHB	MAPT		APP
THY1_MOUSE	THY1	MAPT		APP
ACTG_MOUSE	ACTG1	MAPT	PS1	APP	Comm
AT1A2_MOUSE	ATP1A2	MAPT	PS1	APP	Comm
AT1A3_MOUSE	ATP1A3	MAPT	PS1	APP	Comm
ATPB_MOUSE	ATP5F1B	MAPT	PS1	APP	Comm
ATPD_MOUSE	ATP5F1D	MAPT	PS1	APP	Comm
ATP5J_MOUSE	ATP5PF	MAPT	PS1	APP	Comm
VATA_MOUSE	ATP6V1A	MAPT	PS1	APP	Comm
VATE1_MOUSE	ATP6V1E1	MAPT	PS1	APP	Comm
BASP1_MOUSE	BASP1	MAPT	PS1	APP	Comm
CAP1_MOUSE	CAP1	MAPT	PS1	APP	Comm
COF1_MOUSE	CFL1	MAPT	PS1	APP	Comm
CLH1_MOUSE	CLTC	MAPT	PS1	APP	Comm
CX7A2_MOUSE	COX7A2	MAPT	PS1	APP	Comm
CYFP2_MOUSE	CYFIP2	MAPT	PS1	APP	Comm
ENOG_MOUSE	ENO2	MAPT	PS1	APP	Comm
GDIB_MOUSE	GDI2	MAPT	PS1	APP	Comm
AATM_MOUSE	GOT2	MAPT	PS1	APP	Comm
HBE_MOUSE	HBG2	MAPT	PS1	APP	Comm
ROA3_MOUSE	Hnrnpa3	MAPT	PS1	APP	Comm
HPCA_MOUSE	HPCA	MAPT	PS1	APP	Comm
CH10_MOUSE	HSPE1	MAPT	PS1	APP	Comm
TAU_MOUSE	MAPT	MAPT	PS1	APP	Comm
MBP_MOUSE	MBP	MAPT	PS1	APP	Comm
MTOR_MOUSE	MTOR	MAPT	PS1	APP	Comm
SNAB_MOUSE	NAPB	MAPT	PS1	APP	Comm
PA1B2_MOUSE	PAFAH1B2	MAPT	PS1	APP	Comm
PEBP1_MOUSE	PEBP1	MAPT	PS1	APP	Comm
PGAM1_MOUSE	PGAM1	MAPT	PS1	APP	Comm
PGK1_MOUSE	PGK1	MAPT	PS1	APP	Comm
KPYM_MOUSE	PKM	MAPT	PS1	APP	Comm
PPIA_MOUSE	PPIA	MAPT	PS1	APP	Comm
EAA2_MOUSE	SLC1A2	MAPT	PS1	APP	Comm
SNP25_MOUSE	SNAP25	MAPT	PS1	APP	Comm
SYUA_MOUSE	SNCA	MAPT	PS1	APP	Comm
SYUB_MOUSE	SNCB	MAPT	PS1	APP	Comm
SPTN1_MOUSE	SPTAN1	MAPT	PS1	APP	Comm
STXB1_MOUSE	STXBP1	MAPT	PS1	APP	Comm
SYPH_MOUSE	SYP	MAPT	PS1	APP	Comm
TPIS_MOUSE	TPI1	MAPT	PS1	APP	Comm
TBB2B_MOUSE	TUBB2B	MAPT	PS1	APP	Comm
TBB3_MOUSE	TUBB3	MAPT	PS1	APP	Comm
TBB4B_MOUSE	TUBB4B	MAPT	PS1	APP	Comm
TBB6_MOUSE	TUBB6	MAPT	PS1	APP	Comm
VAMP2_MOUSE	VAMP2	MAPT	PS1	APP	Comm
VISL1_MOUSE	VSNL1	MAPT	PS1	APP	Comm
1433E_MOUSE	YWHAE	MAPT	PS1	APP	Comm
1433Z_MOUSE	YWHAZ	MAPT	PS1	APP	Comm

### Sheet: (C) STRING kmeans
Supplementary Table 7C. STRING k-means cluster analysis of 47 common proteins of MAPT, PS1 and APP annotations from Upstream Regulators IPA Analysis of HIP ACN-KO vs ACN-Ctr dataset
STRING protein name	Cluster color
Mbp	Red
Sptan1	Red
Hbb-y	Red
Basp1	Red
Hnrnpa3	Red
Tubb2b	Red
Tubb3	Red
Mtor	Red
Vsnl1	Red
Sncb	Red
Cap1	Red
Eno2	Red
Slc1a2	Red
Atp1a2	Red
Atp1a3	Red
Napb	Red
Ppia	Red
Snca	Red
Cyfip2	Red
Snap25	Red
Stxbp1	Red
Syp	Red
Vamp2	Red
Tubb6	Red
Pafah1b2	Red
Hspe1	Green
Atp5d	Green
Cox7a2	Green
Atp6v1e1	Green
Tpi1	Green
Actg1	Green
Atp6v1a	Green
Got2	Green
Pgk1-rs7	Green
Hpca	Green
Pgam1	Green
Pkm	Green
Atp5b	Green
Atp5j	Green
Ywhaz	Dark Cyan
Cltc	Dark Cyan
Pebp1	Dark Cyan
Gdi2	Dark Cyan
Cfl1	Dark Cyan
Mapt	Dark Cyan
Tubb4b	Dark Cyan
Ywhae	Dark Cyan
