## Supplemental Tables for "Deletion of calcineurin from astrocytes reproduces proteome signature of Alzheimer’s disease and epilepsy and predisposes to seizures": Suppl Table 8 5FAD HE.xlsx

### Sheet: (A) HIP ACN-KO vs 5xFAD
Supplementary Table 8A. Overlap of HIP dataset with 5xFAD-vs-NonTg dataset from (Neuner et al., 2017)
EntryName	Primary AC	Description	GeneName	p-value	ACN-KO FC	District	5xFAD FC
ATPB_MOUSE	P56480	ATP synthase subunit beta, mitochondrial	Atp5f1b Atp5b	0.00044	1.83845	Syn	-1.98851
ATPD_MOUSE	Q9D3D9	ATP synthase subunit delta, mitochondrial	Atp5f1d Atp5d	0.00533	-3.53568	Syn	-5.05263
CAP1_MOUSE	P40124	Adenylyl cyclase-associated protein 1	Cap1 Cap	0.00124	4.41617	Syn	2.2973
DYN1_MOUSE	P39053	Dynamin-1	Dnm1 Dnm Kiaa4093	0.04746	2.56441	Syn	5.15385
GDIA_MOUSE	P50396	Rab GDP dissociation inhibitor alpha	Gdi1 Rabgdia	7.9894e-05	3.09879	Syn	5.16949
AATM_MOUSE	P05202	Aspartate aminotransferase, mitochondrial	Got2 Got-2	0.03434	-2.10198	Syn	-1.04815
HPCA_MOUSE	P84075	Neuron-specific calcium-binding protein hippocalcin	Hpca	0.03026	-1.63458	Syn	2.68889
MIC60_MOUSE	Q8CAQ8	MICOS complex subunit Mic60	Immt Mic60	0.01429	4.20965	Syn	-1.33264
K1C10_MOUSE	P02535	Keratin, type I cytoskeletal 10	Krt10 Krt1-10	0.0391	-2.60217	Syn	-1.5641
MDHC_MOUSE	P14152	Malate dehydrogenase, cytoplasmic	Mdh1 Mor2	0.00229	1.54381	Syn	4.35294
PGAM1_MOUSE	Q9DBJ1	Phosphoglycerate mutase 1	Pgam1	0.0011	2.12573	Syn	6.78947
MYPR_MOUSE	P60202	Myelin proteolipid protein	Plp1 Plp	5.5965e-05	-6.77332	Syn	-1.40463
PPIA_MOUSE	P17742	Peptidyl-prolyl cis-trans isomerase A	Ppia	0.01649	1.92154	Syn	7.30769
SNP25_MOUSE	P60879	Synaptosomal-associated protein 25	Snap25 Snap	5.2208e-06	-3.82663	Syn	-1.29856
TPIS_MOUSE	P17751	Triosephosphate isomerase	Tpi1 Tpi	0.00091	1.5538	Syn	5.59091
TBB4A_MOUSE	Q9D6F9	Tubulin beta-4A chain	Tubb4a Tubb4	0.00144	4.6884	Syn	1.14499
1433G_MOUSE	P61982	14-3-3 protein gamma	Ywhag	0.00022	-2.35203	Syn	3.20168
1433Z_MOUSE	P63101	14-3-3 protein zeta/delta	Ywhaz	0.00031	-1.60931	Syn	1.77674
		Hypergeometric Test
		N	14333
		K	137
		n	155
		k	18
		p-value	7.02175e-15
		Expected value	1.48
		n*(K/N)

### Sheet: (B) HIP ACN-KO vs HE
Supplementary Table 8B. Overlap of HIP dataset with human epilepsy (HE) dataset from (Keren-Aviram et al., 2018)
Bare Name	Mouse EntryName	Mouse AC	Description (Mouse)	GeneName (Mouse)	p-value	ACN-KO FC	District	Human EntryName	Human AC	Description (Keren)	GeneName (Human)	1	2	3	4	5	6	HE Score*
ARP3	ARP3_MOUSE	Q99JY9	Actin-related protein 3 (Actin-like protein 3)	Actr3	1.3428e-05	7.19892	Syn	ARP3_HUMAN	P61158	Actin-related protein 3 (Actin-like protein 3)	ACTR3 ARP3	1	-2	1	-2	-2	2	-2
CLH1	CLH1_MOUSE	Q68FD5	Clathrin heavy chain 1	Cltc	9.098e-06	3.50432	Syn	CLH1_HUMAN	Q00610	Clathrin heavy chain 1 (Clathrin heavy chain on chromosome 17) (CLH-17)	CLTC CLH17 CLTCL2 KIAA0034	-1	-2	-2	1			-4
ARF3	ARF3_MOUSE	P61205	ADP-ribosylation factor 3	Arf3	0.00227	3.406	Syn	ARF3_HUMAN	P61204	ADP-ribosylation factor 3	ARF3	2		-1	-2	-2		-3
GDIA	GDIA_MOUSE	P50396	Rab GDP dissociation inhibitor alpha (Rab GDI alpha) (Guanosine diphosphate dissociation inhibitor 1) (GDI-1)	Gdi1	7.9894e-05	3.09879	Syn	GDIA_HUMAN	P31150	Rab GDP dissociation inhibitor alpha (Rab GDI alpha) (Guanosine diphosphate dissociation inhibitor 1) (GDI-1) (Oligophrenin-2) (Protein XAP-4)	GDI1 GDIL OPHN2 RABGDIA XAP4	-2	-1	-2	1			-4
DYN1	DYN1_MOUSE	P39053	Dynamin-1 (EC 3.6.5.5)	Dnm1	0.04746	2.56441	Syn	DYN1_HUMAN	Q05193	Dynamin-1 (EC 3.6.5.5)	DNM1 DNM		-1			1		0
CNTN1	CNTN1_MOUSE	P12960	Contactin-1 (Neural cell surface protein F3)	Cntn1	0.00062	1.91642	Syn	CNTN1_HUMAN	Q12860	Contactin-1 (Glycoprotein gp135) (Neural cell surface protein F3)	CNTN1	2	1	2	-1			4
VATA	VATA_MOUSE	P50516	V-type proton ATPase catalytic subunit A (V-ATPase subunit A) (EC 7.1.2.2) (V-ATPase 69 kDa subunit) (Vacuolar proton pump subunit alpha)	Atp6v1a	0.00032	1.76247	Syn	VATA_HUMAN	P38606	V-type proton ATPase catalytic subunit A (V-ATPase subunit A) (EC 7.1.2.2) (V-ATPase 69 kDa subunit) (Vacuolar ATPase isoform VA68) (Vacuolar proton pump subunit alpha)	ATP6V1A ATP6A1 ATP6V1A1 VPP2	2		-1	-2		1	0
STXB1	STXB1_MOUSE	O08599	Syntaxin-binding protein 1 (Protein unc-18 homolog 1) (Unc18-1) (Protein unc-18 homolog A) (Unc-18A)	Stxbp1	0.00265	1.70341	Syn	STXB1_HUMAN	P61764	Syntaxin-binding protein 1 (MUNC18-1) (N-Sec1) (Protein unc-18 homolog 1) (Unc18-1) (Protein unc-18 homolog A) (Unc-18A) (p67)	STXBP1 UNC18A	-1	-1				-1	-3
COF1	COF1_MOUSE	P18760	Cofilin-1 (Cofilin, non-muscle isoform)	Cfl1	0.03422	1.65982	Syn	COF1_HUMAN	P23528	Cofilin-1 (18 kDa phosphoprotein) (p18) (Cofilin, non-muscle isoform)	CFL1 CFL	1	-2	-1	-1	-1	1	-3
1433Z	1433Z_MOUSE	P63101	14-3-3 protein zeta/delta (Protein kinase C inhibitor protein 1) (KCIP-1) (SEZ-2)	Ywhaz	0.00031	-1.60931	Syn	1433Z_HUMAN	P63104	14-3-3 protein zeta/delta (Protein kinase C inhibitor protein 1) (KCIP-1)	YWHAZ	2	1	2	-1			4
KPYM	KPYM_MOUSE	P52480	Pyruvate kinase PKM (EC 2.7.1.40) (Pyruvate kinase muscle isozyme)	Pkm	0.001	-1.87512	Syn	KPYM_HUMAN	P14618	Pyruvate kinase PKM (EC 2.7.1.40) (Cytosolic thyroid hormone-binding protein) (CTHBP) (Opa-interacting protein 3) (OIP-3) (Pyruvate kinase 2/3) (Pyruvate kinase muscle isozyme) (Thyroid hormone-binding protein 1) (THBP1) (Tumor M2-PK) (p58)	PKM OIP3 PK2 PK3 PKM2	-1	-1		-1			-3
AATM	AATM_MOUSE	P05202	Aspartate aminotransferase, mitochondrial (mAspAT) (EC 2.6.1.1) (EC 2.6.1.7) (Fatty acid-binding protein) (FABP-1) (Glutamate oxaloacetate transaminase 2) (Kynurenine aminotransferase 4) (Kynurenine aminotransferase IV) (Kynurenine--oxoglutarate transaminase 4) (Kynurenine--oxoglutarate transaminase IV) (Plasma membrane-associated fatty acid-binding protein) (FABPpm) (Transaminase A)	Got2	0.03434	-2.10198	Syn	AATM_HUMAN	P00505	Aspartate aminotransferase, mitochondrial (mAspAT) (EC 2.6.1.1) (EC 2.6.1.7) (Fatty acid-binding protein) (FABP-1) (Glutamate oxaloacetate transaminase 2) (Kynurenine aminotransferase 4) (Kynurenine aminotransferase IV) (Kynurenine--oxoglutarate transaminase 4) (Kynurenine--oxoglutarate transaminase IV) (Plasma membrane-associated fatty acid-binding protein) (FABPpm) (Transaminase A)	GOT2	-2		2	1			1
NSF	NSF_MOUSE	P46460	Vesicle-fusing ATPase (EC 3.6.4.6) (N-ethylmaleimide-sensitive fusion protein) (NEM-sensitive fusion protein) (Suppressor of K(+) transport growth defect 2) (Protein SKD2) (Vesicular-fusion protein NSF)	Nsf	0.00055	-2.14989	Syn	NSF_HUMAN	P46459	Vesicle-fusing ATPase (EC 3.6.4.6) (N-ethylmaleimide-sensitive fusion protein) (NEM-sensitive fusion protein) (Vesicular-fusion protein NSF)	NSF	1		1		-1		1
SYUA	SYUA_MOUSE	O55042	Alpha-synuclein (Non-A beta component of AD amyloid) (Non-A4 component of amyloid precursor) (NACP)	Snca	0.00255	-2.19266	Syn	SYUA_HUMAN	P37840	Alpha-synuclein (Non-A beta component of AD amyloid) (Non-A4 component of amyloid precursor) (NACP)	SNCA NACP PARK1			2	2		2	6
VAMP2	VAMP2_MOUSE	P63044	Vesicle-associated membrane protein 2 (VAMP-2) (Synaptobrevin-2)	Vamp2	0.027	-2.2199	Syn	VAMP2_HUMAN	P63027	Vesicle-associated membrane protein 2 (VAMP-2) (Synaptobrevin-2)	VAMP2 SYB2	-2		1	1		2	2
UBE2N	UBE2N_MOUSE	P61089	Ubiquitin-conjugating enzyme E2 N (EC 2.3.2.23) (Bendless-like ubiquitin-conjugating enzyme) (E2 ubiquitin-conjugating enzyme N) (Ubc13) (Ubiquitin carrier protein N) (Ubiquitin-protein ligase N)	Ube2n	0.00106	-2.22266	Syn	UBE2N_HUMAN	P61088	Ubiquitin-conjugating enzyme E2 N (EC 2.3.2.23) (Bendless-like ubiquitin-conjugating enzyme) (E2 ubiquitin-conjugating enzyme N) (Ubc13) (UbcH13) (Ubiquitin carrier protein N) (Ubiquitin-protein ligase N)	UBE2N BLU	2		2	-1			3
PRDX2	PRDX2_MOUSE	Q61171	Peroxiredoxin-2 (EC 1.11.1.15) (Thiol-specific antioxidant protein) (TSA) (Thioredoxin peroxidase 1) (Thioredoxin-dependent peroxide reductase 1)	Prdx2	0.01707	-2.81867	Syn	PRDX2_HUMAN	P32119	Peroxiredoxin-2 (EC 1.11.1.15) (Natural killer cell-enhancing factor B) (NKEF-B) (PRP) (Thiol-specific antioxidant protein) (TSA) (Thioredoxin peroxidase 1) (Thioredoxin-dependent peroxide reductase 1)	PRDX2 NKEFB TDPX1		2	1			1	4
VDAC2	VDAC2_MOUSE	Q60930	Voltage-dependent anion-selective channel protein 2 (VDAC-2) (mVDAC2) (Outer mitochondrial membrane protein porin 2) (Voltage-dependent anion-selective channel protein 6) (VDAC-6) (mVDAC6)	Vdac2	0.00015	-2.87348	Syn	VDAC2_HUMAN	P45880	Voltage-dependent anion-selective channel protein 2 (VDAC-2) (hVDAC2) (Outer mitochondrial membrane protein porin 2)	VDAC2	-1	-1	-2			-2	-6
1433E	1433E_MOUSE	P62259	14-3-3 protein epsilon (14-3-3E)	Ywhae	0.00212	-2.94388	Syn	1433E_HUMAN	P62258	14-3-3 protein epsilon (14-3-3E)	YWHAE	1	1	1	-1			2
IDH3A	IDH3A_MOUSE	Q9D6R2	Isocitrate dehydrogenase [NAD] subunit alpha, mitochondrial (EC 1.1.1.41) (Isocitric dehydrogenase subunit alpha) (NAD(+)-specific ICDH subunit alpha)	Idh3a	0.00185	-3.38913	Syn	IDH3A_HUMAN	P50213	Isocitrate dehydrogenase [NAD] subunit alpha, mitochondrial (EC 1.1.1.41) (Isocitric dehydrogenase subunit alpha) (NAD(+)-specific ICDH subunit alpha)	IDH3A	2	-1	2	-2			1
SNAB	SNAB_MOUSE	P28663	Beta-soluble NSF attachment protein (SNAP-beta) (Brain protein I47) (N-ethylmaleimide-sensitive factor attachment protein beta)	Napb	0.00116	-3.58141	Syn	SNAB_HUMAN	Q9H115	Beta-soluble NSF attachment protein (SNAP-beta) (N-ethylmaleimide-sensitive factor attachment protein beta)	NAPB SNAPB	-2	-1	-2	1			-4
ENPL	ENPL_MOUSE	P08113	Endoplasmin (94 kDa glucose-regulated protein) (GRP-94) (Endoplasmic reticulum resident protein 99) (ERp99) (Heat shock protein 90 kDa beta member 1) (Polymorphic tumor rejection antigen 1) (Tumor rejection antigen gp96)	Hsp90b1	0.00072	-3.74759	Syn	ENPL_HUMAN	P14625	Endoplasmin (94 kDa glucose-regulated protein) (GRP-94) (Heat shock protein 90 kDa beta member 1) (Tumor rejection antigen 1) (gp96 homolog)	HSP90B1 GRP94 TRA1	-1		-2		1		-2
SNP25	SNP25_MOUSE	P60879	Synaptosomal-associated protein 25 (SNAP-25) (Super protein) (SUP) (Synaptosomal-associated 25 kDa protein)	Snap25	5.2208e-06	-3.82663	Syn	SNP25_HUMAN	P60880	Synaptosomal-associated protein 25 (SNAP-25) (Super protein) (SUP) (Synaptosomal-associated 25 kDa protein)	SNAP25 SNAP	-1	1	-1	1			0
DPYL5	DPYL5_MOUSE	Q9EQF6	Dihydropyrimidinase-related protein 5 (DRP-5) (Collapsin response mediator protein 5) (CRMP-5)	Dpysl5	0.00072	-5.41341	Syn	DPYL5_HUMAN	Q9BPU6	Dihydropyrimidinase-related protein 5 (DRP-5) (CRMP3-associated molecule) (CRAM) (Collapsin response mediator protein 5) (CRMP-5) (UNC33-like phosphoprotein 6) (ULIP-6)	DPYSL5 CRMP5 ULIP6		-1					-1
A1AT2	A1AT2_MOUSE	P22599	Alpha-1-antitrypsin 1-2 OS=Mus musculus GN=Serpina1b PE=1 SV=2	Serpina1b	0.03365	-5.75728	Wht	A1AT_HUMAN	P01009	Serpin peptidase inhibitor, clade A (alpha-1 antiproteinase, antitrypsin), member 1	SERPINA1 AAT PI PRO0684 PRO2209	2	1	2	-2	-1		2
DPYL4	DPYL4_MOUSE	O35098	Dihydropyrimidinase-related protein 4 (DRP-4) (Collapsin response mediator protein 3) (CRMP-3) (UNC33-like phosphoprotein 4) (ULIP-4)	Dpysl4	0.00044	-12.0076	Syn	DPYL4_HUMAN	O14531	Dihydropyrimidinase-related protein 4 (DRP-4) (Collapsin response mediator protein 3) (CRMP-3) (UNC33-like phosphoprotein 4) (ULIP-4)	DPYSL4 CRMP3 ULIP4	-1	-1	1	1		1	1
* HE score is an algebric sume of numerical values (from 1 to 2 for up-regulated proteins and from -1 to -2 for down-regulated proteins) assigned to DEPs categories according Keren-Aviram et al., 2018
			Hypergeometric Test
			N	14333
			K	145
			n	155
			k	26
			p-value	1.07223e-24
			Expected value	1.57
			n*(K/N)
