## Supplemental Tables for "Deletion of calcineurin from astrocytes reproduces proteome signature of Alzheimer’s disease and epilepsy and predisposes to seizures": Suppl Table 9 Statistics.xlsx

### Sheet: Fig. 1
Figure	Technique	Target	Samples type	Genotype	Biological replicates	Test	t, df	p value
Fig. 1C	WB	Rps10	Wht-Hip	ACN-Ctr	13	One sample t test	t=2.222 df=11	0.0482
				ACN-KO	13
	WB	RPS10	Wht-CB	ACN-Ctr	15	One sample t test	t=4.176 df=11	0.0015
				ACN-KO	12
	WB	Cox6a1	Syn-Hip	ACN-Ctr	3	One sample t test	t=4.703 df=2	0.0424
				ACN-KO	3
	WB	Glast	Syn-Hip	ACN-Ctr	5	One sample t test	t=9.204 df=4	0.0008
				ACN-KO	5
	WB	Vdac1	Syn-Hip	ACN-Ctr	5	One sample t test	t=9.183 df=4	0.0008
				ACN-KO	5
	WB	Atp1a2	Syn-Hip	ACN-Ctr	4	One sample t test	t=43.8 df=3	<0.0001
				ACN-KO	4
	WB	Snap25	Syn-Hip	ACN-Ctr	8	One sample t test	t=5.518 df=9	0.0004
				ACN-KO	10
	WB	Atp5j	Syn-Hip	ACN-Ctr	5	One sample t test	t=10.51 df=4	0.0005
				ACN-KO	5
	WB	Dpysl4	Syn-Hip	ACN-Ctr	4	One sample t test	t=4.282 df=3	0.0234
				ACN-KO	4
	WB	Cox6a1	Syn-CB	ACN-Ctr	6	One sample t test	t=4.195 df=9	0.0023
				ACN-KO	10
	WB	Glast	Syn-CB	ACN-Ctr	8	One sample t test	t=4.762 df=7	0.0021
				ACN-KO	8
Figure	Technique	N values	Test			R square	DFn, DFd	P value	Equation
Fig. 1D	WB vs SG-MS	11	Linear regression			0.612	1, 9	0.0044	Y = 2.365*X - 1.384

### Sheet: Fig. 4
Firure	Sample A	Sample B	Test	N	K	n	k	p-value
Fig. 4A	ACN-KO vs ACN-Ctr HIP DEPs	5xFAD vs NonTg Hippocampus (Neuner et al., 2017)	Hypergeometric Test	14333	137	155	18	7.02175e-15
Fig. 4A	ACN-KO vs ACN-Ctr HIP DEPs	Human biopsies from epileptic foci vs non epileptic tissue (Keren-Aviram et al., 2018)	Hypergeometric Test	14333	145	155	26	1.07223e-24

### Sheet: Fig. 5
Figure	Technique	Parameter	Genotype	Biol. Repl.	Test	Interaction	ANOVA	P value	Comparison	P value
Fig. 5B	Barnes	Primary latency	ACN-Ctr	10	Two-way ANOVA repeated measures	AT session factor	F (7, 126) = 10.62	P<0.0001	ACN-WT - ACN-KO
	AT sessions		ACN-KO	10		Genotype factor	F (1, 18) = 0.0005347	P=0.9818	AT1	>0.9999
									AT2	>0.9999
									AT3	>0.9999
									AT4	0.962
									AT5	>0.9999
									AT6	0.9772
									AT7	>0.9999
									AT8	>0.9999
	Barnes	Primary errors	ACN-Ctr	10	Two-way ANOVA repeated measures	AT session factor	F (7, 126) = 4.838	P<0.0001	ACN-WT - ACN-KO
	AT sessions		ACN-KO	10		Genotype factor	F (1, 18) = 8.53	P=0.0091	AT1	0.0023
									AT2	0.78
									AT3	>0.9999
									AT4	0.8669
									AT5	0.9996
									AT6	>0.9999
									AT7	0.8404
									AT8	0.9302
	Barnes	Entry latency	ACN-Ctr	10	Two-way ANOVA repeated measures	AT session factor	F (7, 126) = 16.23	P<0.0001	ACN-WT - ACN-KO
	AT sessions		ACN-KO	10		Genotype factor	F (1, 18) = 0.4548	P=0.5086	AT1	>0.9999
									AT2	0.9988
									AT3	>0.9999
									AT4	>0.9999
									AT5	0.9442
									AT6	0.9319
									AT7	0.9881
									AT8	0.9985
	Barnes	Entry errors	ACN-Ctr	10	Two-way ANOVA repeated measures	AT session factor	F (7, 126) = 7.794	P<0.0001	ACN-WT - ACN-KO
	AT sessions		ACN-KO	10		Genotype factor	F (1, 18) = 0.431	P=0.5198	AT1	0.2272
									AT2	>0.9999
									AT3	>0.9999
									AT4	0.9991
									AT5	>0.9999
									AT6	>0.9999
									AT7	>0.9999
									AT8	>0.9999
Figure	Technique	Parameter	Genotype	Biol. Repl.	Test	Values ± SEM	F/t/χ2, df	P value
Fig. 5C	Barnes	Distance	ACN-Ctr	10	Unpaired two-tailes t-test	807.1 ± 74.55		p value
	AT1		ACN-KO	10		1034 ± 97.04	t=1.855 df=18	0.08
	AT1	Avg speed	ACN-Ctr	10	Unpaired two-tailes t-test	6.174 ± 0.7706	t=0.7775 df=18	0.447
			ACN-KO	10		6.95 ± 0.6343
Fig. 5D	Barnes	Primary latency	ACN-Ctr	9	Unpaired two-tailes t-test	30.11 ± 6.64	t=1.212 df=17	0.2422
	AP		ACN-KO	10		21.6 ± 2.978
	AP	Primary errors	ACN-Ctr	9	Unpaired two-tailes t-test	5.111 ± 1.703	t=0.1379 df=17	0.8919
			ACN-KO	10		5.4 ± 1.267
	AP	Total pokes	ACN-Ctr	9	Unpaired two-tailes t-test	23.11 ± 3.438	t=2.557 df=17	0.0204
			ACN-KO	10		37.1 ± 4.162
Fig. 5E	Barnes
	AP Search strategies	First search	ACN-Ctr	9	Chi-square (Fisher's exact test)		5.033, 2	0.0808
			ACN-KO	10
		Total searches	ACN-Ctr	9	Chi-square (Fisher's exact test)		9.8, 3	0.0203
			ACN-KO	10

### Sheet: Fig. 6
Figure	Technique	Parameter	Genotype	Biol. Repl.	Test	Values ± SEM	F/t/χ2, df	P value
Fig. 6B	Barnes	Total distance	ACN-Ctr	10	Unpaired two-tailes t-test	1366 ± 119.8	t, df	p value
	Habituation		ACN-KO	10		1510 ± 221.3	t=0.571 df=18	0.5751
	Barnes	Total distance	ACN-Ctr	9	Unpaired two-tailes t-test	723.4 ± 47.52	t, df	p value
	AP		ACN-KO	10		879.2 ± 68.07	t=1.836 df=17	0.0839
Figure	Technique	Parameter	Genotype	Biol. Repl.	Test	Interaction	ANOVA	P value	Comparison	P value
Fig. 6C	Barnes	External	ACN-Ctr	9	Two-way ANOVA Sidak's multiple comparisons test	Session factor	F (1, 17) = 13.27	P=0.0020	ACN-WT - ACN-KO
	Habituation vs AP		ACN-KO	10		Genotype factor	F (1, 17) = 3.294	P=0.0872	Habituation	0.8821
	Distance travelled in a zone								AP	0.0143
		Internal	ACN-Ctr	9	Two-way ANOVA Sidak's multiple comparisons test	Session factor	F (1, 17) = 15.85	P=0.0010	ACN-WT - ACN-KO
			ACN-KO	10		Genotype factor	F (1, 17) = 4.772	P=0.0432	Habituation	0.9938
									AP	0.0154
Fig. 6D	Barnes	External	ACN-Ctr	9	Two-way ANOVA Sidak's multiple comparisons test	Session factor	F (1, 17) = 8.607	P=0.0093	ACN-WT - ACN-KO
	Habituation vs AP		ACN-KO	10		Genotype factor	F (1, 17) = 5.431	P=0.0324	Habituation	0.9896
	Time spent in zone								AP	0.0155
		Internal	ACN-Ctr	9	Two-way ANOVA Sidak's multiple comparisons test	Session factor	F (1, 17) = 18.09	P=0.0005	ACN-WT - ACN-KO
			ACN-KO	10		Genotype factor	F (1, 17) = 10.26	P=0.0052	Habituation	0.4371
									AP	0.0087
	Note: G352M1 mouse was removed from the habituation session for Two-way ANOVA.

### Sheet: Fig. 7
Figure	Technique		Groups	Biol. Repl.	Test	Chi square	df	P value
Fig. 7A	Seizure risk		ACN-KO Males	50	Log-rank (Mantel-Cox) test	0.856	2	0.6518
			ACN-KO Females	36
			ACN-KO Females in mating	80
Figure	Technique		Genotype	Biol. Repl.	Test		t, df	P value
Fig. 7B	EEG		ACN-Ctr	3	Unpaired one-tailes t-test		t=3.392 df=6	0.0073
			ACN-KO	5
Figure	Technique		Genotype	Biol. Repl.	Test	F (DFn, DFd)	P value	Comparison	P value
Fig. 7C	qPCR	IL-1b	ACN-Ctr	7	One-way ANOVA, Tukey posthoc test	F (2, 24) = 43.5	P<0.0001	A-B	0.732
			Non-seizure	10				A-C	<0.0001
			In-seizure	10				B-C	<0.0001
	qPCR	TNF	ACN-Ctr	7	One-way ANOVA, Tukey posthoc test	F (2, 25) = 13.22	P=0.0001	A-B	0.5591
			Non-seizure	10				A-C	0.0003
			In-seizure	10				B-C	0.0015
	qPCR	COX2	ACN-Ctr	7	One-way ANOVA, Tukey posthoc test	F (2, 25) = 18.76	P<0.0001	A-B	0.992
			Non-seizure	10				A-C	0.0001
			In-seizure	10				B-C	<0.0001
	qPCR	GFAP	ACN-Ctr	7	One-way ANOVA, Tukey posthoc test	F (2, 25) = 7.656	P=0.0025	A-B	0.9044
			Non-seizure	10				A-C	0.0067
			In-seizure	10				B-C	0.009
	qPCR	Iba1	ACN-Ctr	7	One-way ANOVA, Tukey posthoc test	F (2, 25) = 3.076	P=0.0639	A-B	0.1449
			Non-seizure	10				A-C	0.0612
			In-seizure	10				B-C	0.8965

### Sheet: Suppl. Fig. 2
Figure	Technique	Target	Samples type	Genotype	Test	Values ± SEM, Biol. Repl.	Welch-corrected t, df	P value
Suppl. Fig. 2	qPCR	Vapa	Hippocampus	ACN-Ctr	Unpaired t test with Welch's correction	1.313 ± 0.02379, n=4	t=16.72 df=5.566	<0.0001
				ACN-KO		0.6507 ± 0.03169, n=4
	qPCR	Rab31	Hippocampus	ACN-Ctr	Unpaired t test with Welch's correction	0.1702 ± 0.008297, n=6	t=3.424 df=8.487	0.0083
				ACN-KO		0.1365 ± 0.005289, n=6
	qPCR	Calm1	Hippocampus	ACN-Ctr	Unpaired t test with Welch's correction	6.432 ± 0.1312, n=8	t=1.101 df=14	0.2893
				ACN-KO		6.227 ± 0.1322, n=8
	qPCR	Col1a1	Hippocampus	ACN-Ctr	Unpaired t test with Welch's correction	0.02445 ± 0.003405, n=4	t=0.08011 df=5.921	0.9388
				ACN-KO		0.02408 ± 0.003032, n=4
	qPCR	Cox6a1	Hippocampus	ACN-Ctr	Unpaired t test with Welch's correction	0.34 ± 0.01592, n=6	t=0.7324 df=9.995	0.4807
				ACN-KO		0.3567 ± 0.01626, n=6
	qPCR	Glast	Hippocampus	ACN-Ctr	Unpaired t test with Welch's correction	0.3829 ± 0.03793, n=4	t=0.2827 df=5.864	0.7871
				ACN-KO		0.3688 ± 0.03252, n=4
	qPCR	Glt1	Hippocampus	ACN-Ctr	Unpaired t test with Welch's correction	1.863 ± 0.07641, n=4	t=1.315 df=4.841	0.2473
				ACN-KO		1.664 ± 0.1305, n=4
	qPCR	H1f0	Hippocampus	ACN-Ctr	Unpaired t test with Welch's correction	0.288 ± 0.01481, n=4	t=0.2142 df=5.866	0.8376
				ACN-KO		0.2831 ± 0.01724, n=4
	qPCR	Atp5j	Hippocampus	ACN-Ctr	Unpaired t test with Welch's correction	1.96 ± 0.04844, n=6	t=0.3697 df=8.851	0.7203
				ACN-KO		1.992 ± 0.07064, n=6
	qPCR	Lmnb1	Hippocampus	ACN-Ctr	Unpaired t test with Welch's correction	0.03819 ± 0.001489, n=4	t=0.5877 df=4.25	0.5866
				ACN-KO		0.04025 ± 0.003187, n=4
	qPCR	Nbce1	Hippocampus	ACN-Ctr	Unpaired t test with Welch's correction	0.345 ± 0.01258, n=6	t=0.0875 df=9.841	0.932
				ACN-KO		0.3467 ± 0.0143, n=6
	qPCR	Pgm1	Hippocampus	ACN-Ctr	Unpaired t test with Welch's correction	0.01433 ± 0.0003836, n=6	t=0.8425 df=8.132	0.4236
				ACN-KO		0.0137 ± 0.0006465, n=6
	qPCR	Rps10	Hippocampus	ACN-Ctr	Unpaired t test with Welch's correction	0.478 ± 0.01433, n=4	t=0.9674 df=4.658	0.3808
				ACN-KO		0.5069 ± 0.0261, n=4
	qPCR	Serpina1b	Hippocampus	ACN-Ctr	Unpaired t test with Welch's correction	0.0009178 ± 9.119e-005, n=4	t=1.242 df=5.596	0.2636
				ACN-KO		0.0007755 ± 6.923e-005, n=4
	qPCR	Thy1	Hippocampus	ACN-Ctr	Unpaired t test with Welch's correction	1.699 ± 0.05392, n=6	t=0.5966 df=9.937	0.5641
				ACN-KO		1.746 ± 0.0584, n=6
	qPCR	Tmx2	Hippocampus	ACN-Ctr	Unpaired t test with Welch's correction	0.9776 ± 0.04547, n=4	t=0.285 df=5.995	0.7853
				ACN-KO		0.9595 ± 0.04421, n=4
	qPCR	Gfap	Cerebellum	ACN-Ctr	Unpaired t test with Welch's correction	0.1941 ± 0.0147, n=8	t=0.9015 df=10.86	0.3869
				ACN-KO		0.2217 ± 0.02682, n=8
	qPCR	Mtx2	Cerebellum	ACN-Ctr	Unpaired t test with Welch's correction	0.2579 ± 0.008279, n=4	t=0.9271 df=5.935	0.39
				ACN-KO		0.2693 ± 0.009198, n=4
	qPCR	Rpl6	Cerebellum	ACN-Ctr	Unpaired t test with Welch's correction	1.627 ± 0.0265, n=6	t=1.037 df=9.862	0.3245
				ACN-KO		1.585 ± 0.02985, n=6
	qPCR	Rps10	Cerebellum	ACN-Ctr	Unpaired t test with Welch's correction	0.6417 ± 0.02471, n=4	t=0.403 df=3.986	0.7076
				ACN-KO		0.6309 ± 0.01016, n=4
	qPCR	Vdac1	Cerebellum	ACN-Ctr	Unpaired t test with Welch's correction	0.8497 ± 0.01882, n=6	t=1.067 df=8.82	0.3142
				ACN-KO		0.874 ± 0.01282, n=6

### Sheet: Suppl. Fig. 8
Figure	Technique	Parameter	Samples type	Genotype	Test	Values ± SEM, Biol. Repl.	t, df	P value
Suppl. Fig. 8B	Golgi stain	Spine density	Hippocampus	ACN-Ctr	Unpaired two-tailed t test	1.829 ± 0.06096, n=12	t=0.2795 df=25	0.7821
				ACN-KO		1.807 ± 0.04972, n=15

### Sheet: Suppl. Fig. 9
Figure	Technique	Parameter	Genotype	Biol. Repl.	Test	Interaction	ANOVA	P value	Comparison	P value
Suppl. Fig. 9A	Open field	Distance	ACN-Ctr	15	Two-way ANOVA Sidak's multiple comparisons test	Zone factor	F (1, 28) = 336.7	P<0.0001	ACN-WT - ACN-KO
	External vs Central		ACN-KO	15		Genotype factor	F (1, 28) = 0.4946	P=0.4877	External	0.231
									Central	0.9064
		Speed	ACN-Ctr	15	Two-way ANOVA Sidak's multiple comparisons test	Zone factor	F (1, 28) = 4.751	P=0.0379	ACN-WT - ACN-KO
			ACN-KO	15		Genotype factor	F (1, 28) = 1.723	P=0.1999	External	0.7407
									Central	0.2521
		Time	ACN-Ctr	15	Two-way ANOVA Sidak's multiple comparisons test	Zone factor	F (1, 28) = 2257	P<0.0001	ACN-WT - ACN-KO
			ACN-KO	15		Genotype factor	F (1, 28) = 1	P=0.3259	External	0.1507
									Central	0.3771
Figure	Technique		Genotype	Test	Values ± SEM, Biol. Repl.	t, df	P value
Suppl. Fig. 9B	Hanging wire test		ACN-Ctr	Unpaired t test	11.88 ± 0.6928, n=8	t=0.6018 df=12	0.5585
			ACN-KO		12.5 ± 0.7638, n=6
Suppl. Fig. 9C	Nesting test		ACN-Ctr	Unpaired t test	2.045 ± 0.265, n=11	t=1.517 df=20	0.145
			ACN-KO		2.545 ± 0.196, n=11
Suppl. Fig. 9D	Tail suspension test		ACN-Ctr	Unpaired t test	1.978 ± 0.2534, n=17	t=0.1826 df=33	0.8562
			ACN-KO		1.906 ± 0.2997, n=18
